# Comprehensive patient-level classification and quantification of driver events in TCGA PanCanAtlas cohorts

**DOI:** 10.1101/2021.03.17.435828

**Authors:** Alexey D. Vyatkin, Danila V. Otnyukov, Sergey V. Leonov, Aleksey V. Belikov

**Author notes:** In memory of Alexey D. Vyatkin, 13.07.1997-14.02.2021.

## Abstract

There is a growing need to develop novel therapeutics for targeted treatment of cancer. The prerequisite to success is the knowledge about which types of molecular alterations are predominantly driving tumorigenesis. To shed light onto this subject, we have utilized the largest database of human cancer mutations – TCGA PanCanAtlas, multiple established algorithms for cancer driver prediction (2020plus, CHASMplus, CompositeDriver, dNdScv, DriverNet, HotMAPS, OncodriveCLUSTL, OncodriveFML) and developed four novel computational pipelines: SNADRIF (Single Nucleotide Alteration DRIver Finder), GECNAV (Gene Expression-based Copy Number Alteration Validator), ANDRIF (ANeuploidy DRIver Finder) and PALDRIC (PAtient-Level DRIver Classifier). A unified workflow integrating all these pipelines, algorithms and datasets at cohort and patient levels was created.

We have found that there are on average 12 driver events per tumour, of which 0.6 are single nucleotide alterations (SNAs) in oncogenes, 1.5 are amplifications of oncogenes, 1.2 are SNAs in tumour suppressors, 2.1 are deletions of tumour suppressors, 1.5 are driver chromosome losses, 1 is a driver chromosome gain, 2 are driver chromosome arm losses, and 1.5 are driver chromosome arm gains. The average number of driver events per tumour increases with age (from 7 to 15) and cancer stage (from 10 to 15) and varies strongly between cancer types (from 1 to 24). Patients with 1 and 7 driver events per tumour are the most frequent, and there are very few patients with more than 40 events. In tumours having only one driver event, this event is most often an SNA in an oncogene. However, with increasing number of driver events per tumour, the contribution of SNAs decreases, whereas the contribution of copy-number alterations and aneuploidy events increases.

**Author Summary:** By analysing genomic and transcriptomic data from 10000 cancer patients through our custom-built computational pipelines and previously established third-party algorithms, we have found that half of all driver events in a patient’s tumour appear to be gains and losses of chromosomal arms and whole chromosomes. We therefore suggest that future therapeutics development efforts should be focused on targeting aneuploidy. We have also found that approximately a third of driver events in a patient are whole gene amplifications and deletions. Thus, therapies aimed at copy-number alterations also appear very promising. On the other hand, drugs aiming at point mutations are predicted to be less successful, as these alterations are responsible for just a couple of drivers per tumour. One notable exception are patients having only one driver event in their tumours, as this event is almost always a single nucleotide alteration in an oncogene.
