## Supplementary material for "Comprehensive patient-level classification and quantification of driver events in TCGA PanCanAtlas cohorts": S1 Files: Number COHORTS.xlsx

### Sheet: Лист1
COHORTS benchmarking
Dataset	COHORTS
CGC	817
Bailey	537
2020plus	562
CHASMplus	508
CompositeDriver	352
dNdScv	400
DriverNet	1495
HotMAPS	316
OncodriveCLUSTL	144
OncodriveFML	239
Overlap 2	705
Overlap 3	471
