## Supplementary material for "Comprehensive patient-level classification and quantification of driver events in TCGA PanCanAtlas cohorts": S1 Files: Sensitivity COHORTS.xlsx

### Sheet: Лист1
COHORTS benchmarking
Dataset	% CGC identified	% Overlap 2 identified	% Overlap 3 identified
CGC	100	31.7734	39.9151
Bailey	22.8886	70.3546	92.3567
2020plus	18.7271	64.3972	77.2824
CHASMplus	20.9302	65.3901	78.5563
CompositeDriver	11.9951	28.3688	39.4904
dNdScv	18.3599	48.6525	66.6667
DriverNet	19.2166	37.1631	40.552
HotMAPS	12.4847	29.5035	39.2781
OncodriveCLUSTL	6.85435	15.6028	21.4437
OncodriveFML	11.8727	31.9149	45.6476
Overlap 2	31.5789	100	100
Overlap 3	23.011	66.8085	100
