## Supplementary material for "Comprehensive patient-level classification and quantification of driver events in TCGA PanCanAtlas cohorts": S1 Files: Sensitivity PANCAN.xlsx

### Sheet: Лист1
PANCAN benchmarking
Dataset	% CGC identified	% Overlap 2 identified	% Overlap 3 identified
CGC	100	46.3115	55.4054
Bailey	45.0549	64.7541	92.5676
2020plus	39.011	58.1967	81.0811
CHASMplus	42.3077	63.1148	85.1351
CompositeDriver	19.7802	27.0492	33.7838
HotMAPS	42.3077	56.5574	59.4595
OncodriveFML	31.8681	41.3934	62.8378
SNADRIF	19.2308	28.2787	35.8108
Overlap 2	62.0879	100	100
Overlap 3	45.0549	60.6557	100
