## Supplementary material for "Comprehensive patient-level classification and quantification of driver events in TCGA PanCanAtlas cohorts": S2 Files: 2021_8_22_13_42_distribution_age.tsv

Age group	Average number of SNA-based oncogenic events per patient	Average number of CNA-based oncogenic events per patient	Average number of Mixed oncogenic events per patient	Average number of SNA-based tumor suppressor events per patient	Average number of CNA-based tumor suppressor events per patient	Average number of Mixed tumor suppressor events per patient	Average number of Driver chromosome losses per patient	Average number of Driver chromosome gains per patient	Average number of Driver arm losses per patient	Average number of Driver arm gains per patient	Average number of driver events of all classes per patient
<25	0.6826923076923077	6.519230769230769	0.0673076923076923	0.7692307692307693	9.490384615384615	0.16346153846153846	1.7211538461538463	0.875	1.0	0.6826923076923077	21.971153846153847
25-29	0.6044776119402985	5.940298507462686	0.06716417910447761	0.9776119402985075	10.029850746268657	0.20149253731343283	1.1343283582089552	0.6791044776119403	1.208955223880597	0.6865671641791045	21.529850746268657
30-34	0.9817351598173516	6.337899543378995	0.0867579908675799	1.91324200913242	9.904109589041095	0.1872146118721461	1.082191780821918	0.6712328767123288	1.1917808219178083	0.7853881278538812	23.141552511415526
35-39	0.9166666666666666	6.5606060606060606	0.12878787878787878	1.8257575757575757	11.609848484848484	0.26136363636363635	1.1098484848484849	0.7007575757575758	1.5227272727272727	0.8674242424242424	25.50378787878788
40-44	0.8126984126984127	8.685714285714285	0.17142857142857143	1.7587301587301587	13.384126984126985	0.3492063492063492	1.3333333333333333	0.8126984126984127	1.723809523809524	1.2476190476190476	30.27936507936508
45-49	0.9911111111111112	9.651111111111112	0.17777777777777778	2.368888888888889	14.013333333333334	0.47333333333333333	1.4111111111111112	0.9444444444444444	2.011111111111111	1.4155555555555555	33.45777777777778
50-54	1.04251968503937	9.696062992125984	0.2173228346456693	2.5354330708661417	14.283464566929133	0.49133858267716535	1.3543307086614174	0.9338582677165355	2.0236220472440944	1.4661417322834647	34.044094488188975
55-59	1.1187335092348285	9.870712401055409	0.24670184696569922	2.8601583113456464	14.970976253298153	0.46701846965699206	1.5316622691292876	0.8891820580474934	1.9894459102902375	1.5026385224274406	35.44722955145119
60-64	1.0057736720554273	10.143187066974596	0.2956120092378753	2.453810623556582	15.267898383371824	0.5334872979214781	1.523094688221709	0.9988452655889145	2.0577367205542725	1.5311778290993072	35.81062355658199
65-69	1.1285714285714286	10.907792207792207	0.34285714285714286	2.7168831168831167	15.980519480519481	0.5844155844155844	1.6727272727272726	1.016883116883117	2.3064935064935064	1.8181818181818181	38.47532467532468
70-74	1.3167420814479638	11.926093514328809	0.34841628959276016	3.2503770739064857	15.76923076923077	0.6546003016591252	1.8446455505279036	1.1990950226244343	2.354449472096531	1.7481146304675717	40.411764705882355
75-79	1.3150984682713347	11.568927789934355	0.3479212253829322	3.4157549234135667	16.676148796498907	0.6323851203501094	1.7789934354485777	1.1728665207877462	2.4420131291028446	1.8227571115973742	41.17286652078774
80-84	1.459090909090909	11.245454545454546	0.2863636363636364	3.9318181818181817	16.509090909090908	0.6954545454545454	1.7954545454545454	1.2136363636363636	2.4272727272727272	1.790909090909091	41.35454545454545
>=85	1.6460176991150441	11.345132743362832	0.4424778761061947	5.1946902654867255	17.548672566371682	0.672566371681416	1.8407079646017699	1.0176991150442478	2.2035398230088497	1.8584070796460177	43.769911504424776
