## Supplementary material for "Comprehensive patient-level classification and quantification of driver events in TCGA PanCanAtlas cohorts": S2 Files: 2021_8_22_13_42_distribution_age_females.tsv

Age group	Average number of SNA-based oncogenic events per patient	Average number of CNA-based oncogenic events per patient	Average number of Mixed oncogenic events per patient	Average number of SNA-based tumor suppressor events per patient	Average number of CNA-based tumor suppressor events per patient	Average number of Mixed tumor suppressor events per patient	Average number of Driver chromosome losses per patient	Average number of Driver chromosome gains per patient	Average number of Driver arm losses per patient	Average number of Driver arm gains per patient	Average number of driver events of all classes per patient
<25	0.5384615384615384	4.3076923076923075	0.09615384615384616	0.6346153846153846	6.653846153846154	0.17307692307692307	0.5192307692307693	0.5576923076923077	0.5961538461538461	0.4807692307692308	14.557692307692308
25-29	0.5072463768115942	5.884057971014493	0.057971014492753624	0.927536231884058	9.08695652173913	0.2898550724637681	0.7391304347826086	0.5362318840579711	1.1594202898550725	0.6376811594202898	19.82608695652174
30-34	1.032520325203252	5.308943089430894	0.07317073170731707	2.073170731707317	9.495934959349594	0.16260162601626016	0.6422764227642277	0.5121951219512195	1.1788617886178863	0.8292682926829268	21.308943089430894
35-39	0.9808917197452229	7.24203821656051	0.1464968152866242	2.375796178343949	11.535031847133759	0.25477707006369427	1.0318471337579618	0.6878980891719745	1.5923566878980893	0.9617834394904459	26.808917197452228
40-44	0.8157894736842105	8.994736842105263	0.19473684210526315	1.8894736842105264	12.963157894736842	0.3368421052631579	1.2052631578947368	0.5210526315789473	1.831578947368421	1.4263157894736842	30.178947368421053
45-49	0.9803149606299213	9.960629921259843	0.16929133858267717	2.7559055118110236	13.515748031496063	0.4566929133858268	1.3622047244094488	0.7755905511811023	2.094488188976378	1.4566929133858268	33.52755905511811
50-54	1.367283950617284	10.216049382716049	0.2191358024691358	3.6481481481481484	14.391975308641975	0.5154320987654321	1.478395061728395	0.8395061728395061	2.1790123456790123	1.6018518518518519	36.45679012345679
55-59	1.4403409090909092	9.619318181818182	0.24147727272727273	3.9488636363636362	13.886363636363637	0.36363636363636365	1.5056818181818181	0.71875	1.84375	1.5028409090909092	35.07102272727273
60-64	1.141057934508816	10.770780856423174	0.31738035264483627	3.1612090680100757	15.584382871536524	0.46851385390428213	1.5415617128463477	0.8866498740554156	2.115869017632242	1.6876574307304786	37.67506297229219
65-69	1.1855345911949686	11.264150943396226	0.3522012578616352	3.3144654088050314	15.949685534591195	0.5754716981132075	1.7861635220125787	1.0943396226415094	2.220125786163522	1.7735849056603774	39.515723270440255
70-74	1.3571428571428572	12.136645962732919	0.35403726708074534	3.5838509316770186	16.493788819875775	0.6211180124223602	1.7919254658385093	1.065217391304348	2.2919254658385095	1.7701863354037266	41.46583850931677
75-79	1.3319327731092436	10.819327731092438	0.3487394957983193	3.563025210084034	15.966386554621849	0.5336134453781513	1.6218487394957983	1.1638655462184875	2.172268907563025	1.7352941176470589	39.2563025210084
80-84	1.6194690265486726	10.973451327433628	0.2920353982300885	4.920353982300885	15.814159292035399	0.6460176991150443	1.7964601769911503	0.9203539823008849	2.265486725663717	1.7345132743362832	40.982300884955755
>=85	1.7083333333333333	11.458333333333334	0.375	5.388888888888889	17.416666666666668	0.6111111111111112	2.013888888888889	0.875	1.9722222222222223	1.8333333333333333	43.65277777777778
