## Supplementary material for "Comprehensive patient-level classification and quantification of driver events in TCGA PanCanAtlas cohorts": S2 Files: 2021_8_22_13_42_distribution_age_males.tsv

Age group	Average number of SNA-based oncogenic events per patient	Average number of CNA-based oncogenic events per patient	Average number of Mixed oncogenic events per patient	Average number of SNA-based tumor suppressor events per patient	Average number of CNA-based tumor suppressor events per patient	Average number of Mixed tumor suppressor events per patient	Average number of Driver chromosome losses per patient	Average number of Driver chromosome gains per patient	Average number of Driver arm losses per patient	Average number of Driver arm gains per patient	Average number of driver events of all classes per patient
<25	0.8269230769230769	8.73076923076923	0.038461538461538464	0.9038461538461539	12.326923076923077	0.15384615384615385	2.923076923076923	1.1923076923076923	1.4038461538461537	0.8846153846153846	29.384615384615383
25-29	0.7076923076923077	6.0	0.07692307692307693	1.0307692307692307	11.03076923076923	0.1076923076923077	1.5538461538461539	0.8307692307692308	1.2615384615384615	0.7384615384615385	23.338461538461537
30-34	0.9166666666666666	7.65625	0.10416666666666667	1.7083333333333333	10.427083333333334	0.21875	1.6458333333333333	0.875	1.2083333333333333	0.7291666666666666	25.489583333333332
35-39	0.822429906542056	5.5607476635514015	0.102803738317757	1.0186915887850467	11.719626168224298	0.27102803738317754	1.2242990654205608	0.719626168224299	1.4205607476635513	0.7289719626168224	23.588785046728972
40-44	0.808	8.216	0.136	1.56	14.024	0.368	1.528	1.256	1.56	0.976	30.432
45-49	1.0051020408163265	9.25	0.18877551020408162	1.8673469387755102	14.658163265306122	0.49489795918367346	1.4744897959183674	1.163265306122449	1.903061224489796	1.3622448979591837	33.36734693877551
50-54	0.7041800643086816	9.154340836012862	0.21543408360128619	1.3762057877813505	14.170418006430868	0.4662379421221865	1.22508038585209	1.0321543408360128	1.8617363344051447	1.32475884244373	31.530546623794212
55-59	0.8399014778325123	10.088669950738916	0.2512315270935961	1.916256157635468	15.911330049261084	0.5566502463054187	1.5541871921182266	1.0369458128078817	2.1157635467980294	1.5024630541871922	35.77339901477833
60-64	0.8912579957356077	9.611940298507463	0.2771855010660981	1.8550106609808101	15.0	0.5884861407249466	1.507462686567164	1.0938166311300639	2.008528784648188	1.3987206823027718	34.23240938166311
65-69	1.0884955752212389	10.6570796460177	0.336283185840708	2.2964601769911503	16.00221238938053	0.5907079646017699	1.592920353982301	0.9623893805309734	2.3672566371681416	1.8495575221238938	37.743362831858406
70-74	1.278592375366569	11.727272727272727	0.34310850439882695	2.935483870967742	15.085043988269796	0.6862170087976539	1.8944281524926687	1.3255131964809383	2.4134897360703813	1.7272727272727273	39.41642228739003
75-79	1.2968036529680365	12.383561643835616	0.3470319634703196	3.2557077625570776	17.447488584474886	0.7397260273972602	1.9497716894977168	1.182648401826484	2.7351598173515983	1.917808219178082	43.25570776255708
80-84	1.2897196261682242	11.532710280373832	0.2803738317757009	2.8878504672897196	17.242990654205606	0.7476635514018691	1.794392523364486	1.5233644859813085	2.5981308411214954	1.8504672897196262	41.74766355140187
>=85	1.5365853658536586	11.146341463414634	0.5609756097560976	4.853658536585366	17.78048780487805	0.7804878048780488	1.5365853658536586	1.2682926829268293	2.6097560975609757	1.9024390243902438	43.97560975609756
