## Supplementary material for "Comprehensive patient-level classification and quantification of driver events in TCGA PanCanAtlas cohorts": S2 Files: 2021_8_22_13_42_distribution_cohorts.tsv

Cancer type	Average number of SNA-based oncogenic events per patient	Average number of CNA-based oncogenic events per patient	Average number of Mixed oncogenic events per patient	Average number of SNA-based tumor suppressor events per patient	Average number of CNA-based tumor suppressor events per patient	Average number of Mixed tumor suppressor events per patient	Average number of Driver chromosome losses per patient	Average number of Driver chromosome gains per patient	Average number of Driver arm losses per patient	Average number of Driver arm gains per patient	Average number of driver events of all classes per patient
ACC	0.43209876543209874	16.012345679012345	0.2839506172839506	0.9135802469135802	20.358024691358025	0.2962962962962963	3.5555555555555554	3.5555555555555554	0.9506172839506173	1.1358024691358024	47.49382716049383
BLCA	1.7147766323024054	12.735395189003436	0.5567010309278351	4.281786941580756	17.95189003436426	1.175257731958763	1.7079037800687284	1.0171821305841924	3.3092783505154637	2.8419243986254297	47.292096219931274
BRCA	0.604982206405694	13.505338078291816	0.22419928825622776	1.4857651245551602	16.005338078291814	0.4359430604982206	1.99644128113879	0.6494661921708185	3.290035587188612	2.5587188612099645	40.756227758007114
CESC	0.9911504424778761	10.871681415929203	0.26991150442477874	2.752212389380531	14.876106194690266	0.5486725663716814	1.1415929203539823	0.7079646017699115	2.5442477876106193	2.004424778761062	36.70796460176991
CHOL	0.6428571428571429	7.392857142857143	0.10714285714285714	1.1785714285714286	21.0	0.7857142857142857	1.5357142857142858	0.8928571428571429	2.607142857142857	1.7857142857142858	37.92857142857143
COAD	2.2363636363636363	8.527272727272727	0.2	6.931818181818182	11.440909090909091	0.5772727272727273	2.227272727272727	1.8227272727272728	1.7454545454545454	1.3727272727272728	37.08181818181818
DLBC	0.8214285714285714	6.464285714285714	0.14285714285714285	2.642857142857143	9.428571428571429	0.35714285714285715	0.14285714285714285	1.6785714285714286	1.1785714285714286	1.0714285714285714	23.928571428571427
ESCA	0.9375	19.142857142857142	0.41964285714285715	2.3660714285714284	12.419642857142858	0.5267857142857143	3.0267857142857144	0.7142857142857143	4.035714285714286	2.5089285714285716	46.098214285714285
GBM	0.38188976377952755	13.440944881889763	0.3425196850393701	1.0669291338582678	22.29527559055118	0.5984251968503937	1.7834645669291338	1.6062992125984252	0.4409448818897638	0.3858267716535433	42.34251968503937
HNSC	0.9562289562289562	14.178451178451178	0.3501683501683502	2.791245791245791	16.488215488215488	0.5892255892255892	1.2087542087542087	1.0101010101010102	3.558922558922559	2.632996632996633	43.764309764309765
KICH	0.20689655172413793	7.862068965517241	0.034482758620689655	0.4827586206896552	35.827586206896555	0.46551724137931033	4.844827586206897	2.0517241379310347	0.13793103448275862	0.13793103448275862	52.05172413793103
KIRC	0.35294117647058826	5.615384615384615	0.04072398190045249	1.1085972850678734	9.886877828054299	0.9592760180995475	1.3122171945701357	1.2941176470588236	0.9773755656108597	0.23529411764705882	21.782805429864254
KIRP	0.375	7.362068965517241	0.10344827586206896	1.1551724137931034	6.512931034482759	0.15086206896551724	0.7112068965517241	2.728448275862069	0.34913793103448276	0.2629310344827586	19.711206896551722
LGG	1.1541950113378685	3.981859410430839	0.09977324263038549	1.748299319727891	9.240362811791384	0.272108843537415	0.3424036281179138	0.42857142857142855	1.1609977324263039	0.2857142857142857	18.714285714285715
LIHC	0.8874172185430463	7.079470198675497	0.09933774834437085	1.3344370860927153	23.980132450331126	0.7682119205298014	1.509933774834437	0.8013245033112583	2.629139072847682	2.2549668874172184	41.34437086092715
LUAD	1.7165991902834008	14.020242914979757	0.7975708502024291	2.45748987854251	18.25506072874494	0.9311740890688259	2.805668016194332	0.757085020242915	3.8421052631578947	2.6761133603238867	48.25910931174089
LUSC	1.5190839694656488	20.587786259541986	0.7442748091603053	3.232824427480916	20.641221374045802	0.9274809160305344	2.8282442748091605	0.8435114503816794	5.354961832061068	3.5419847328244276	60.221374045801525
MESO	0.17543859649122806	7.87719298245614	0.05263157894736842	0.7894736842105263	19.526315789473685	0.42105263157894735	2.210526315789474	0.7368421052631579	1.4035087719298245	0.8245614035087719	34.01754385964912
OV	0.057692307692307696	28.53846153846154	0.23076923076923078	0.5	49.07692307692308	0.8846153846153846	3.0576923076923075	0.6346153846153846	3.1346153846153846	2.6346153846153846	88.75
PAAD	0.7068965517241379	6.258620689655173	0.27586206896551724	0.9655172413793104	15.844827586206897	0.8448275862068966	0.8103448275862069	0.5689655172413793	2.6551724137931036	1.0517241379310345	29.982758620689655
PCPG	0.20930232558139536	2.0232558139534884	0.046511627906976744	0.20930232558139536	16.511627906976745	0.09302325581395349	1.186046511627907	0.3488372093023256	1.372093023255814	0.5348837209302325	22.53488372093023
PRAD	0.41904761904761906	3.3904761904761904	0.031746031746031744	0.7714285714285715	9.615873015873015	0.17777777777777778	0.19682539682539682	0.27936507936507937	0.6603174603174603	0.5523809523809524	16.095238095238095
READ	1.547945205479452	10.986301369863014	0.2328767123287671	4.287671232876712	14.178082191780822	0.7397260273972602	3.2054794520547945	2.0821917808219177	1.7945205479452055	1.8493150684931507	40.9041095890411
SARC	0.2222222222222222	12.232804232804233	0.10582010582010581	0.8148148148148148	23.88888888888889	0.38095238095238093	1.306878306878307	0.91005291005291	2.767195767195767	1.5026455026455026	44.13227513227513
SKCM	2.0804597701149423	8.494252873563218	0.632183908045977	2.9655172413793105	20.896551724137932	0.5977011494252874	1.206896551724138	1.5632183908045978	2.413793103448276	1.632183908045977	42.48275862068966
STAD	1.6160337552742616	13.51054852320675	0.4050632911392405	5.827004219409282	14.552742616033756	0.620253164556962	2.19831223628692	1.1814345991561181	2.080168776371308	1.4261603375527425	43.41772151898734
TGCT	0.2696629213483146	16.93258426966292	0.14606741573033707	0.29213483146067415	16.191011235955056	0.07865168539325842	5.359550561797753	2.303370786516854	2.1123595505617976	1.6629213483146068	45.348314606741575
THCA	0.826530612244898	0.5663265306122449	0.002551020408163265	0.1913265306122449	1.0357142857142858	0.015306122448979591	0.15306122448979592	0.09438775510204081	0.0	0.0663265306122449	2.951530612244898
THYM	1.054054054054054	3.675675675675676	0.05405405405405406	0.5945945945945946	6.891891891891892	0.16216216216216217	0.32432432432432434	0.4594594594594595	0.6216216216216216	0.6756756756756757	14.513513513513514
UCEC	3.346774193548387	7.903225806451613	0.3279569892473118	11.706989247311828	9.489247311827956	0.2446236559139785	0.8548387096774194	0.6317204301075269	0.7876344086021505	1.075268817204301	36.36827956989247
UCS	1.125	19.5	0.6041666666666666	2.9583333333333335	22.125	0.4791666666666667	3.0625	1.1458333333333333	3.0625	3.1666666666666665	57.229166666666664
UVM	1.3333333333333333	3.7948717948717947	0.038461538461538464	0.2948717948717949	8.807692307692308	0.0641025641025641	0.47435897435897434	1.1666666666666667	0.6410256410256411	1.0	17.615384615384617
PANCAN	1.1015194523292704	9.98196693938888	0.2609784605109367	2.6834196026047756	14.706795792285858	0.504424778761062	1.5416597094673568	0.9747871097011187	2.0470863249290367	1.509433962264151	35.31207213224244
