## Supplementary material for "Comprehensive patient-level classification and quantification of driver events in TCGA PanCanAtlas cohorts": S2 Files: 2021_8_22_13_42_distribution_cohorts_females.tsv

Cancer type	Average number of SNA-based oncogenic events per patient	Average number of CNA-based oncogenic events per patient	Average number of Mixed oncogenic events per patient	Average number of SNA-based tumor suppressor events per patient	Average number of CNA-based tumor suppressor events per patient	Average number of Mixed tumor suppressor events per patient	Average number of Driver chromosome losses per patient	Average number of Driver chromosome gains per patient	Average number of Driver arm losses per patient	Average number of Driver arm gains per patient	Average number of driver events of all classes per patient
ACC	0.3584905660377358	17.22641509433962	0.39622641509433965	0.8301886792452831	18.358490566037737	0.20754716981132076	3.30188679245283	3.207547169811321	1.0754716981132075	1.3018867924528301	46.264150943396224
BLCA	1.5416666666666667	13.305555555555555	0.5416666666666666	4.402777777777778	18.583333333333332	0.9444444444444444	1.7361111111111112	0.9444444444444444	3.5416666666666665	3.1805555555555554	48.72222222222222
BRCA	0.6021699819168174	13.499095840867993	0.22603978300180833	1.4990958408679929	15.956600361663654	0.4376130198915009	2.0018083182640143	0.6491862567811935	3.2965641952983726	2.5443037974683542	40.7124773960217
CESC	0.9911504424778761	10.871681415929203	0.26991150442477874	2.752212389380531	14.876106194690266	0.5486725663716814	1.1415929203539823	0.7079646017699115	2.5442477876106193	2.004424778761062	36.70796460176991
CHOL	0.6470588235294118	6.294117647058823	0.0	0.6470588235294118	21.058823529411764	0.29411764705882354	1.7058823529411764	0.8235294117647058	2.0588235294117645	1.4705882352941178	35.0
COAD	2.394230769230769	8.163461538461538	0.20192307692307693	8.23076923076923	11.346153846153847	0.6442307692307693	2.25	1.8557692307692308	1.3653846153846154	1.3076923076923077	37.75961538461539
DLBC	0.6470588235294118	7.117647058823529	0.17647058823529413	3.1176470588235294	12.588235294117647	0.5294117647058824	0.23529411764705882	1.8235294117647058	1.5294117647058822	1.2941176470588236	29.058823529411764
ESCA	0.7333333333333333	14.266666666666667	0.26666666666666666	2.066666666666667	11.933333333333334	0.4666666666666667	2.466666666666667	0.6666666666666666	3.533333333333333	2.2666666666666666	38.666666666666664
GBM	0.4782608695652174	14.5	0.358695652173913	1.3043478260869565	22.054347826086957	0.782608695652174	1.815217391304348	1.7717391304347827	0.45652173913043476	0.3695652173913043	43.891304347826086
HNSC	1.015625	13.90625	0.390625	3.515625	15.03125	0.578125	1.203125	1.03125	3.015625	2.203125	41.890625
KICH	0.17391304347826086	6.869565217391305	0.0	0.30434782608695654	37.08695652173913	0.6086956521739131	5.043478260869565	1.826086956521739	0.043478260869565216	0.08695652173913043	52.04347826086956
KIRC	0.32558139534883723	3.872093023255814	0.023255813953488372	1.255813953488372	8.267441860465116	0.9534883720930233	0.8023255813953488	0.9651162790697675	1.0	0.18604651162790697	17.651162790697676
KIRP	0.3225806451612903	7.354838709677419	0.16129032258064516	1.0806451612903225	8.806451612903226	0.11290322580645161	1.2096774193548387	2.1451612903225805	0.4838709677419355	0.3387096774193548	22.016129032258064
LGG	1.2124352331606219	4.227979274611399	0.10880829015544041	1.9430051813471503	9.414507772020725	0.26424870466321243	0.32642487046632124	0.40932642487046633	1.2227979274611398	0.30569948186528495	19.435233160621763
LIHC	0.6595744680851063	7.904255319148936	0.10638297872340426	1.2765957446808511	23.96808510638298	0.7340425531914894	1.202127659574468	0.9574468085106383	2.8404255319148937	2.351063829787234	42.0
LUAD	1.7622950819672132	14.172131147540984	0.8278688524590164	2.6147540983606556	18.40983606557377	1.0081967213114753	2.8852459016393444	0.7295081967213115	3.7540983606557377	2.6885245901639343	48.85245901639344
LUSC	1.5757575757575757	18.818181818181817	0.8636363636363636	3.378787878787879	20.757575757575758	1.0606060606060606	2.772727272727273	0.6363636363636364	5.2272727272727275	2.984848484848485	58.07575757575758
MESO	0.36363636363636365	7.545454545454546	0.0	1.3636363636363635	20.181818181818183	0.09090909090909091	1.9090909090909092	0.9090909090909091	1.2727272727272727	0.5454545454545454	34.18181818181818
OV	0.057692307692307696	28.53846153846154	0.23076923076923078	0.5	49.07692307692308	0.8846153846153846	3.0576923076923075	0.6346153846153846	3.1346153846153846	2.6346153846153846	88.75
PAAD	0.7333333333333333	4.6	0.1	0.8	11.2	0.7333333333333333	0.6	0.26666666666666666	2.1666666666666665	0.7	21.9
PCPG	0.22727272727272727	2.1363636363636362	0.045454545454545456	0.13636363636363635	15.409090909090908	0.0	1.1363636363636365	0.5	1.1363636363636365	0.6818181818181818	21.40909090909091
READ	1.0555555555555556	12.694444444444445	0.2222222222222222	2.3055555555555554	14.833333333333334	0.8611111111111112	3.5	2.111111111111111	1.6944444444444444	1.75	41.02777777777778
SARC	0.17757009345794392	12.25233644859813	0.08411214953271028	0.7102803738317757	23.962616822429908	0.37383177570093457	1.2523364485981308	0.9158878504672897	2.9158878504672896	1.3831775700934579	44.02803738317757
SKCM	1.3225806451612903	7.354838709677419	0.41935483870967744	1.967741935483871	21.225806451612904	0.41935483870967744	0.9354838709677419	1.1612903225806452	2.4193548387096775	1.6451612903225807	38.87096774193548
STAD	1.7974683544303798	13.49367088607595	0.5316455696202531	7.253164556962025	14.860759493670885	0.5949367088607594	2.3417721518987342	1.3291139240506329	1.9367088607594938	1.4683544303797469	45.607594936708864
THCA	0.8339100346020761	0.5743944636678201	0.0	0.18685121107266436	1.0034602076124568	0.01384083044982699	0.14878892733564014	0.08650519031141868	0.0	0.0726643598615917	2.9204152249134947
THYM	0.95	4.05	0.1	0.8	8.1	0.2	0.35	0.7	0.8	0.85	16.9
UCEC	3.346774193548387	7.903225806451613	0.3279569892473118	11.706989247311828	9.489247311827956	0.2446236559139785	0.8548387096774194	0.6317204301075269	0.7876344086021505	1.075268817204301	36.36827956989247
UCS	1.125	19.5	0.6041666666666666	2.9583333333333335	22.125	0.4791666666666667	3.0625	1.1458333333333333	3.0625	3.1666666666666665	57.229166666666664
UVM	1.4857142857142858	4.828571428571428	0.08571428571428572	0.45714285714285713	9.17142857142857	0.05714285714285714	0.5142857142857142	1.4285714285714286	0.6	0.9714285714285714	19.6
PANCAN	1.213640922768305	9.993647609495152	0.2597793380140421	3.2668004012036107	14.36275493146105	0.46205282514209295	1.47576061517887	0.8518890003343363	1.9956536275493146	1.5295887662988967	35.41156803744567
