## Supplementary material for "Comprehensive patient-level classification and quantification of driver events in TCGA PanCanAtlas cohorts": S2 Files: 2021_8_22_13_42_distribution_cohorts_males.tsv

Cancer type	Average number of SNA-based oncogenic events per patient	Average number of CNA-based oncogenic events per patient	Average number of Mixed oncogenic events per patient	Average number of SNA-based tumor suppressor events per patient	Average number of CNA-based tumor suppressor events per patient	Average number of Mixed tumor suppressor events per patient	Average number of Driver chromosome losses per patient	Average number of Driver chromosome gains per patient	Average number of Driver arm losses per patient	Average number of Driver arm gains per patient	Average number of driver events of all classes per patient
ACC	0.5714285714285714	13.714285714285714	0.07142857142857142	1.0714285714285714	24.142857142857142	0.4642857142857143	4.035714285714286	4.214285714285714	0.7142857142857143	0.8214285714285714	49.82142857142857
BLCA	1.7716894977168949	12.547945205479452	0.5616438356164384	4.242009132420091	17.744292237442924	1.2511415525114156	1.6986301369863013	1.0410958904109588	3.232876712328767	2.730593607305936	46.821917808219176
BRCA	0.7777777777777778	13.88888888888889	0.1111111111111111	0.6666666666666666	19.0	0.3333333333333333	1.6666666666666667	0.6666666666666666	2.888888888888889	3.4444444444444446	43.44444444444444
CHOL	0.6363636363636364	9.090909090909092	0.2727272727272727	2.0	20.90909090909091	1.5454545454545454	1.2727272727272727	1.0	3.4545454545454546	2.272727272727273	42.45454545454545
COAD	2.0948275862068964	8.85344827586207	0.19827586206896552	5.767241379310345	11.525862068965518	0.5172413793103449	2.206896551724138	1.793103448275862	2.086206896551724	1.4310344827586208	36.474137931034484
DLBC	1.0909090909090908	5.454545454545454	0.09090909090909091	1.9090909090909092	4.545454545454546	0.09090909090909091	0.0	1.4545454545454546	0.6363636363636364	0.7272727272727273	16.0
ESCA	0.9690721649484536	19.896907216494846	0.44329896907216493	2.4123711340206184	12.494845360824742	0.5360824742268041	3.11340206185567	0.7216494845360825	4.11340206185567	2.5463917525773194	47.24742268041237
GBM	0.3271604938271605	12.839506172839506	0.3333333333333333	0.9320987654320988	22.432098765432098	0.49382716049382713	1.7654320987654322	1.5123456790123457	0.43209876543209874	0.3950617283950617	41.46296296296296
HNSC	0.9399141630901288	14.253218884120171	0.33905579399141633	2.592274678111588	16.888412017167383	0.592274678111588	1.2103004291845494	1.0042918454935623	3.708154506437768	2.7510729613733904	44.27896995708154
KICH	0.22857142857142856	8.514285714285714	0.05714285714285714	0.6	35.0	0.37142857142857144	4.714285714285714	2.2	0.2	0.17142857142857143	52.05714285714286
KIRC	0.37037037037037035	6.725925925925926	0.05185185185185185	1.0148148148148148	10.91851851851852	0.9629629629629629	1.637037037037037	1.5037037037037038	0.9629629629629629	0.26666666666666666	24.414814814814815
KIRP	0.3941176470588235	7.364705882352941	0.08235294117647059	1.1823529411764706	5.676470588235294	0.16470588235294117	0.5294117647058824	2.9411764705882355	0.3	0.23529411764705882	18.870588235294118
LGG	1.1088709677419355	3.7903225806451615	0.09274193548387097	1.596774193548387	9.10483870967742	0.2782258064516129	0.3548387096774194	0.4435483870967742	1.1129032258064515	0.2701612903225806	18.153225806451612
LIHC	0.9903846153846154	6.706730769230769	0.09615384615384616	1.3605769230769231	23.985576923076923	0.7836538461538461	1.6490384615384615	0.7307692307692307	2.5336538461538463	2.2115384615384617	41.04807692307692
LUAD	1.672	13.872	0.768	2.304	18.104	0.856	2.728	0.784	3.928	2.664	47.68
LUSC	1.5	21.183673469387756	0.7040816326530612	3.183673469387755	20.602040816326532	0.8826530612244898	2.8469387755102042	0.9132653061224489	5.3979591836734695	3.729591836734694	60.94387755102041
MESO	0.13043478260869565	7.956521739130435	0.06521739130434782	0.6521739130434783	19.369565217391305	0.5	2.282608695652174	0.6956521739130435	1.434782608695652	0.8913043478260869	33.97826086956522
PAAD	0.6785714285714286	8.035714285714286	0.4642857142857143	1.1428571428571428	20.821428571428573	0.9642857142857143	1.0357142857142858	0.8928571428571429	3.1785714285714284	1.4285714285714286	38.642857142857146
PCPG	0.19047619047619047	1.9047619047619047	0.047619047619047616	0.2857142857142857	17.666666666666668	0.19047619047619047	1.2380952380952381	0.19047619047619047	1.619047619047619	0.38095238095238093	23.714285714285715
PRAD	0.41904761904761906	3.3904761904761904	0.031746031746031744	0.7714285714285715	9.615873015873015	0.17777777777777778	0.19682539682539682	0.27936507936507937	0.6603174603174603	0.5523809523809524	16.095238095238095
READ	2.027027027027027	9.324324324324325	0.24324324324324326	6.216216216216216	13.54054054054054	0.6216216216216216	2.918918918918919	2.054054054054054	1.8918918918918919	1.945945945945946	40.78378378378378
SARC	0.2804878048780488	12.207317073170731	0.13414634146341464	0.9512195121951219	23.79268292682927	0.3902439024390244	1.3780487804878048	0.9024390243902439	2.573170731707317	1.6585365853658536	44.26829268292683
SKCM	2.5	9.125	0.75	3.517857142857143	20.714285714285715	0.6964285714285714	1.3571428571428572	1.7857142857142858	2.4107142857142856	1.625	44.482142857142854
STAD	1.5253164556962024	13.518987341772151	0.34177215189873417	5.113924050632911	14.39873417721519	0.6329113924050633	2.1265822784810124	1.1075949367088607	2.151898734177215	1.4050632911392404	42.322784810126585
TGCT	0.2696629213483146	16.93258426966292	0.14606741573033707	0.29213483146067415	16.191011235955056	0.07865168539325842	5.359550561797753	2.303370786516854	2.1123595505617976	1.6629213483146068	45.348314606741575
THCA	0.8058252427184466	0.5436893203883495	0.009708737864077669	0.20388349514563106	1.1262135922330097	0.019417475728155338	0.1650485436893204	0.11650485436893204	0.0	0.04854368932038835	3.0388349514563107
THYM	1.1764705882352942	3.235294117647059	0.0	0.35294117647058826	5.470588235294118	0.11764705882352941	0.29411764705882354	0.17647058823529413	0.4117647058823529	0.47058823529411764	11.705882352941176
UVM	1.2093023255813953	2.953488372093023	0.0	0.16279069767441862	8.511627906976743	0.06976744186046512	0.4418604651162791	0.9534883720930233	0.6744186046511628	1.0232558139534884	16.0
PANCAN	0.9896597731821214	9.970313542361575	0.2621747831887925	2.1014009339559707	15.050033355570381	0.5466977985323549	1.6074049366244163	1.0973982655103403	2.098398932621748	1.4893262174783188	35.212808539026014
