## Supplementary material for "Comprehensive patient-level classification and quantification of driver events in TCGA PanCanAtlas cohorts": S2 Files: 2021_8_22_13_42_distribution_events_detailed.tsv

Total number of driver events in a patient	Average number of SNA-based oncogenic events per patient	Average number of CNA-based oncogenic events per patient	Average number of Mixed oncogenic events per patient	Average number of SNA-based tumor suppressor events per patient	Average number of CNA-based tumor suppressor events per patient	Average number of Mixed tumor suppressor events per patient	Average number of Driver chromosome losses per patient	Average number of Driver chromosome gains per patient	Average number of Driver arm losses per patient	Average number of Driver arm gains per patient	Average number of driver events of all classes per patient
1	0.8450704225352113	0.004694835680751174	0.0	0.09389671361502347	0.051643192488262914	0.0	0.0	0.0	0.004694835680751174	0.0	1.0
2	1.0222222222222221	0.044444444444444446	0.011111111111111112	0.4111111111111111	0.4111111111111111	0.0	0.05555555555555555	0.011111111111111112	0.011111111111111112	0.022222222222222223	2.0
3	0.734375	0.421875	0.015625	0.6875	0.765625	0.03125	0.203125	0.046875	0.0625	0.03125	3.0
4	0.8441558441558441	0.42857142857142855	0.0	0.6493506493506493	1.5584415584415585	0.07792207792207792	0.2597402597402597	0.03896103896103896	0.07792207792207792	0.06493506493506493	4.0
5	0.8701298701298701	0.948051948051948	0.025974025974025976	0.948051948051948	1.5844155844155845	0.07792207792207792	0.14285714285714285	0.09090909090909091	0.2077922077922078	0.1038961038961039	5.0
6	0.9863013698630136	1.0410958904109588	0.0273972602739726	1.2328767123287672	1.9452054794520548	0.0958904109589041	0.0684931506849315	0.136986301369863	0.2602739726027397	0.2054794520547945	6.0
7	0.9054054054054054	1.0675675675675675	0.04054054054054054	1.2162162162162162	2.8783783783783785	0.24324324324324326	0.0945945945945946	0.21621621621621623	0.1891891891891892	0.14864864864864866	7.0
8	0.8	1.4615384615384615	0.03076923076923077	1.3846153846153846	3.2615384615384615	0.18461538461538463	0.13846153846153847	0.26153846153846155	0.3076923076923077	0.16923076923076924	8.0
9	0.9516129032258065	2.161290322580645	0.0967741935483871	1.7419354838709677	2.725806451612903	0.20967741935483872	0.12903225806451613	0.4838709677419355	0.20967741935483872	0.2903225806451613	9.0
10	0.9615384615384616	2.282051282051282	0.038461538461538464	1.641025641025641	3.717948717948718	0.19230769230769232	0.14102564102564102	0.3333333333333333	0.3333333333333333	0.358974358974359	10.0
11	0.9591836734693877	2.7244897959183674	0.05102040816326531	1.653061224489796	3.7346938775510203	0.22448979591836735	0.11224489795918367	0.7346938775510204	0.47959183673469385	0.32653061224489793	11.0
12	0.7831325301204819	3.2650602409638556	0.04819277108433735	1.855421686746988	3.819277108433735	0.27710843373493976	0.18072289156626506	0.7469879518072289	0.5180722891566265	0.5060240963855421	12.0
13	0.8602150537634409	3.043010752688172	0.0967741935483871	1.6774193548387097	5.225806451612903	0.23655913978494625	0.1935483870967742	0.5806451612903226	0.6129032258064516	0.4731182795698925	13.0
14	1.127906976744186	3.697674418604651	0.09302325581395349	2.104651162790698	4.6395348837209305	0.19767441860465115	0.16279069767441862	0.7093023255813954	0.7209302325581395	0.5465116279069767	14.0
15	0.9230769230769231	3.4326923076923075	0.07692307692307693	1.5673076923076923	6.288461538461538	0.28846153846153844	0.2403846153846154	0.7692307692307693	0.8942307692307693	0.5192307692307693	15.0
16	1.0555555555555556	3.9166666666666665	0.1388888888888889	2.462962962962963	5.9907407407407405	0.2037037037037037	0.2037037037037037	0.6481481481481481	0.75	0.6296296296296297	16.0
17	0.8041237113402062	4.587628865979381	0.041237113402061855	2.051546391752577	6.329896907216495	0.30927835051546393	0.44329896907216493	0.9484536082474226	0.7938144329896907	0.6907216494845361	17.0
18	1.125	4.8522727272727275	0.125	2.0113636363636362	6.659090909090909	0.26136363636363635	0.18181818181818182	0.7386363636363636	1.2613636363636365	0.7840909090909091	18.0
19	1.0864197530864197	4.666666666666667	0.037037037037037035	2.345679012345679	7.864197530864198	0.3950617283950617	0.2962962962962963	0.8518518518518519	0.8641975308641975	0.5925925925925926	19.0
20	1.1797752808988764	5.280898876404494	0.1348314606741573	3.0224719101123596	7.022471910112359	0.39325842696629215	0.3146067415730337	0.9213483146067416	1.0224719101123596	0.7078651685393258	20.0
21	1.0404040404040404	4.818181818181818	0.15151515151515152	2.3838383838383836	9.121212121212121	0.36363636363636365	0.6464646464646465	0.6767676767676768	1.0505050505050506	0.7474747474747475	21.0
22	1.21	4.58	0.09	3.6	9.01	0.27	0.59	0.72	1.1	0.83	22.0
23	1.072289156626506	6.469879518072289	0.1927710843373494	2.0240963855421685	9.180722891566266	0.25301204819277107	0.6265060240963856	1.2048192771084338	1.1325301204819278	0.8433734939759037	23.0
24	0.9767441860465116	6.616279069767442	0.18604651162790697	3.0232558139534884	9.081395348837209	0.3953488372093023	0.6395348837209303	0.9651162790697675	1.1395348837209303	0.9767441860465116	24.0
25	1.2469135802469136	6.148148148148148	0.08641975308641975	2.9876543209876543	10.407407407407407	0.30864197530864196	0.7160493827160493	0.9753086419753086	1.1728395061728396	0.9506172839506173	25.0
26	0.9365079365079365	6.349206349206349	0.1746031746031746	3.1587301587301586	10.984126984126984	0.47619047619047616	0.6984126984126984	1.0317460317460319	1.3174603174603174	0.873015873015873	26.0
27	0.9746835443037974	7.6835443037974684	0.2911392405063291	3.4430379746835444	9.924050632911392	0.34177215189873417	0.9620253164556962	1.0126582278481013	1.2784810126582278	1.0886075949367089	27.0
28	0.8064516129032258	7.32258064516129	0.12903225806451613	1.8172043010752688	13.064516129032258	0.3978494623655914	0.8387096774193549	0.9032258064516129	1.4946236559139785	1.2258064516129032	28.0
29	1.1549295774647887	6.591549295774648	0.2535211267605634	4.197183098591549	11.816901408450704	0.5774647887323944	1.0	0.9014084507042254	1.4929577464788732	1.0140845070422535	29.0
30	1.0602409638554218	8.879518072289157	0.20481927710843373	2.819277108433735	11.963855421686747	0.3614457831325301	0.9156626506024096	1.0963855421686748	1.4457831325301205	1.2530120481927711	30.0
31	0.948051948051948	8.155844155844155	0.24675324675324675	2.7532467532467533	13.168831168831169	0.5064935064935064	1.1428571428571428	1.0129870129870129	1.8181818181818181	1.2467532467532467	31.0
32	1.1682242990654206	8.317757009345794	0.2336448598130841	3.308411214953271	13.25233644859813	0.5514018691588785	1.1401869158878504	1.074766355140187	1.6542056074766356	1.2990654205607477	32.0
33	1.4337349397590362	8.060240963855422	0.3132530120481928	5.024096385542169	12.409638554216867	0.5301204819277109	1.5662650602409638	1.1927710843373494	1.3734939759036144	1.0963855421686748	33.0
34	0.9743589743589743	10.025641025641026	0.20512820512820512	3.371794871794872	13.0	0.4358974358974359	1.358974358974359	1.1282051282051282	2.076923076923077	1.4230769230769231	34.0
35	1.1204819277108433	9.891566265060241	0.3132530120481928	2.8674698795180724	13.879518072289157	0.39759036144578314	1.7108433734939759	1.0	2.1325301204819276	1.6867469879518073	35.0
36	1.2469135802469136	10.419753086419753	0.25925925925925924	3.3580246913580245	13.74074074074074	0.41975308641975306	1.7777777777777777	1.2345679012345678	1.9753086419753085	1.5679012345679013	36.0
37	0.9390243902439024	9.902439024390244	0.14634146341463414	2.8780487804878048	16.109756097560975	0.4878048780487805	1.7560975609756098	0.9512195121951219	2.2560975609756095	1.5731707317073171	37.0
38	1.3896103896103895	10.03896103896104	0.24675324675324675	3.831168831168831	15.584415584415584	0.5584415584415584	1.7012987012987013	1.2857142857142858	2.038961038961039	1.3246753246753247	38.0
39	0.6588235294117647	11.4	0.23529411764705882	1.7294117647058824	16.694117647058825	0.5411764705882353	2.1176470588235294	1.011764705882353	2.8588235294117648	1.7529411764705882	39.0
40	0.8936170212765957	10.797872340425531	0.39361702127659576	3.074468085106383	16.48936170212766	0.7553191489361702	2.117021276595745	1.2127659574468086	2.6595744680851063	1.6063829787234043	40.0
41	1.144578313253012	11.228915662650602	0.2891566265060241	2.8313253012048194	17.08433734939759	0.5542168674698795	1.855421686746988	1.9879518072289157	2.253012048192771	1.7710843373493976	41.0
42	1.0389610389610389	11.25974025974026	0.2597402597402597	2.7142857142857144	17.649350649350648	0.6233766233766234	2.5714285714285716	1.5454545454545454	2.688311688311688	1.6493506493506493	42.0
43	1.1948051948051948	13.363636363636363	0.37662337662337664	3.168831168831169	16.48051948051948	0.4935064935064935	2.168831168831169	1.2597402597402598	2.6233766233766236	1.87012987012987	43.0
44	0.5733333333333334	12.933333333333334	0.37333333333333335	2.1066666666666665	18.84	0.6	2.3466666666666667	1.2533333333333334	2.8133333333333335	2.16	44.0
45	0.8	13.773333333333333	0.26666666666666666	2.36	18.453333333333333	0.6	2.72	1.36	2.6533333333333333	2.013333333333333	45.0
46	0.6811594202898551	13.492753623188406	0.2753623188405797	1.9710144927536233	20.652173913043477	0.5942028985507246	2.449275362318841	1.1884057971014492	2.6956521739130435	2.0	46.0
47	0.9726027397260274	13.438356164383562	0.2465753424657534	2.328767123287671	21.027397260273972	0.6986301369863014	2.3013698630136985	1.1506849315068493	2.7534246575342465	2.0821917808219177	47.0
48	1.0	15.68918918918919	0.33783783783783783	2.5	17.85135135135135	0.6351351351351351	2.8783783783783785	1.3783783783783783	3.2972972972972974	2.4324324324324325	48.0
49	1.119047619047619	14.119047619047619	0.38095238095238093	3.2738095238095237	20.166666666666668	0.6904761904761905	2.2261904761904763	1.369047619047619	3.261904761904762	2.392857142857143	49.0
50	0.8974358974358975	15.807692307692308	0.47435897435897434	2.6025641025641026	19.82051282051282	0.6794871794871795	2.8461538461538463	1.1153846153846154	3.3076923076923075	2.448717948717949	50.0
51	1.1044776119402986	16.16417910447761	0.29850746268656714	2.8656716417910446	19.746268656716417	0.5970149253731343	2.5671641791044775	1.6567164179104477	3.283582089552239	2.716417910447761	51.0
52	0.7272727272727273	15.75	0.4090909090909091	2.522727272727273	22.125	0.5568181818181818	2.5568181818181817	1.2159090909090908	3.5113636363636362	2.625	52.0
53	1.0506329113924051	17.645569620253166	0.4050632911392405	2.037974683544304	20.88607594936709	0.7721518987341772	2.6835443037974684	1.3164556962025316	3.5949367088607596	2.607594936708861	53.0
54	1.1222222222222222	17.9	0.5333333333333333	2.2	20.822222222222223	0.5777777777777777	2.7555555555555555	1.4333333333333333	3.8555555555555556	2.8	54.0
55	0.9230769230769231	16.43076923076923	0.38461538461538464	2.1076923076923078	24.092307692307692	0.9384615384615385	2.876923076923077	1.2461538461538462	3.523076923076923	2.476923076923077	55.0
56	1.3289473684210527	18.039473684210527	0.5	2.8026315789473686	21.67105263157895	0.6052631578947368	3.473684210526316	1.0394736842105263	3.6184210526315788	2.9210526315789473	56.0
57	1.5689655172413792	16.224137931034484	0.46551724137931033	3.5689655172413794	23.396551724137932	0.9827586206896551	3.1379310344827585	1.5862068965517242	3.4655172413793105	2.603448275862069	57.0
58	1.155844155844156	16.363636363636363	0.33766233766233766	3.2857142857142856	25.0	0.8441558441558441	2.6493506493506493	1.0909090909090908	4.337662337662338	2.935064935064935	58.0
59	0.9873417721518988	19.139240506329113	0.46835443037974683	2.278481012658228	25.139240506329113	0.620253164556962	2.7468354430379747	1.2784810126582278	3.6835443037974684	2.6582278481012658	59.0
60	1.0816326530612246	19.653061224489797	0.42857142857142855	2.7551020408163267	22.93877551020408	0.8775510204081632	2.979591836734694	1.3673469387755102	4.469387755102041	3.4489795918367347	60.0
61	1.25	19.092105263157894	0.5263157894736842	2.960526315789474	24.776315789473685	0.7631578947368421	2.8815789473684212	1.3157894736842106	4.171052631578948	3.263157894736842	61.0
62	0.8153846153846154	21.70769230769231	0.5846153846153846	1.8615384615384616	23.96923076923077	0.6615384615384615	3.4153846153846152	1.6	4.046153846153846	3.3384615384615386	62.0
63	1.196078431372549	19.333333333333332	0.47058823529411764	2.627450980392157	27.41176470588235	0.9215686274509803	3.0392156862745097	1.2745098039215685	3.9607843137254903	2.764705882352941	63.0
64	1.4736842105263157	20.19298245614035	0.40350877192982454	3.3333333333333335	26.035087719298247	0.7017543859649122	3.3684210526315788	1.280701754385965	4.157894736842105	3.0526315789473686	64.0
65	1.4915254237288136	21.88135593220339	0.5423728813559322	3.4915254237288136	24.576271186440678	0.7966101694915254	3.4915254237288136	1.3559322033898304	4.322033898305085	3.0508474576271185	65.0
66	0.926829268292683	18.75609756097561	0.36585365853658536	3.048780487804878	31.365853658536587	0.6341463414634146	3.073170731707317	1.6829268292682926	3.3658536585365852	2.7804878048780486	66.0
67	2.0	18.565217391304348	0.8478260869565217	5.217391304347826	27.52173913043478	1.065217391304348	3.3043478260869565	1.1304347826086956	4.369565217391305	2.9782608695652173	67.0
68	1.9268292682926829	18.878048780487806	0.7317073170731707	4.634146341463414	29.5609756097561	0.8292682926829268	3.048780487804878	1.3170731707317074	3.926829268292683	3.1463414634146343	68.0
69	1.394736842105263	21.63157894736842	0.6052631578947368	2.9210526315789473	28.57894736842105	1.263157894736842	2.9210526315789473	1.368421052631579	4.815789473684211	3.5	69.0
70	2.1176470588235294	19.38235294117647	0.6764705882352942	4.088235294117647	30.794117647058822	1.1176470588235294	3.323529411764706	1.1764705882352942	4.470588235294118	2.8529411764705883	70.0
71	1.3548387096774193	17.193548387096776	0.5806451612903226	5.258064516129032	33.74193548387097	1.1612903225806452	3.870967741935484	1.4193548387096775	3.838709677419355	2.5806451612903225	71.0
72	1.2105263157894737	19.526315789473685	0.5789473684210527	2.5789473684210527	33.86842105263158	1.0263157894736843	3.4473684210526314	1.3157894736842106	4.7631578947368425	3.6842105263157894	72.0
73	1.56	18.4	0.4	6.64	32.8	0.8	3.24	1.36	4.12	3.68	73.0
74	1.2727272727272727	19.363636363636363	0.6060606060606061	3.909090909090909	34.878787878787875	0.7878787878787878	3.6363636363636362	2.4545454545454546	4.181818181818182	2.909090909090909	74.0
75	1.6666666666666667	21.875	0.2916666666666667	6.625	33.125	0.7083333333333334	3.2916666666666665	1.0833333333333333	3.5416666666666665	2.7916666666666665	75.0
76	1.4615384615384615	20.576923076923077	0.34615384615384615	2.230769230769231	36.84615384615385	1.1153846153846154	4.115384615384615	1.1153846153846154	4.846153846153846	3.3461538461538463	76.0
77	2.9583333333333335	17.791666666666668	0.625	7.541666666666667	34.75	1.2916666666666667	3.4166666666666665	1.25	4.25	3.125	77.0
78	1.6666666666666667	18.666666666666668	0.2777777777777778	4.388888888888889	38.22222222222222	1.8888888888888888	3.0555555555555554	2.0555555555555554	4.444444444444445	3.3333333333333335	78.0
79	1.4375	22.9375	0.875	3.25	35.6875	1.125	3.125	0.75	5.8125	4.0	79.0
80	1.6666666666666667	23.88888888888889	1.4444444444444444	4.111111111111111	34.22222222222222	1.7777777777777777	3.4444444444444446	1.8888888888888888	4.222222222222222	3.3333333333333335	80.0
81	2.090909090909091	16.272727272727273	0.36363636363636365	7.454545454545454	45.09090909090909	1.1818181818181819	2.8181818181818183	1.8181818181818181	2.1818181818181817	1.7272727272727273	81.0
82	1.5833333333333333	19.25	0.75	2.25	44.0	1.5	3.75	0.9166666666666666	5.166666666666667	2.8333333333333335	82.0
83	0.9	19.4	0.6	2.5	45.1	0.8	3.2	2.1	4.6	3.8	83.0
84	3.625	20.875	0.5	10.375	36.0	0.5	3.375	2.25	3.875	2.625	84.0
85	3.0	15.785714285714286	0.14285714285714285	12.642857142857142	41.5	1.0714285714285714	3.2142857142857144	1.8571428571428572	3.357142857142857	2.4285714285714284	85.0
86	2.6	23.7	1.8	5.1	37.7	1.8	3.0	2.5	4.0	3.8	86.0
87	4.5	21.25	0.25	17.5	33.0	1.75	1.75	0.5	4.0	2.5	87.0
88	1.0	22.8	0.4	2.0	47.6	1.6	4.8	2.8	3.0	2.0	88.0
89	8.8	14.2	1.0	26.8	30.0	0.2	3.2	0.8	2.8	1.2	89.0
90	3.0	19.545454545454547	0.9090909090909091	11.545454545454545	43.09090909090909	2.1818181818181817	3.4545454545454546	1.7272727272727273	2.6363636363636362	1.9090909090909092	90.0
91	8.6	9.0	0.4	32.6	28.6	2.4	2.6	0.8	3.8	2.2	91.0
92	5.0	19.0	3.0	7.0	40.0	3.0	4.0	0.0	7.0	4.0	92.0
93	0.0	19.0	1.0	1.0	58.0	3.0	2.0	0.0	8.0	1.0	93.0
95	1.0	29.75	0.25	1.25	48.5	0.5	3.75	1.5	5.25	3.25	95.0
97	4.6	22.8	1.4	16.6	44.0	1.2	3.2	0.6	0.8	1.8	97.0
98	1.0	29.0	1.5	2.5	54.0	0.5	4.0	0.5	4.0	1.0	98.0
99	5.75	26.25	0.5	19.0	37.0	0.5	3.5	0.5	4.0	2.0	99.0
100	0.0	32.333333333333336	0.3333333333333333	0.3333333333333333	58.0	1.3333333333333333	3.3333333333333335	2.6666666666666665	0.3333333333333333	1.3333333333333333	100.0
