## Supplementary material for "Comprehensive patient-level classification and quantification of driver events in TCGA PanCanAtlas cohorts": S2 Files: 2021_8_22_13_42_distribution_events_detailed_females.tsv

Total number of driver events in a patient	Average number of SNA-based oncogenic events per patient	Average number of CNA-based oncogenic events per patient	Average number of Mixed oncogenic events per patient	Average number of SNA-based tumor suppressor events per patient	Average number of CNA-based tumor suppressor events per patient	Average number of Mixed tumor suppressor events per patient	Average number of Driver chromosome losses per patient	Average number of Driver chromosome gains per patient	Average number of Driver arm losses per patient	Average number of Driver arm gains per patient	Average number of driver events of all classes per patient
1	0.8774193548387097	0.0064516129032258064	0.0	0.07741935483870968	0.03870967741935484	0.0	0.0	0.0	0.0	0.0	1.0
2	1.0576923076923077	0.057692307692307696	0.0	0.36538461538461536	0.40384615384615385	0.0	0.07692307692307693	0.019230769230769232	0.0	0.019230769230769232	2.0
3	0.8378378378378378	0.4864864864864865	0.02702702702702703	0.6756756756756757	0.6756756756756757	0.02702702702702703	0.1891891891891892	0.02702702702702703	0.02702702702702703	0.02702702702702703	3.0
4	0.9487179487179487	0.3076923076923077	0.0	0.6666666666666666	1.3846153846153846	0.07692307692307693	0.41025641025641024	0.07692307692307693	0.07692307692307693	0.05128205128205128	4.0
5	1.0606060606060606	0.8787878787878788	0.06060606060606061	1.2727272727272727	1.1515151515151516	0.030303030303030304	0.24242424242424243	0.06060606060606061	0.15151515151515152	0.09090909090909091	5.0
6	1.1714285714285715	1.0571428571428572	0.05714285714285714	1.542857142857143	1.3142857142857143	0.08571428571428572	0.05714285714285714	0.17142857142857143	0.3142857142857143	0.22857142857142856	6.0
7	1.4615384615384615	1.1538461538461537	0.038461538461538464	1.7307692307692308	1.6923076923076923	0.2692307692307692	0.11538461538461539	0.19230769230769232	0.15384615384615385	0.19230769230769232	7.0
8	0.9090909090909091	1.6363636363636365	0.0	1.7272727272727273	2.5454545454545454	0.18181818181818182	0.13636363636363635	0.4090909090909091	0.3181818181818182	0.13636363636363635	8.0
9	1.263157894736842	2.263157894736842	0.10526315789473684	1.894736842105263	2.1052631578947367	0.15789473684210525	0.05263157894736842	0.42105263157894735	0.3157894736842105	0.42105263157894735	9.0
10	1.2058823529411764	2.235294117647059	0.058823529411764705	2.411764705882353	2.7941176470588234	0.23529411764705882	0.029411764705882353	0.29411764705882354	0.4411764705882353	0.29411764705882354	10.0
11	1.263157894736842	2.289473684210526	0.07894736842105263	2.4473684210526314	3.3684210526315788	0.13157894736842105	0.18421052631578946	0.3684210526315789	0.42105263157894735	0.4473684210526316	11.0
12	0.9743589743589743	2.6666666666666665	0.02564102564102564	2.4615384615384617	3.717948717948718	0.3076923076923077	0.23076923076923078	0.5384615384615384	0.48717948717948717	0.5897435897435898	12.0
13	1.0212765957446808	3.0	0.1276595744680851	2.127659574468085	4.48936170212766	0.2765957446808511	0.19148936170212766	0.6170212765957447	0.6170212765957447	0.5319148936170213	13.0
14	1.2	3.275	0.1	2.65	4.575	0.15	0.225	0.35	0.8	0.675	14.0
15	1.12	3.64	0.1	1.98	5.52	0.34	0.04	0.58	1.04	0.64	15.0
16	1.288888888888889	3.977777777777778	0.17777777777777778	3.8444444444444446	4.4222222222222225	0.24444444444444444	0.24444444444444444	0.37777777777777777	0.6	0.8222222222222222	16.0
17	0.8823529411764706	4.098039215686274	0.0196078431372549	2.4313725490196076	6.549019607843137	0.23529411764705882	0.4117647058823529	0.7843137254901961	0.9803921568627451	0.6078431372549019	17.0
18	1.225	4.575	0.15	2.8	6.0	0.25	0.225	0.6	1.4	0.775	18.0
19	1.2647058823529411	4.4411764705882355	0.029411764705882353	2.676470588235294	7.676470588235294	0.29411764705882354	0.2647058823529412	0.5294117647058824	0.9705882352941176	0.8529411764705882	19.0
20	1.1568627450980393	4.803921568627451	0.1568627450980392	3.3529411764705883	7.411764705882353	0.4117647058823529	0.29411764705882354	0.5686274509803921	1.0980392156862746	0.7450980392156863	20.0
21	1.2045454545454546	5.5	0.18181818181818182	2.727272727272727	7.931818181818182	0.36363636363636365	0.5	0.6136363636363636	1.0227272727272727	0.9545454545454546	21.0
22	1.4137931034482758	4.5	0.15517241379310345	4.189655172413793	8.293103448275861	0.2413793103448276	0.6206896551724138	0.6206896551724138	1.1379310344827587	0.8275862068965517	22.0
23	0.9487179487179487	5.871794871794871	0.23076923076923078	2.1025641025641026	10.102564102564102	0.28205128205128205	0.5384615384615384	0.7435897435897436	1.2564102564102564	0.9230769230769231	23.0
24	1.2173913043478262	7.021739130434782	0.1956521739130435	3.760869565217391	7.717391304347826	0.3695652173913043	0.5	1.0217391304347827	1.1956521739130435	1.0	24.0
25	1.2	7.355555555555555	0.06666666666666667	2.7555555555555555	9.466666666666667	0.2	0.7111111111111111	1.1111111111111112	1.0444444444444445	1.0888888888888888	25.0
26	1.0	6.264705882352941	0.23529411764705882	4.352941176470588	10.323529411764707	0.38235294117647056	0.5	0.7647058823529411	1.2352941176470589	0.9411764705882353	26.0
27	1.2857142857142858	6.095238095238095	0.3333333333333333	4.976190476190476	10.238095238095237	0.38095238095238093	0.7142857142857143	0.5714285714285714	1.4047619047619047	1.0	27.0
28	0.8823529411764706	7.921568627450981	0.13725490196078433	2.019607843137255	12.156862745098039	0.35294117647058826	0.8431372549019608	0.9803921568627451	1.4313725490196079	1.2745098039215685	28.0
29	1.3	6.675	0.325	5.0	10.925	0.6	0.8	0.925	1.425	1.025	29.0
30	1.2307692307692308	9.256410256410257	0.23076923076923078	4.153846153846154	10.487179487179487	0.20512820512820512	0.8717948717948718	0.8205128205128205	1.2820512820512822	1.4615384615384615	30.0
31	1.0930232558139534	8.209302325581396	0.32558139534883723	3.627906976744186	11.906976744186046	0.4418604651162791	1.069767441860465	1.069767441860465	1.9767441860465116	1.2790697674418605	31.0
32	1.3508771929824561	7.5964912280701755	0.24561403508771928	3.7017543859649122	13.43859649122807	0.5087719298245614	1.0	0.9122807017543859	1.7894736842105263	1.456140350877193	32.0
33	1.6923076923076923	7.051282051282051	0.3076923076923077	6.6923076923076925	11.256410256410257	0.5897435897435898	1.5128205128205128	1.1538461538461537	1.4615384615384615	1.2820512820512822	33.0
34	1.375	10.40625	0.0625	5.53125	11.0	0.40625	0.84375	1.3125	2.0	1.0625	34.0
35	0.7441860465116279	11.255813953488373	0.2558139534883721	2.511627906976744	13.0	0.37209302325581395	1.5116279069767442	1.255813953488372	2.3488372093023258	1.744186046511628	35.0
36	1.5	10.681818181818182	0.3181818181818182	4.5227272727272725	11.954545454545455	0.3181818181818182	1.8636363636363635	1.3409090909090908	1.9772727272727273	1.5227272727272727	36.0
37	0.9166666666666666	10.305555555555555	0.1388888888888889	3.7777777777777777	14.972222222222221	0.5	1.4444444444444444	0.9444444444444444	2.3055555555555554	1.6944444444444444	37.0
38	1.7027027027027026	9.135135135135135	0.32432432432432434	4.945945945945946	15.243243243243244	0.43243243243243246	1.4594594594594594	1.4324324324324325	1.972972972972973	1.3513513513513513	38.0
39	0.5526315789473685	12.473684210526315	0.18421052631578946	1.5263157894736843	16.105263157894736	0.47368421052631576	1.9473684210526316	0.8157894736842105	2.9473684210526314	1.9736842105263157	39.0
40	1.0	11.057692307692308	0.3076923076923077	3.826923076923077	15.692307692307692	0.7307692307692307	2.0	1.0576923076923077	2.576923076923077	1.75	40.0
41	1.3617021276595744	11.361702127659575	0.3617021276595745	2.851063829787234	16.659574468085108	0.6382978723404256	2.0638297872340425	1.702127659574468	2.25531914893617	1.7446808510638299	41.0
42	1.3214285714285714	9.928571428571429	0.17857142857142858	3.9642857142857144	18.142857142857142	0.6428571428571429	2.392857142857143	1.3571428571428572	2.5357142857142856	1.5357142857142858	42.0
43	1.1282051282051282	14.35897435897436	0.3333333333333333	3.6153846153846154	15.846153846153847	0.5128205128205128	2.0256410256410255	1.1282051282051282	2.3076923076923075	1.7435897435897436	43.0
44	0.475	13.725	0.475	2.225	18.125	0.65	2.175	1.325	2.8	2.025	44.0
45	0.90625	13.15625	0.3125	2.875	19.28125	0.5	2.1875	1.40625	2.59375	1.78125	45.0
46	0.8421052631578947	12.973684210526315	0.3157894736842105	2.4210526315789473	21.210526315789473	0.7105263157894737	2.236842105263158	1.2894736842105263	2.4210526315789473	1.5789473684210527	46.0
47	0.7352941176470589	13.617647058823529	0.17647058823529413	2.1176470588235294	21.205882352941178	0.6176470588235294	2.235294117647059	0.9705882352941176	3.0588235294117645	2.264705882352941	47.0
48	0.8648648648648649	14.72972972972973	0.2702702702702703	2.7567567567567566	19.16216216216216	0.6756756756756757	2.918918918918919	1.027027027027027	3.3783783783783785	2.2162162162162162	48.0
49	1.3255813953488371	15.13953488372093	0.5116279069767442	3.441860465116279	18.372093023255815	0.5813953488372093	2.4651162790697674	1.2790697674418605	3.255813953488372	2.627906976744186	49.0
50	1.0555555555555556	15.305555555555555	0.5	2.7222222222222223	19.75	0.6111111111111112	3.0	0.8611111111111112	3.4444444444444446	2.75	50.0
51	1.3666666666666667	14.266666666666667	0.16666666666666666	4.133333333333334	21.1	0.7333333333333333	2.466666666666667	1.2333333333333334	3.2	2.3333333333333335	51.0
52	0.5652173913043478	16.434782608695652	0.2826086956521739	2.9565217391304346	21.23913043478261	0.5652173913043478	2.3260869565217392	1.108695652173913	3.630434782608696	2.891304347826087	52.0
53	1.1081081081081081	18.783783783783782	0.32432432432432434	2.054054054054054	19.37837837837838	0.7297297297297297	2.8378378378378377	1.4054054054054055	3.4594594594594597	2.918918918918919	53.0
54	1.0256410256410255	18.615384615384617	0.46153846153846156	2.1538461538461537	20.41025641025641	0.4358974358974359	2.4871794871794872	1.2564102564102564	4.102564102564102	3.051282051282051	54.0
55	0.8157894736842105	16.894736842105264	0.34210526315789475	1.5	24.526315789473685	0.8157894736842105	2.9210526315789473	1.0789473684210527	3.763157894736842	2.3421052631578947	55.0
56	1.2647058823529411	16.705882352941178	0.4411764705882353	3.6470588235294117	22.38235294117647	0.5294117647058824	3.588235294117647	0.8529411764705882	3.4411764705882355	3.1470588235294117	56.0
57	1.1851851851851851	17.37037037037037	0.5555555555555556	3.3333333333333335	22.666666666666668	0.8148148148148148	3.5555555555555554	1.7777777777777777	3.074074074074074	2.6666666666666665	57.0
58	0.9166666666666666	16.944444444444443	0.3888888888888889	2.7222222222222223	25.194444444444443	0.6666666666666666	3.0	0.9722222222222222	4.027777777777778	3.1666666666666665	58.0
59	0.6388888888888888	20.694444444444443	0.5277777777777778	2.1666666666666665	24.305555555555557	0.5	2.861111111111111	1.3611111111111112	3.3333333333333335	2.611111111111111	59.0
60	1.0	19.043478260869566	0.391304347826087	3.4347826086956523	23.869565217391305	0.7391304347826086	2.6956521739130435	0.9130434782608695	4.304347826086956	3.608695652173913	60.0
61	1.225	18.7	0.375	2.825	25.825	0.65	3.025	1.275	4.05	3.05	61.0
62	0.5862068965517241	22.379310344827587	0.7586206896551724	1.5517241379310345	24.310344827586206	0.5172413793103449	3.0344827586206895	1.0344827586206897	4.206896551724138	3.6206896551724137	62.0
63	1.2333333333333334	19.133333333333333	0.4	2.8666666666666667	27.7	0.9	3.1666666666666665	1.2333333333333334	3.8	2.566666666666667	63.0
64	1.0384615384615385	20.884615384615383	0.46153846153846156	2.5384615384615383	26.192307692307693	0.7307692307692307	4.0	1.1153846153846154	4.076923076923077	2.9615384615384617	64.0
65	1.1851851851851851	22.74074074074074	0.48148148148148145	3.259259259259259	24.814814814814813	0.7777777777777778	3.5925925925925926	1.2222222222222223	4.0	2.925925925925926	65.0
66	1.0869565217391304	21.17391304347826	0.34782608695652173	4.260869565217392	28.17391304347826	0.5652173913043478	3.0434782608695654	1.1304347826086956	3.4782608695652173	2.739130434782609	66.0
67	2.0	17.28	0.88	6.68	28.32	0.64	3.2	1.08	3.96	2.96	67.0
68	1.6956521739130435	16.391304347826086	0.5217391304347826	3.9130434782608696	33.608695652173914	0.6956521739130435	3.0	1.4782608695652173	3.5652173913043477	3.130434782608696	68.0
69	0.7777777777777778	25.38888888888889	0.2222222222222222	2.3333333333333335	27.22222222222222	0.7777777777777778	2.888888888888889	1.1666666666666667	4.5	3.7222222222222223	69.0
70	2.4285714285714284	19.0	0.7619047619047619	5.380952380952381	29.19047619047619	1.0	3.0952380952380953	0.6190476190476191	5.380952380952381	3.142857142857143	70.0
71	2.8181818181818183	12.363636363636363	0.5454545454545454	11.909090909090908	31.727272727272727	1.3636363636363635	2.4545454545454546	1.6363636363636365	3.727272727272727	2.4545454545454546	71.0
72	1.5	19.72222222222222	0.6666666666666666	2.7222222222222223	33.22222222222222	0.8333333333333334	3.8333333333333335	0.8888888888888888	4.555555555555555	4.055555555555555	72.0
73	3.0	15.818181818181818	0.36363636363636365	12.272727272727273	29.363636363636363	0.6363636363636364	3.1818181818181817	0.8181818181818182	3.8181818181818183	3.727272727272727	73.0
74	0.7857142857142857	21.5	0.35714285714285715	1.8571428571428572	35.92857142857143	0.6428571428571429	4.071428571428571	1.5	4.357142857142857	3.0	74.0
75	2.3333333333333335	20.583333333333332	0.08333333333333333	11.166666666666666	32.333333333333336	0.4166666666666667	2.3333333333333335	1.25	2.1666666666666665	2.3333333333333335	75.0
76	0.9230769230769231	19.0	0.15384615384615385	1.7692307692307692	40.30769230769231	1.0	4.615384615384615	1.0	4.538461538461538	2.6923076923076925	76.0
77	3.75	17.875	0.375	11.125	31.0	1.875	2.875	0.875	3.5	3.75	77.0
78	2.3333333333333335	22.22222222222222	0.2222222222222222	6.555555555555555	31.555555555555557	1.7777777777777777	2.7777777777777777	1.8888888888888888	4.777777777777778	3.888888888888889	78.0
79	0.75	23.625	0.5	2.0	37.875	0.75	3.25	0.625	6.0	3.625	79.0
80	2.3333333333333335	19.0	1.0	2.3333333333333335	43.0	1.6666666666666667	2.6666666666666665	2.3333333333333335	3.3333333333333335	2.3333333333333335	80.0
81	2.5	17.5	0.25	9.875	42.375	1.25	2.375	0.875	1.875	2.125	81.0
82	0.0	27.0	1.5	0.5	46.0	0.5	1.5	1.0	3.0	1.0	82.0
83	0.4	21.2	1.2	3.2	42.0	0.6	3.4	3.0	4.2	3.8	83.0
84	4.8	21.8	0.8	16.2	29.0	0.4	2.8	3.0	2.8	2.4	84.0
85	4.222222222222222	14.88888888888889	0.2222222222222222	19.11111111111111	34.888888888888886	1.3333333333333333	2.4444444444444446	2.6666666666666665	2.7777777777777777	2.4444444444444446	85.0
86	4.5	20.25	3.25	8.75	36.0	1.5	2.75	1.25	3.25	4.5	86.0
87	1.0	15.0	0.0	1.0	55.0	0.0	3.0	1.0	5.0	6.0	87.0
88	0.25	23.5	0.25	0.75	50.0	1.25	4.5	2.0	3.5	2.0	88.0
89	13.333333333333334	8.666666666666666	1.6666666666666667	43.0	20.0	0.0	1.3333333333333333	0.6666666666666666	0.3333333333333333	0.0	89.0
90	3.111111111111111	19.11111111111111	0.6666666666666666	10.88888888888889	45.0	1.4444444444444444	3.3333333333333335	0.8888888888888888	3.2222222222222223	2.3333333333333335	90.0
91	13.333333333333334	5.0	0.0	51.333333333333336	16.333333333333332	0.6666666666666666	1.3333333333333333	0.3333333333333333	2.0	0.6666666666666666	91.0
93	0.0	19.0	1.0	1.0	58.0	3.0	2.0	0.0	8.0	1.0	93.0
95	0.5	31.5	0.5	0.5	51.0	0.0	3.5	0.5	4.5	2.5	95.0
97	5.75	24.75	1.75	20.5	37.0	1.0	2.25	0.75	1.0	2.25	97.0
98	1.0	29.0	1.5	2.5	54.0	0.5	4.0	0.5	4.0	1.0	98.0
99	11.5	16.5	0.0	37.0	30.5	0.0	1.0	0.0	2.0	0.5	99.0
100	0.0	53.0	1.0	0.0	37.0	1.0	2.0	3.0	0.0	3.0	100.0
