## Supplementary material for "Comprehensive patient-level classification and quantification of driver events in TCGA PanCanAtlas cohorts": S2 Files: 2021_8_22_13_42_distribution_events_detailed_males.tsv

Total number of driver events in a patient	Average number of SNA-based oncogenic events per patient	Average number of CNA-based oncogenic events per patient	Average number of Mixed oncogenic events per patient	Average number of SNA-based tumor suppressor events per patient	Average number of CNA-based tumor suppressor events per patient	Average number of Mixed tumor suppressor events per patient	Average number of Driver chromosome losses per patient	Average number of Driver chromosome gains per patient	Average number of Driver arm losses per patient	Average number of Driver arm gains per patient	Average number of driver events of all classes per patient
1	0.7586206896551724	0.0	0.0	0.13793103448275862	0.08620689655172414	0.0	0.0	0.0	0.017241379310344827	0.0	1.0
2	0.9736842105263158	0.02631578947368421	0.02631578947368421	0.47368421052631576	0.42105263157894735	0.0	0.02631578947368421	0.0	0.02631578947368421	0.02631578947368421	2.0
3	0.5925925925925926	0.3333333333333333	0.0	0.7037037037037037	0.8888888888888888	0.037037037037037035	0.2222222222222222	0.07407407407407407	0.1111111111111111	0.037037037037037035	3.0
4	0.7368421052631579	0.5526315789473685	0.0	0.631578947368421	1.736842105263158	0.07894736842105263	0.10526315789473684	0.0	0.07894736842105263	0.07894736842105263	4.0
5	0.7272727272727273	1.0	0.0	0.7045454545454546	1.9090909090909092	0.11363636363636363	0.06818181818181818	0.11363636363636363	0.25	0.11363636363636363	5.0
6	0.8157894736842105	1.0263157894736843	0.0	0.9473684210526315	2.526315789473684	0.10526315789473684	0.07894736842105263	0.10526315789473684	0.21052631578947367	0.18421052631578946	6.0
7	0.6041666666666666	1.0208333333333333	0.041666666666666664	0.9375	3.5208333333333335	0.22916666666666666	0.08333333333333333	0.22916666666666666	0.20833333333333334	0.125	7.0
8	0.7441860465116279	1.372093023255814	0.046511627906976744	1.2093023255813953	3.627906976744186	0.18604651162790697	0.13953488372093023	0.18604651162790697	0.3023255813953488	0.18604651162790697	8.0
9	0.813953488372093	2.116279069767442	0.09302325581395349	1.6744186046511629	3.0	0.23255813953488372	0.16279069767441862	0.5116279069767442	0.16279069767441862	0.23255813953488372	9.0
10	0.7727272727272727	2.3181818181818183	0.022727272727272728	1.0454545454545454	4.431818181818182	0.1590909090909091	0.22727272727272727	0.36363636363636365	0.25	0.4090909090909091	10.0
11	0.7666666666666667	3.0	0.03333333333333333	1.15	3.966666666666667	0.2833333333333333	0.06666666666666667	0.9666666666666667	0.5166666666666667	0.25	11.0
12	0.6136363636363636	3.7954545454545454	0.06818181818181818	1.3181818181818181	3.909090909090909	0.25	0.13636363636363635	0.9318181818181818	0.5454545454545454	0.4318181818181818	12.0
13	0.6956521739130435	3.0869565217391304	0.06521739130434782	1.2173913043478262	5.978260869565218	0.1956521739130435	0.1956521739130435	0.5434782608695652	0.6086956521739131	0.41304347826086957	13.0
14	1.065217391304348	4.065217391304348	0.08695652173913043	1.6304347826086956	4.695652173913044	0.2391304347826087	0.10869565217391304	1.0217391304347827	0.6521739130434783	0.43478260869565216	14.0
15	0.7407407407407407	3.240740740740741	0.05555555555555555	1.1851851851851851	7.0	0.24074074074074073	0.42592592592592593	0.9444444444444444	0.7592592592592593	0.4074074074074074	15.0
16	0.8888888888888888	3.873015873015873	0.1111111111111111	1.4761904761904763	7.111111111111111	0.1746031746031746	0.1746031746031746	0.8412698412698413	0.8571428571428571	0.49206349206349204	16.0
17	0.717391304347826	5.130434782608695	0.06521739130434782	1.6304347826086956	6.086956521739131	0.391304347826087	0.4782608695652174	1.1304347826086956	0.5869565217391305	0.782608695652174	17.0
18	1.0416666666666667	5.083333333333333	0.10416666666666667	1.3541666666666667	7.208333333333333	0.2708333333333333	0.14583333333333334	0.8541666666666666	1.1458333333333333	0.7916666666666666	18.0
19	0.9574468085106383	4.829787234042553	0.0425531914893617	2.106382978723404	8.0	0.46808510638297873	0.3191489361702128	1.0851063829787233	0.7872340425531915	0.40425531914893614	19.0
20	1.2105263157894737	5.921052631578948	0.10526315789473684	2.5789473684210527	6.5	0.3684210526315789	0.34210526315789475	1.394736842105263	0.9210526315789473	0.6578947368421053	20.0
21	0.9090909090909091	4.2727272727272725	0.12727272727272726	2.109090909090909	10.072727272727272	0.36363636363636365	0.7636363636363637	0.7272727272727273	1.0727272727272728	0.5818181818181818	21.0
22	0.9285714285714286	4.690476190476191	0.0	2.7857142857142856	10.0	0.30952380952380953	0.5476190476190477	0.8571428571428571	1.0476190476190477	0.8333333333333334	22.0
23	1.1818181818181819	7.0	0.1590909090909091	1.9545454545454546	8.363636363636363	0.22727272727272727	0.7045454545454546	1.6136363636363635	1.0227272727272727	0.7727272727272727	23.0
24	0.7	6.15	0.175	2.175	10.65	0.425	0.8	0.9	1.075	0.95	24.0
25	1.3055555555555556	4.638888888888889	0.1111111111111111	3.2777777777777777	11.583333333333334	0.4444444444444444	0.7222222222222222	0.8055555555555556	1.3333333333333333	0.7777777777777778	25.0
26	0.8620689655172413	6.448275862068965	0.10344827586206896	1.7586206896551724	11.758620689655173	0.5862068965517241	0.9310344827586207	1.3448275862068966	1.4137931034482758	0.7931034482758621	26.0
27	0.6216216216216216	9.486486486486486	0.24324324324324326	1.7027027027027026	9.567567567567568	0.2972972972972973	1.2432432432432432	1.5135135135135136	1.135135135135135	1.1891891891891893	27.0
28	0.7142857142857143	6.595238095238095	0.11904761904761904	1.5714285714285714	14.166666666666666	0.4523809523809524	0.8333333333333334	0.8095238095238095	1.5714285714285714	1.1666666666666667	28.0
29	0.967741935483871	6.483870967741935	0.16129032258064516	3.161290322580645	12.96774193548387	0.5483870967741935	1.2580645161290323	0.8709677419354839	1.5806451612903225	1.0	29.0
30	0.9090909090909091	8.545454545454545	0.18181818181818182	1.6363636363636365	13.272727272727273	0.5	0.9545454545454546	1.3409090909090908	1.5909090909090908	1.0681818181818181	30.0
31	0.7647058823529411	8.088235294117647	0.14705882352941177	1.6470588235294117	14.764705882352942	0.5882352941176471	1.2352941176470589	0.9411764705882353	1.6176470588235294	1.2058823529411764	31.0
32	0.96	9.14	0.22	2.86	13.04	0.6	1.3	1.26	1.5	1.12	32.0
33	1.2045454545454546	8.954545454545455	0.3181818181818182	3.5454545454545454	13.431818181818182	0.4772727272727273	1.6136363636363635	1.2272727272727273	1.2954545454545454	0.9318181818181818	33.0
34	0.6956521739130435	9.76086956521739	0.30434782608695654	1.8695652173913044	14.391304347826088	0.45652173913043476	1.7173913043478262	1.0	2.130434782608696	1.673913043478261	34.0
35	1.525	8.425	0.375	3.25	14.825	0.425	1.925	0.725	1.9	1.625	35.0
36	0.9459459459459459	10.108108108108109	0.1891891891891892	1.972972972972973	15.864864864864865	0.5405405405405406	1.6756756756756757	1.1081081081081081	1.972972972972973	1.6216216216216217	36.0
37	0.9565217391304348	9.58695652173913	0.15217391304347827	2.1739130434782608	17.0	0.4782608695652174	2.0	0.9565217391304348	2.217391304347826	1.4782608695652173	37.0
38	1.1	10.875	0.175	2.8	15.9	0.675	1.925	1.15	2.1	1.3	38.0
39	0.7446808510638298	10.53191489361702	0.2765957446808511	1.8936170212765957	17.170212765957448	0.5957446808510638	2.25531914893617	1.1702127659574468	2.7872340425531914	1.574468085106383	39.0
40	0.7619047619047619	10.476190476190476	0.5	2.142857142857143	17.476190476190474	0.7857142857142857	2.261904761904762	1.4047619047619047	2.761904761904762	1.4285714285714286	40.0
41	0.8611111111111112	11.055555555555555	0.19444444444444445	2.8055555555555554	17.63888888888889	0.4444444444444444	1.5833333333333333	2.361111111111111	2.25	1.8055555555555556	41.0
42	0.8775510204081632	12.020408163265307	0.30612244897959184	2.0	17.367346938775512	0.6122448979591837	2.673469387755102	1.653061224489796	2.7755102040816326	1.7142857142857142	42.0
43	1.263157894736842	12.342105263157896	0.42105263157894735	2.710526315789474	17.13157894736842	0.47368421052631576	2.3157894736842106	1.394736842105263	2.9473684210526314	2.0	43.0
44	0.6857142857142857	12.028571428571428	0.2571428571428571	1.9714285714285715	19.65714285714286	0.5428571428571428	2.5428571428571427	1.1714285714285715	2.8285714285714287	2.3142857142857145	44.0
45	0.7209302325581395	14.232558139534884	0.23255813953488372	1.9767441860465116	17.837209302325583	0.6744186046511628	3.116279069767442	1.3255813953488371	2.697674418604651	2.186046511627907	45.0
46	0.4838709677419355	14.129032258064516	0.22580645161290322	1.4193548387096775	19.967741935483872	0.45161290322580644	2.7096774193548385	1.064516129032258	3.032258064516129	2.5161290322580645	46.0
47	1.1794871794871795	13.282051282051283	0.3076923076923077	2.5128205128205128	20.871794871794872	0.7692307692307693	2.358974358974359	1.3076923076923077	2.4871794871794872	1.9230769230769231	47.0
48	1.135135135135135	16.64864864864865	0.40540540540540543	2.2432432432432434	16.54054054054054	0.5945945945945946	2.8378378378378377	1.7297297297297298	3.2162162162162162	2.6486486486486487	48.0
49	0.9024390243902439	13.048780487804878	0.24390243902439024	3.097560975609756	22.048780487804876	0.8048780487804879	1.975609756097561	1.4634146341463414	3.268292682926829	2.1463414634146343	49.0
50	0.7619047619047619	16.238095238095237	0.4523809523809524	2.5	19.88095238095238	0.7380952380952381	2.7142857142857144	1.3333333333333333	3.1904761904761907	2.1904761904761907	50.0
51	0.8918918918918919	17.7027027027027	0.40540540540540543	1.837837837837838	18.64864864864865	0.4864864864864865	2.6486486486486487	2.0	3.3513513513513513	3.027027027027027	51.0
52	0.9047619047619048	15.0	0.5476190476190477	2.0476190476190474	23.095238095238095	0.5476190476190477	2.8095238095238093	1.3333333333333333	3.380952380952381	2.3333333333333335	52.0
53	1.0	16.642857142857142	0.47619047619047616	2.0238095238095237	22.214285714285715	0.8095238095238095	2.5476190476190474	1.2380952380952381	3.7142857142857144	2.3333333333333335	53.0
54	1.196078431372549	17.352941176470587	0.5882352941176471	2.235294117647059	21.137254901960784	0.6862745098039216	2.9607843137254903	1.5686274509803921	3.6666666666666665	2.607843137254902	54.0
55	1.0740740740740742	15.777777777777779	0.4444444444444444	2.962962962962963	23.48148148148148	1.1111111111111112	2.814814814814815	1.4814814814814814	3.185185185185185	2.6666666666666665	55.0
56	1.380952380952381	19.11904761904762	0.5476190476190477	2.119047619047619	21.095238095238095	0.6666666666666666	3.380952380952381	1.1904761904761905	3.761904761904762	2.738095238095238	56.0
57	1.903225806451613	15.225806451612904	0.3870967741935484	3.774193548387097	24.032258064516128	1.1290322580645162	2.774193548387097	1.4193548387096775	3.806451612903226	2.5483870967741935	57.0
58	1.3658536585365855	15.853658536585366	0.2926829268292683	3.7804878048780486	24.829268292682926	1.0	2.341463414634146	1.1951219512195121	4.609756097560975	2.731707317073171	58.0
59	1.2790697674418605	17.837209302325583	0.4186046511627907	2.372093023255814	25.837209302325583	0.7209302325581395	2.6511627906976742	1.2093023255813953	3.9767441860465116	2.697674418604651	59.0
60	1.1538461538461537	20.192307692307693	0.46153846153846156	2.1538461538461537	22.115384615384617	1.0	3.230769230769231	1.7692307692307692	4.615384615384615	3.3076923076923075	60.0
61	1.2777777777777777	19.52777777777778	0.6944444444444444	3.111111111111111	23.61111111111111	0.8888888888888888	2.7222222222222223	1.3611111111111112	4.305555555555555	3.5	61.0
62	1.0	21.166666666666668	0.4444444444444444	2.111111111111111	23.694444444444443	0.7777777777777778	3.7222222222222223	2.0555555555555554	3.9166666666666665	3.111111111111111	62.0
63	1.1428571428571428	19.61904761904762	0.5714285714285714	2.2857142857142856	27.0	0.9523809523809523	2.857142857142857	1.3333333333333333	4.190476190476191	3.0476190476190474	63.0
64	1.8387096774193548	19.612903225806452	0.3548387096774194	4.0	25.903225806451612	0.6774193548387096	2.838709677419355	1.4193548387096775	4.225806451612903	3.129032258064516	64.0
65	1.75	21.15625	0.59375	3.6875	24.375	0.8125	3.40625	1.46875	4.59375	3.15625	65.0
66	0.7222222222222222	15.666666666666666	0.3888888888888889	1.5	35.44444444444444	0.7222222222222222	3.111111111111111	2.388888888888889	3.2222222222222223	2.8333333333333335	66.0
67	2.0	20.095238095238095	0.8095238095238095	3.4761904761904763	26.571428571428573	1.5714285714285714	3.4285714285714284	1.1904761904761905	4.857142857142857	3.0	67.0
68	2.2222222222222223	22.055555555555557	1.0	5.555555555555555	24.38888888888889	1.0	3.111111111111111	1.1111111111111112	4.388888888888889	3.1666666666666665	68.0
69	1.95	18.25	0.95	3.45	29.8	1.7	2.95	1.55	5.1	3.3	69.0
70	1.6153846153846154	20.0	0.5384615384615384	2.0	33.38461538461539	1.3076923076923077	3.6923076923076925	2.076923076923077	3.0	2.3846153846153846	70.0
71	0.55	19.85	0.6	1.6	34.85	1.05	4.65	1.3	3.9	2.65	71.0
72	0.95	19.35	0.5	2.45	34.45	1.2	3.1	1.7	4.95	3.35	72.0
73	0.42857142857142855	20.428571428571427	0.42857142857142855	2.2142857142857144	35.5	0.9285714285714286	3.2857142857142856	1.7857142857142858	4.357142857142857	3.642857142857143	73.0
74	1.631578947368421	17.789473684210527	0.7894736842105263	5.421052631578948	34.10526315789474	0.8947368421052632	3.3157894736842106	3.1578947368421053	4.052631578947368	2.8421052631578947	74.0
75	1.0	23.166666666666668	0.5	2.0833333333333335	33.916666666666664	1.0	4.25	0.9166666666666666	4.916666666666667	3.25	75.0
76	2.0	22.153846153846153	0.5384615384615384	2.6923076923076925	33.38461538461539	1.2307692307692308	3.6153846153846154	1.2307692307692308	5.153846153846154	4.0	76.0
77	2.5625	17.75	0.75	5.75	36.625	1.0	3.6875	1.4375	4.625	2.8125	77.0
78	1.0	15.11111111111111	0.3333333333333333	2.2222222222222223	44.888888888888886	2.0	3.3333333333333335	2.2222222222222223	4.111111111111111	2.7777777777777777	78.0
79	2.125	22.25	1.25	4.5	33.5	1.5	3.0	0.875	5.625	4.375	79.0
80	1.3333333333333333	26.333333333333332	1.6666666666666667	5.0	29.833333333333332	1.8333333333333333	3.8333333333333335	1.6666666666666667	4.666666666666667	3.8333333333333335	80.0
81	1.0	13.0	0.6666666666666666	1.0	52.333333333333336	1.0	4.0	4.333333333333333	3.0	0.6666666666666666	81.0
82	1.9	17.7	0.6	2.6	43.6	1.7	4.2	0.9	5.6	3.2	82.0
83	1.4	17.6	0.0	1.8	48.2	1.0	3.0	1.2	5.0	3.8	83.0
84	1.6666666666666667	19.333333333333332	0.0	0.6666666666666666	47.666666666666664	0.6666666666666666	4.333333333333333	1.0	5.666666666666667	3.0	84.0
85	0.8	17.4	0.0	1.0	53.4	0.6	4.6	0.4	4.4	2.4	85.0
86	1.3333333333333333	26.0	0.8333333333333334	2.6666666666666665	38.833333333333336	2.0	3.1666666666666665	3.3333333333333335	4.5	3.3333333333333335	86.0
87	5.666666666666667	23.333333333333332	0.3333333333333333	23.0	25.666666666666668	2.3333333333333335	1.3333333333333333	0.3333333333333333	3.6666666666666665	1.3333333333333333	87.0
88	4.0	20.0	1.0	7.0	38.0	3.0	6.0	6.0	1.0	2.0	88.0
89	2.0	22.5	0.0	2.5	45.0	0.5	6.0	1.0	6.5	3.0	89.0
90	2.5	21.5	2.0	14.5	34.5	5.5	4.0	5.5	0.0	0.0	90.0
91	1.5	15.0	1.0	4.5	47.0	5.0	4.5	1.5	6.5	4.5	91.0
92	5.0	19.0	3.0	7.0	40.0	3.0	4.0	0.0	7.0	4.0	92.0
95	1.5	28.0	0.0	2.0	46.0	1.0	4.0	2.5	6.0	4.0	95.0
97	0.0	15.0	0.0	1.0	72.0	2.0	7.0	0.0	0.0	0.0	97.0
99	0.0	36.0	1.0	1.0	43.5	1.0	6.0	1.0	6.0	3.5	99.0
100	0.0	22.0	0.0	0.5	68.5	1.5	4.0	2.5	0.5	0.5	100.0
