## Supplementary material for "Comprehensive patient-level classification and quantification of driver events in TCGA PanCanAtlas cohorts": S2 Files: 2021_8_22_13_42_distribution_stages.tsv

Tumor stage	Average number of SNA-based oncogenic events per patient	Average number of CNA-based oncogenic events per patient	Average number of Mixed oncogenic events per patient	Average number of SNA-based tumor suppressor events per patient	Average number of CNA-based tumor suppressor events per patient	Average number of Mixed tumor suppressor events per patient	Average number of Driver chromosome losses per patient	Average number of Driver chromosome gains per patient	Average number of Driver arm losses per patient	Average number of Driver arm gains per patient	Average number of driver events of all classes per patient
1	1.252431906614786	7.542315175097277	0.20963035019455253	2.9742217898832686	11.089007782101167	0.4071011673151751	1.1940661478599222	0.8686770428015564	1.6264591439688716	1.0948443579766538	28.25875486381323
2	1.173798551678736	10.721527320605661	0.30283080974325216	2.8393680052666226	15.533903884134299	0.5694535878867676	1.7630019749835417	0.9723502304147466	2.4733377221856485	1.8505595786701778	38.20013166556945
3	0.8657718120805369	11.40324384787472	0.2539149888143177	2.271812080536913	17.583333333333332	0.5016778523489933	1.725950782997763	1.0626398210290828	1.9731543624161074	1.5095078299776286	39.151006711409394
4	1.1038338658146964	12.140575079872205	0.34824281150159747	2.52555910543131	16.36581469648562	0.6741214057507987	1.6198083067092652	1.0782747603833867	2.6054313099041533	2.0431309904153356	40.50479233226837
