## Supplementary material for "Comprehensive patient-level classification and quantification of driver events in TCGA PanCanAtlas cohorts": S2 Files: 2021_8_22_13_42_distribution_stages_females.tsv

Tumor stage	Average number of SNA-based oncogenic events per patient	Average number of CNA-based oncogenic events per patient	Average number of Mixed oncogenic events per patient	Average number of SNA-based tumor suppressor events per patient	Average number of CNA-based tumor suppressor events per patient	Average number of Mixed tumor suppressor events per patient	Average number of Driver chromosome losses per patient	Average number of Driver chromosome gains per patient	Average number of Driver arm losses per patient	Average number of Driver arm gains per patient	Average number of driver events of all classes per patient
1	1.4856146469049696	6.899738448125545	0.23975588491717523	3.950305143853531	10.195292066259809	0.37663469921534437	0.9459459459459459	0.6050566695727986	1.5047951176983434	1.0680034873583262	27.271142109851787
2	1.0925925925925926	11.469135802469136	0.2814814814814815	3.0209876543209875	15.686419753086419	0.49876543209876545	1.8037037037037038	0.9543209876543209	2.4925925925925925	1.971604938271605	39.27160493827161
3	0.9726708074534162	12.47080745341615	0.25093167701863356	2.737888198757764	18.398757763975155	0.5055900621118012	1.862111801242236	1.0919254658385094	2.1627329192546583	1.6658385093167702	42.119254658385096
4	1.1266375545851528	11.563318777292576	0.314410480349345	2.572052401746725	16.366812227074234	0.6069868995633187	1.611353711790393	0.8820960698689956	2.109170305676856	1.7991266375545851	38.951965065502186
