## Supplementary material for "Comprehensive patient-level classification and quantification of driver events in TCGA PanCanAtlas cohorts": S3 Files: 2021_8_22_13_29_distribution_age.tsv

Age group	Average number of SNA-based oncogenic events per patient	Average number of CNA-based oncogenic events per patient	Average number of Mixed oncogenic events per patient	Average number of SNA-based tumor suppressor events per patient	Average number of CNA-based tumor suppressor events per patient	Average number of Mixed tumor suppressor events per patient	Average number of Driver chromosome losses per patient	Average number of Driver chromosome gains per patient	Average number of Driver arm losses per patient	Average number of Driver arm gains per patient	Average number of driver events of all classes per patient
<25	0.5192307692307693	0.7019230769230769	0.028846153846153848	0.4519230769230769	0.6153846153846154	0.09615384615384616	1.7211538461538463	0.875	1.0	0.6826923076923077	6.6826923076923075
25-29	0.5298507462686567	0.6865671641791045	0.04477611940298507	0.6567164179104478	0.9402985074626866	0.11940298507462686	1.1343283582089552	0.6791044776119403	1.208955223880597	0.6865671641791045	6.6716417910447765
30-34	0.6894977168949772	0.6757990867579908	0.045662100456621	0.9315068493150684	1.004566210045662	0.1232876712328767	1.082191780821918	0.6712328767123288	1.1917808219178083	0.7853881278538812	7.200913242009133
35-39	0.6893939393939394	0.7007575757575758	0.07575757575757576	0.8446969696969697	1.2878787878787878	0.17803030303030304	1.1098484848484849	0.7007575757575758	1.5227272727272727	0.8674242424242424	7.973484848484849
40-44	0.5650793650793651	0.8888888888888888	0.08253968253968254	0.8666666666666667	1.8253968253968254	0.24761904761904763	1.3333333333333333	0.8126984126984127	1.723809523809524	1.2476190476190476	9.593650793650793
45-49	0.5822222222222222	1.2733333333333334	0.09111111111111111	1.0266666666666666	1.9822222222222223	0.3333333333333333	1.4111111111111112	0.9444444444444444	2.011111111111111	1.4155555555555555	11.057777777777778
50-54	0.5763779527559055	1.2850393700787401	0.12913385826771653	1.146456692913386	2.1086614173228346	0.31968503937007875	1.3543307086614174	0.9338582677165355	2.0236220472440944	1.4661417322834647	11.300787401574803
55-59	0.6253298153034301	1.482849604221636	0.11477572559366754	1.2150395778364116	2.0422163588390503	0.33509234828496043	1.5316622691292876	0.8891820580474934	1.9894459102902375	1.5026385224274406	11.720316622691293
60-64	0.5958429561200924	1.6039260969976905	0.14665127020785218	1.0785219399538106	2.3187066974595845	0.3625866050808314	1.523094688221709	0.9988452655889145	2.0577367205542725	1.5311778290993072	12.206697459584296
65-69	0.6272727272727273	1.835064935064935	0.18701298701298702	1.1636363636363636	2.5246753246753246	0.37402597402597404	1.6727272727272726	1.016883116883117	2.3064935064935064	1.8181818181818181	13.511688311688312
70-74	0.6772247360482655	1.8959276018099547	0.1870286576168929	1.3695324283559578	2.3755656108597285	0.4343891402714932	1.8446455505279036	1.1990950226244343	2.354449472096531	1.7481146304675717	14.070889894419306
75-79	0.6892778993435449	1.8905908096280089	0.19693654266958424	1.3544857768052516	2.6280087527352296	0.3982494529540481	1.7789934354485777	1.1728665207877462	2.4420131291028446	1.8227571115973742	14.37199124726477
80-84	0.75	2.077272727272727	0.18636363636363637	1.4227272727272726	3.018181818181818	0.42727272727272725	1.7954545454545454	1.2136363636363636	2.4272727272727272	1.790909090909091	15.10909090909091
>=85	0.8849557522123894	2.0265486725663715	0.1415929203539823	1.8849557522123894	2.734513274336283	0.3274336283185841	1.8407079646017699	1.0176991150442478	2.2035398230088497	1.8584070796460177	14.920353982300885
