## Supplementary material for "Comprehensive patient-level classification and quantification of driver events in TCGA PanCanAtlas cohorts": S3 Files: 2021_8_22_13_29_distribution_age_females.tsv

Age group	Average number of SNA-based oncogenic events per patient	Average number of CNA-based oncogenic events per patient	Average number of Mixed oncogenic events per patient	Average number of SNA-based tumor suppressor events per patient	Average number of CNA-based tumor suppressor events per patient	Average number of Mixed tumor suppressor events per patient	Average number of Driver chromosome losses per patient	Average number of Driver chromosome gains per patient	Average number of Driver arm losses per patient	Average number of Driver arm gains per patient	Average number of driver events of all classes per patient
<25	0.46153846153846156	0.19230769230769232	0.019230769230769232	0.4230769230769231	0.7307692307692307	0.09615384615384616	0.5192307692307693	0.5576923076923077	0.5961538461538461	0.4807692307692308	4.0576923076923075
25-29	0.4492753623188406	0.5797101449275363	0.014492753623188406	0.5072463768115942	1.1884057971014492	0.15942028985507245	0.7391304347826086	0.5362318840579711	1.1594202898550725	0.6376811594202898	5.956521739130435
30-34	0.7073170731707317	0.4634146341463415	0.04065040650406504	0.9105691056910569	1.1788617886178863	0.10569105691056911	0.6422764227642277	0.5121951219512195	1.1788617886178863	0.8292682926829268	6.569105691056911
35-39	0.6496815286624203	0.6942675159235668	0.07006369426751592	0.9490445859872612	1.3439490445859872	0.1464968152866242	1.0318471337579618	0.6878980891719745	1.5923566878980893	0.9617834394904459	8.121019108280255
40-44	0.5842105263157895	0.8526315789473684	0.08947368421052632	0.9210526315789473	1.9421052631578948	0.21578947368421053	1.2052631578947368	0.5210526315789473	1.831578947368421	1.4263157894736842	9.589473684210526
45-49	0.6141732283464567	1.1771653543307086	0.08267716535433071	1.1574803149606299	2.0236220472440944	0.3031496062992126	1.3622047244094488	0.7755905511811023	2.094488188976378	1.4566929133858268	11.031496062992126
50-54	0.7746913580246914	1.2191358024691359	0.11419753086419752	1.5401234567901234	2.0925925925925926	0.3395061728395062	1.478395061728395	0.8395061728395061	2.1790123456790123	1.6018518518518519	12.179012345679013
55-59	0.8806818181818182	1.3352272727272727	0.10511363636363637	1.7215909090909092	1.8181818181818181	0.26136363636363635	1.5056818181818181	0.71875	1.84375	1.5028409090909092	11.690340909090908
60-64	0.7329974811083123	1.6120906801007557	0.1889168765743073	1.4282115869017633	2.3879093198992445	0.3047858942065491	1.5415617128463477	0.8866498740554156	2.115869017632242	1.6876574307304786	12.886649874055415
65-69	0.6886792452830188	1.7767295597484276	0.1918238993710692	1.4245283018867925	2.452830188679245	0.3710691823899371	1.7861635220125787	1.0943396226415094	2.220125786163522	1.7735849056603774	13.754716981132075
70-74	0.7857142857142857	1.860248447204969	0.16770186335403728	1.5683229813664596	2.391304347826087	0.4161490683229814	1.7919254658385093	1.065217391304348	2.2919254658385095	1.7701863354037266	14.077639751552795
75-79	0.8067226890756303	1.6680672268907564	0.19747899159663865	1.361344537815126	2.4747899159663866	0.3403361344537815	1.6218487394957983	1.1638655462184875	2.172268907563025	1.7352941176470589	13.53781512605042
80-84	0.831858407079646	1.991150442477876	0.22123893805309736	1.7433628318584071	2.893805309734513	0.35398230088495575	1.7964601769911503	0.9203539823008849	2.265486725663717	1.7345132743362832	14.752212389380531
>=85	0.9861111111111112	1.7638888888888888	0.1388888888888889	1.9861111111111112	2.5972222222222223	0.3194444444444444	2.013888888888889	0.875	1.9722222222222223	1.8333333333333333	14.48611111111111
