## Supplementary material for "Comprehensive patient-level classification and quantification of driver events in TCGA PanCanAtlas cohorts": S3 Files: 2021_8_22_13_29_distribution_age_males.tsv

Age group	Average number of SNA-based oncogenic events per patient	Average number of CNA-based oncogenic events per patient	Average number of Mixed oncogenic events per patient	Average number of SNA-based tumor suppressor events per patient	Average number of CNA-based tumor suppressor events per patient	Average number of Mixed tumor suppressor events per patient	Average number of Driver chromosome losses per patient	Average number of Driver chromosome gains per patient	Average number of Driver arm losses per patient	Average number of Driver arm gains per patient	Average number of driver events of all classes per patient
<25	0.5769230769230769	1.2115384615384615	0.038461538461538464	0.4807692307692308	0.5	0.09615384615384616	2.923076923076923	1.1923076923076923	1.4038461538461537	0.8846153846153846	9.307692307692308
25-29	0.6153846153846154	0.8	0.07692307692307693	0.8153846153846154	0.676923076923077	0.07692307692307693	1.5538461538461539	0.8307692307692308	1.2615384615384615	0.7384615384615385	7.430769230769231
30-34	0.6666666666666666	0.9479166666666666	0.052083333333333336	0.9583333333333334	0.78125	0.14583333333333334	1.6458333333333333	0.875	1.2083333333333333	0.7291666666666666	8.010416666666666
35-39	0.7476635514018691	0.7102803738317757	0.08411214953271028	0.6915887850467289	1.205607476635514	0.22429906542056074	1.2242990654205608	0.719626168224299	1.4205607476635513	0.7289719626168224	7.757009345794392
40-44	0.536	0.944	0.072	0.784	1.648	0.296	1.528	1.256	1.56	0.976	9.6
45-49	0.5408163265306123	1.3979591836734695	0.10204081632653061	0.8571428571428571	1.9285714285714286	0.37244897959183676	1.4744897959183674	1.163265306122449	1.903061224489796	1.3622448979591837	11.091836734693878
50-54	0.36977491961414793	1.3536977491961415	0.14469453376205788	0.7363344051446945	2.12540192926045	0.2990353697749196	1.22508038585209	1.0321543408360128	1.8617363344051447	1.32475884244373	10.385852090032154
55-59	0.4039408866995074	1.6108374384236452	0.12315270935960591	0.7758620689655172	2.2364532019704435	0.39901477832512317	1.5541871921182266	1.0369458128078817	2.1157635467980294	1.5024630541871922	11.746305418719212
60-64	0.47974413646055436	1.5970149253731343	0.11087420042643924	0.7825159914712153	2.260127931769723	0.4115138592750533	1.507462686567164	1.0938166311300639	2.008528784648188	1.3987206823027718	11.631130063965886
65-69	0.584070796460177	1.8761061946902655	0.1836283185840708	0.9800884955752213	2.575221238938053	0.37610619469026546	1.592920353982301	0.9623893805309734	2.3672566371681416	1.8495575221238938	13.34070796460177
70-74	0.5747800586510264	1.9296187683284458	0.20527859237536658	1.1818181818181819	2.3607038123167157	0.45161290322580644	1.8944281524926687	1.3255131964809383	2.4134897360703813	1.7272727272727273	14.064516129032258
75-79	0.5616438356164384	2.132420091324201	0.1963470319634703	1.3470319634703196	2.7945205479452055	0.4611872146118721	1.9497716894977168	1.182648401826484	2.7351598173515983	1.917808219178082	15.278538812785389
80-84	0.6635514018691588	2.1682242990654204	0.14953271028037382	1.0841121495327102	3.149532710280374	0.5046728971962616	1.794392523364486	1.5233644859813085	2.5981308411214954	1.8504672897196262	15.485981308411215
>=85	0.7073170731707317	2.4878048780487805	0.14634146341463414	1.7073170731707317	2.975609756097561	0.34146341463414637	1.5365853658536586	1.2682926829268293	2.6097560975609757	1.9024390243902438	15.682926829268293
