## Supplementary material for "Comprehensive patient-level classification and quantification of driver events in TCGA PanCanAtlas cohorts": S3 Files: 2021_8_22_13_29_distribution_cohorts.tsv

Cancer type	Average number of SNA-based oncogenic events per patient	Average number of CNA-based oncogenic events per patient	Average number of Mixed oncogenic events per patient	Average number of SNA-based tumor suppressor events per patient	Average number of CNA-based tumor suppressor events per patient	Average number of Mixed tumor suppressor events per patient	Average number of Driver chromosome losses per patient	Average number of Driver chromosome gains per patient	Average number of Driver arm losses per patient	Average number of Driver arm gains per patient	Average number of driver events of all classes per patient
ACC	0.12345679012345678	0.024691358024691357	0.012345679012345678	0.2222222222222222	0.5432098765432098	0.08641975308641975	3.5555555555555554	3.5555555555555554	0.9506172839506173	1.1358024691358024	10.024691358024691
BLCA	1.1030927835051547	4.333333333333333	0.3642611683848797	2.6219931271477663	5.718213058419244	0.8213058419243986	1.7079037800687284	1.0171821305841924	3.3092783505154637	2.8419243986254297	23.83848797250859
BRCA	0.3505338078291815	1.5516014234875444	0.09608540925266904	0.7526690391459074	2.5160142348754446	0.28825622775800713	1.99644128113879	0.6494661921708185	3.290035587188612	2.5587188612099645	14.048042704626335
CESC	0.3584070796460177	0.9513274336283186	0.1592920353982301	0.9823008849557522	2.6106194690265485	0.3274336283185841	1.1415929203539823	0.7079646017699115	2.5442477876106193	2.004424778761062	11.787610619469026
CHOL	0.14285714285714285	0.14285714285714285	0.0	0.35714285714285715	1.25	0.4642857142857143	1.5357142857142858	0.8928571428571429	2.607142857142857	1.7857142857142858	9.178571428571429
COAD	1.0454545454545454	0.9636363636363636	0.10454545454545454	2.3	2.4272727272727272	0.42272727272727273	2.227272727272727	1.8227272727272728	1.7454545454545454	1.3727272727272728	14.431818181818182
DLBC	0.75	1.1785714285714286	0.39285714285714285	1.4642857142857142	0.5357142857142857	0.17857142857142858	0.14285714285714285	1.6785714285714286	1.1785714285714286	1.0714285714285714	8.571428571428571
ESCA	0.11607142857142858	2.232142857142857	0.15178571428571427	0.9553571428571429	1.1875	0.33035714285714285	3.0267857142857144	0.7142857142857143	4.035714285714286	2.5089285714285716	15.258928571428571
GBM	0.23622047244094488	1.562992125984252	0.3031496062992126	0.5196850393700787	2.5354330708661417	0.4645669291338583	1.7834645669291338	1.6062992125984252	0.4409448818897638	0.3858267716535433	9.838582677165354
HNSC	0.32323232323232326	2.9966329966329965	0.18181818181818182	1.5454545454545454	3.6734006734006734	0.4006734006734007	1.2087542087542087	1.0101010101010102	3.558922558922559	2.632996632996633	17.531986531986533
KICH	0.0	0.0	0.0	0.05172413793103448	1.0862068965517242	0.3448275862068966	4.844827586206897	2.0517241379310347	0.13793103448275862	0.13793103448275862	8.258620689655173
KIRC	0.11764705882352941	0.13122171945701358	0.0	0.3257918552036199	2.769230769230769	0.8914027149321267	1.3122171945701357	1.2941176470588236	0.9773755656108597	0.23529411764705882	8.036199095022624
KIRP	0.05172413793103448	0.8060344827586207	0.06465517241379311	0.20689655172413793	0.4827586206896552	0.08620689655172414	0.7112068965517241	2.728448275862069	0.34913793103448276	0.2629310344827586	5.732758620689655
LGG	0.9614512471655329	0.39909297052154197	0.06349206349206349	1.3061224489795917	1.3151927437641724	0.24263038548752835	0.3424036281179138	0.42857142857142855	1.1609977324263039	0.2857142857142857	6.505668934240362
LIHC	0.49337748344370863	1.4072847682119205	0.04304635761589404	0.49337748344370863	3.0298013245033113	0.4768211920529801	1.509933774834437	0.8013245033112583	2.629139072847682	2.2549668874172184	13.129139072847682
LUAD	0.7206477732793523	1.8582995951417005	0.3360323886639676	0.6963562753036437	2.6275303643724697	0.5020242914979757	2.805668016194332	0.757085020242915	3.8421052631578947	2.6761133603238867	16.821862348178136
LUSC	0.5343511450381679	3.7786259541984735	0.29389312977099236	1.5458015267175573	3.8053435114503817	0.4732824427480916	2.8282442748091605	0.8435114503816794	5.354961832061068	3.5419847328244276	23.0
MESO	0.017543859649122806	0.08771929824561403	0.017543859649122806	0.2982456140350877	1.7017543859649122	0.24561403508771928	2.210526315789474	0.7368421052631579	1.4035087719298245	0.8245614035087719	7.543859649122807
OV	0.0	1.7115384615384615	0.0	0.2692307692307692	3.730769230769231	0.5576923076923077	3.0576923076923075	0.6346153846153846	3.1346153846153846	2.6346153846153846	15.73076923076923
PAAD	0.5517241379310345	0.27586206896551724	0.20689655172413793	0.5517241379310345	1.2241379310344827	0.7068965517241379	0.8103448275862069	0.5689655172413793	2.6551724137931036	1.0517241379310345	8.60344827586207
PCPG	0.18604651162790697	0.046511627906976744	0.046511627906976744	0.0	1.1627906976744187	0.06976744186046512	1.186046511627907	0.3488372093023256	1.372093023255814	0.5348837209302325	4.767441860465116
PRAD	0.26666666666666666	0.7142857142857143	0.01904761904761905	0.20317460317460317	0.7714285714285715	0.12063492063492064	0.19682539682539682	0.27936507936507937	0.6603174603174603	0.5523809523809524	3.7555555555555555
READ	0.7123287671232876	1.3287671232876712	0.1506849315068493	1.8904109589041096	2.3972602739726026	0.6027397260273972	3.2054794520547945	2.0821917808219177	1.7945205479452055	1.8493150684931507	16.013698630136986
SARC	0.021164021164021163	0.5238095238095238	0.015873015873015872	0.30687830687830686	1.529100529100529	0.26455026455026454	1.306878306878307	0.91005291005291	2.767195767195767	1.5026455026455026	9.142857142857142
SKCM	2.1954022988505746	3.1724137931034484	0.3793103448275862	0.42528735632183906	1.9770114942528736	0.22988505747126436	1.206896551724138	1.5632183908045978	2.413793103448276	1.632183908045977	15.195402298850574
STAD	0.5569620253164557	2.037974683544304	0.15611814345991562	1.6160337552742616	2.219409282700422	0.33755274261603374	2.19831223628692	1.1814345991561181	2.080168776371308	1.4261603375527425	13.810126582278482
TGCT	0.15730337078651685	1.9438202247191012	0.12359550561797752	0.056179775280898875	0.011235955056179775	0.0	5.359550561797753	2.303370786516854	2.1123595505617976	1.6629213483146068	13.730337078651685
THCA	0.7627551020408163	0.03316326530612245	0.002551020408163265	0.02040816326530612	0.02806122448979592	0.00510204081632653	0.15306122448979592	0.09438775510204081	0.0	0.0663265306122449	1.1505102040816326
THYM	0.8378378378378378	0.05405405405405406	0.0	0.02702702702702703	0.1891891891891892	0.02702702702702703	0.32432432432432434	0.4594594594594595	0.6216216216216216	0.6756756756756757	3.2162162162162162
UCEC	2.306451612903226	2.5188172043010755	0.23118279569892472	5.244623655913978	2.2795698924731185	0.1424731182795699	0.8548387096774194	0.6317204301075269	0.7876344086021505	1.075268817204301	16.072580645161292
UCS	0.5208333333333334	1.4583333333333333	0.4583333333333333	1.4166666666666667	1.2083333333333333	0.2708333333333333	3.0625	1.1458333333333333	3.0625	3.1666666666666665	15.770833333333334
UVM	1.2820512820512822	0.8333333333333334	0.038461538461538464	0.08974358974358974	0.23076923076923078	0.0641025641025641	0.47435897435897434	1.1666666666666667	0.6410256410256411	1.0	5.82051282051282
PANCAN	0.6333277675738854	1.495074302888629	0.1374186007680748	1.1502755050926698	2.145934212723326	0.3332776757388546	1.5416597094673568	0.9747871097011187	2.0470863249290367	1.509433962264151	11.955919185172817
