## Supplementary material for "Comprehensive patient-level classification and quantification of driver events in TCGA PanCanAtlas cohorts": S3 Files: 2021_8_22_13_29_distribution_cohorts_females.tsv

Cancer type	Average number of SNA-based oncogenic events per patient	Average number of CNA-based oncogenic events per patient	Average number of Mixed oncogenic events per patient	Average number of SNA-based tumor suppressor events per patient	Average number of CNA-based tumor suppressor events per patient	Average number of Mixed tumor suppressor events per patient	Average number of Driver chromosome losses per patient	Average number of Driver chromosome gains per patient	Average number of Driver arm losses per patient	Average number of Driver arm gains per patient	Average number of driver events of all classes per patient
ACC	0.1509433962264151	0.03773584905660377	0.018867924528301886	0.2830188679245283	0.49056603773584906	0.05660377358490566	3.30188679245283	3.207547169811321	1.0754716981132075	1.3018867924528301	9.90566037735849
BLCA	0.9583333333333334	4.402777777777778	0.3611111111111111	2.513888888888889	5.986111111111111	0.5555555555555556	1.7361111111111112	0.9444444444444444	3.5416666666666665	3.1805555555555554	24.180555555555557
BRCA	0.3508137432188065	1.5533453887884268	0.09584086799276673	0.7576853526220615	2.522603978300181	0.29294755877034356	2.0018083182640143	0.6491862567811935	3.2965641952983726	2.5443037974683542	14.063291139240507
CESC	0.3584070796460177	0.9513274336283186	0.1592920353982301	0.9823008849557522	2.6106194690265485	0.3274336283185841	1.1415929203539823	0.7079646017699115	2.5442477876106193	2.004424778761062	11.787610619469026
CHOL	0.11764705882352941	0.11764705882352941	0.0	0.29411764705882354	1.5294117647058822	0.23529411764705882	1.7058823529411764	0.8235294117647058	2.0588235294117645	1.4705882352941178	8.352941176470589
COAD	1.0576923076923077	0.9903846153846154	0.09615384615384616	2.4711538461538463	2.3365384615384617	0.41346153846153844	2.25	1.8557692307692308	1.3653846153846154	1.3076923076923077	14.14423076923077
DLBC	0.5882352941176471	1.588235294117647	0.4117647058823529	1.6470588235294117	0.5882352941176471	0.29411764705882354	0.23529411764705882	1.8235294117647058	1.5294117647058822	1.2941176470588236	10.0
ESCA	0.13333333333333333	1.8	0.06666666666666667	1.0666666666666667	1.0666666666666667	0.3333333333333333	2.466666666666667	0.6666666666666666	3.533333333333333	2.2666666666666666	13.4
GBM	0.25	1.5978260869565217	0.2826086956521739	0.5434782608695652	2.510869565217391	0.5108695652173914	1.815217391304348	1.7717391304347827	0.45652173913043476	0.3695652173913043	10.108695652173912
HNSC	0.46875	3.03125	0.28125	1.765625	3.359375	0.484375	1.203125	1.03125	3.015625	2.203125	16.84375
KICH	0.0	0.0	0.0	0.08695652173913043	1.0434782608695652	0.391304347826087	5.043478260869565	1.826086956521739	0.043478260869565216	0.08695652173913043	8.08695652173913
KIRC	0.1744186046511628	0.10465116279069768	0.0	0.27906976744186046	2.488372093023256	0.8837209302325582	0.8023255813953488	0.9651162790697675	1.0	0.18604651162790697	6.837209302325581
KIRP	0.06451612903225806	0.6290322580645161	0.0967741935483871	0.22580645161290322	0.6451612903225806	0.04838709677419355	1.2096774193548387	2.1451612903225805	0.4838709677419355	0.3387096774193548	5.887096774193548
LGG	0.9585492227979274	0.39378238341968913	0.05699481865284974	1.2746113989637307	1.4404145077720207	0.23834196891191708	0.32642487046632124	0.40932642487046633	1.2227979274611398	0.30569948186528495	6.626943005181347
LIHC	0.40425531914893614	1.6170212765957446	0.031914893617021274	0.425531914893617	3.382978723404255	0.4148936170212766	1.202127659574468	0.9574468085106383	2.8404255319148937	2.351063829787234	13.606382978723405
LUAD	0.7704918032786885	1.8852459016393444	0.3360655737704918	0.7377049180327869	2.557377049180328	0.47540983606557374	2.8852459016393444	0.7295081967213115	3.7540983606557377	2.6885245901639343	16.81967213114754
LUSC	0.45454545454545453	3.5454545454545454	0.2878787878787879	1.621212121212121	3.6818181818181817	0.45454545454545453	2.772727272727273	0.6363636363636364	5.2272727272727275	2.984848484848485	21.666666666666668
MESO	0.09090909090909091	0.09090909090909091	0.0	0.45454545454545453	1.4545454545454546	0.09090909090909091	1.9090909090909092	0.9090909090909091	1.2727272727272727	0.5454545454545454	6.818181818181818
OV	0.0	1.7115384615384615	0.0	0.2692307692307692	3.730769230769231	0.5576923076923077	3.0576923076923075	0.6346153846153846	3.1346153846153846	2.6346153846153846	15.73076923076923
PAAD	0.5666666666666667	0.13333333333333333	0.1	0.43333333333333335	0.8666666666666667	0.7	0.6	0.26666666666666666	2.1666666666666665	0.7	6.533333333333333
PCPG	0.22727272727272727	0.09090909090909091	0.045454545454545456	0.0	0.9545454545454546	0.0	1.1363636363636365	0.5	1.1363636363636365	0.6818181818181818	4.5
READ	0.5277777777777778	1.5277777777777777	0.19444444444444445	1.5555555555555556	2.388888888888889	0.8055555555555556	3.5	2.111111111111111	1.6944444444444444	1.75	16.055555555555557
SARC	0.0	0.411214953271028	0.0	0.308411214953271	1.6168224299065421	0.2897196261682243	1.2523364485981308	0.9158878504672897	2.9158878504672896	1.3831775700934579	9.093457943925234
SKCM	2.032258064516129	2.5161290322580645	0.25806451612903225	0.2903225806451613	1.935483870967742	0.2903225806451613	0.9354838709677419	1.1612903225806452	2.4193548387096775	1.6451612903225807	13.483870967741936
STAD	0.5822784810126582	2.0253164556962027	0.21518987341772153	1.8101265822784811	2.240506329113924	0.35443037974683544	2.3417721518987342	1.3291139240506329	1.9367088607594938	1.4683544303797469	14.30379746835443
THCA	0.7750865051903114	0.031141868512110725	0.0	0.020761245674740483	0.02768166089965398	0.0034602076124567475	0.14878892733564014	0.08650519031141868	0.0	0.0726643598615917	1.1557093425605536
THYM	0.7	0.1	0.0	0.05	0.2	0.0	0.35	0.7	0.8	0.85	3.75
UCEC	2.306451612903226	2.5188172043010755	0.23118279569892472	5.244623655913978	2.2795698924731185	0.1424731182795699	0.8548387096774194	0.6317204301075269	0.7876344086021505	1.075268817204301	16.072580645161292
UCS	0.5208333333333334	1.4583333333333333	0.4583333333333333	1.4166666666666667	1.2083333333333333	0.2708333333333333	3.0625	1.1458333333333333	3.0625	3.1666666666666665	15.770833333333334
UVM	1.3142857142857143	0.8285714285714286	0.08571428571428572	0.11428571428571428	0.22857142857142856	0.05714285714285714	0.5142857142857142	1.4285714285714286	0.6	0.9714285714285714	6.142857142857143
PANCAN	0.7398863256435975	1.3751253761283853	0.1354062186559679	1.381477766633233	2.103309929789368	0.2982280173854898	1.47576061517887	0.8518890003343363	1.9956536275493146	1.5295887662988967	11.877298562353728
