## Supplementary material for "Comprehensive patient-level classification and quantification of driver events in TCGA PanCanAtlas cohorts": S3 Files: 2021_8_22_13_29_distribution_cohorts_males.tsv

Cancer type	Average number of SNA-based oncogenic events per patient	Average number of CNA-based oncogenic events per patient	Average number of Mixed oncogenic events per patient	Average number of SNA-based tumor suppressor events per patient	Average number of CNA-based tumor suppressor events per patient	Average number of Mixed tumor suppressor events per patient	Average number of Driver chromosome losses per patient	Average number of Driver chromosome gains per patient	Average number of Driver arm losses per patient	Average number of Driver arm gains per patient	Average number of driver events of all classes per patient
ACC	0.07142857142857142	0.0	0.0	0.10714285714285714	0.6428571428571429	0.14285714285714285	4.035714285714286	4.214285714285714	0.7142857142857143	0.8214285714285714	10.25
BLCA	1.1506849315068493	4.310502283105023	0.365296803652968	2.6575342465753424	5.63013698630137	0.908675799086758	1.6986301369863013	1.0410958904109588	3.232876712328767	2.730593607305936	23.726027397260275
BRCA	0.3333333333333333	1.4444444444444444	0.1111111111111111	0.4444444444444444	2.111111111111111	0.0	1.6666666666666667	0.6666666666666666	2.888888888888889	3.4444444444444446	13.11111111111111
CHOL	0.18181818181818182	0.18181818181818182	0.0	0.45454545454545453	0.8181818181818182	0.8181818181818182	1.2727272727272727	1.0	3.4545454545454546	2.272727272727273	10.454545454545455
COAD	1.0344827586206897	0.9396551724137931	0.11206896551724138	2.146551724137931	2.5086206896551726	0.43103448275862066	2.206896551724138	1.793103448275862	2.086206896551724	1.4310344827586208	14.689655172413794
DLBC	1.0	0.5454545454545454	0.36363636363636365	1.1818181818181819	0.45454545454545453	0.0	0.0	1.4545454545454546	0.6363636363636364	0.7272727272727273	6.363636363636363
ESCA	0.1134020618556701	2.2989690721649483	0.16494845360824742	0.9381443298969072	1.2061855670103092	0.32989690721649484	3.11340206185567	0.7216494845360825	4.11340206185567	2.5463917525773194	15.54639175257732
GBM	0.22839506172839505	1.5432098765432098	0.3148148148148148	0.5061728395061729	2.549382716049383	0.4382716049382716	1.7654320987654322	1.5123456790123457	0.43209876543209874	0.3950617283950617	9.685185185185185
HNSC	0.2832618025751073	2.9871244635193133	0.15450643776824036	1.4849785407725322	3.759656652360515	0.3776824034334764	1.2103004291845494	1.0042918454935623	3.708154506437768	2.7510729613733904	17.721030042918454
KICH	0.0	0.0	0.0	0.02857142857142857	1.1142857142857143	0.3142857142857143	4.714285714285714	2.2	0.2	0.17142857142857143	8.371428571428572
KIRC	0.08148148148148149	0.14814814814814814	0.0	0.35555555555555557	2.948148148148148	0.8962962962962963	1.637037037037037	1.5037037037037038	0.9629629629629629	0.26666666666666666	8.8
KIRP	0.047058823529411764	0.8705882352941177	0.052941176470588235	0.2	0.4235294117647059	0.1	0.5294117647058824	2.9411764705882355	0.3	0.23529411764705882	5.676470588235294
LGG	0.9637096774193549	0.4032258064516129	0.06854838709677419	1.3306451612903225	1.217741935483871	0.24596774193548387	0.3548387096774194	0.4435483870967742	1.1129032258064515	0.2701612903225806	6.411290322580645
LIHC	0.5336538461538461	1.3125	0.04807692307692308	0.5240384615384616	2.8701923076923075	0.5048076923076923	1.6490384615384615	0.7307692307692307	2.5336538461538463	2.2115384615384617	12.913461538461538
LUAD	0.672	1.832	0.336	0.656	2.696	0.528	2.728	0.784	3.928	2.664	16.824
LUSC	0.5612244897959183	3.857142857142857	0.29591836734693877	1.5204081632653061	3.8469387755102042	0.47959183673469385	2.8469387755102042	0.9132653061224489	5.3979591836734695	3.729591836734694	23.448979591836736
MESO	0.0	0.08695652173913043	0.021739130434782608	0.2608695652173913	1.7608695652173914	0.2826086956521739	2.282608695652174	0.6956521739130435	1.434782608695652	0.8913043478260869	7.717391304347826
PAAD	0.5357142857142857	0.42857142857142855	0.32142857142857145	0.6785714285714286	1.6071428571428572	0.7142857142857143	1.0357142857142858	0.8928571428571429	3.1785714285714284	1.4285714285714286	10.821428571428571
PCPG	0.14285714285714285	0.0	0.047619047619047616	0.0	1.380952380952381	0.14285714285714285	1.2380952380952381	0.19047619047619047	1.619047619047619	0.38095238095238093	5.0476190476190474
PRAD	0.26666666666666666	0.7142857142857143	0.01904761904761905	0.20317460317460317	0.7714285714285715	0.12063492063492064	0.19682539682539682	0.27936507936507937	0.6603174603174603	0.5523809523809524	3.7555555555555555
READ	0.8918918918918919	1.135135135135135	0.10810810810810811	2.2162162162162162	2.4054054054054053	0.40540540540540543	2.918918918918919	2.054054054054054	1.8918918918918919	1.945945945945946	15.972972972972974
SARC	0.04878048780487805	0.6707317073170732	0.036585365853658534	0.3048780487804878	1.4146341463414633	0.23170731707317074	1.3780487804878048	0.9024390243902439	2.573170731707317	1.6585365853658536	9.207317073170731
SKCM	2.2857142857142856	3.5357142857142856	0.44642857142857145	0.5	2.0	0.19642857142857142	1.3571428571428572	1.7857142857142858	2.4107142857142856	1.625	16.142857142857142
STAD	0.5443037974683544	2.0443037974683542	0.12658227848101267	1.518987341772152	2.2088607594936707	0.3291139240506329	2.1265822784810124	1.1075949367088607	2.151898734177215	1.4050632911392404	13.563291139240507
TGCT	0.15730337078651685	1.9438202247191012	0.12359550561797752	0.056179775280898875	0.011235955056179775	0.0	5.359550561797753	2.303370786516854	2.1123595505617976	1.6629213483146068	13.730337078651685
THCA	0.7281553398058253	0.038834951456310676	0.009708737864077669	0.019417475728155338	0.02912621359223301	0.009708737864077669	0.1650485436893204	0.11650485436893204	0.0	0.04854368932038835	1.1359223300970873
THYM	1.0	0.0	0.0	0.0	0.17647058823529413	0.058823529411764705	0.29411764705882354	0.17647058823529413	0.4117647058823529	0.47058823529411764	2.588235294117647
UVM	1.255813953488372	0.8372093023255814	0.0	0.06976744186046512	0.23255813953488372	0.06976744186046512	0.4418604651162791	0.9534883720930233	0.6744186046511628	1.0232558139534884	5.558139534883721
PANCAN	0.5270180120080054	1.6147431621080721	0.13942628418945963	0.919613075383589	2.1884589726484323	0.3682454969979987	1.6074049366244163	1.0973982655103403	2.098398932621748	1.4893262174783188	12.03435623749166
