## Supplementary material for "Comprehensive patient-level classification and quantification of driver events in TCGA PanCanAtlas cohorts": S3 Files: 2021_8_22_13_29_distribution_events_detailed.tsv

Total number of driver events in a patient	Average number of SNA-based oncogenic events per patient	Average number of CNA-based oncogenic events per patient	Average number of Mixed oncogenic events per patient	Average number of SNA-based tumor suppressor events per patient	Average number of CNA-based tumor suppressor events per patient	Average number of Mixed tumor suppressor events per patient	Average number of Driver chromosome losses per patient	Average number of Driver chromosome gains per patient	Average number of Driver arm losses per patient	Average number of Driver arm gains per patient	Average number of driver events of all classes per patient
1	0.7670807453416149	0.034161490683229816	0.006211180124223602	0.055900621118012424	0.06521739130434782	0.012422360248447204	0.018633540372670808	0.006211180124223602	0.027950310559006212	0.006211180124223602	1.0
2	0.6752577319587629	0.18041237113402062	0.005154639175257732	0.19072164948453607	0.25773195876288657	0.02577319587628866	0.29896907216494845	0.08762886597938144	0.13917525773195877	0.13917525773195877	2.0
3	0.5885167464114832	0.215311004784689	0.04784688995215311	0.5980861244019139	0.4880382775119617	0.07655502392344497	0.11961722488038277	0.22488038277511962	0.37799043062200954	0.2631578947368421	3.0
4	0.5569620253164557	0.3755274261603376	0.05063291139240506	0.6919831223628692	0.729957805907173	0.1729957805907173	0.20675105485232068	0.4219409282700422	0.4641350210970464	0.3291139240506329	4.0
5	0.5644599303135889	0.34843205574912894	0.05574912891986063	0.8048780487804879	0.9059233449477352	0.21951219512195122	0.27177700348432055	0.5818815331010453	0.7038327526132404	0.5435540069686411	5.0
6	0.672077922077922	0.5422077922077922	0.08766233766233766	0.8506493506493507	1.0487012987012987	0.22727272727272727	0.39935064935064934	0.775974025974026	0.8571428571428571	0.538961038961039	6.0
7	0.592797783933518	0.6149584487534626	0.0886426592797784	0.8781163434903048	1.263157894736842	0.29362880886426596	0.5872576177285319	0.9667590027700831	1.0470914127423823	0.667590027700831	7.0
8	0.7106017191977078	0.6819484240687679	0.10601719197707736	1.002865329512894	1.475644699140401	0.3667621776504298	0.8796561604584527	0.9083094555873925	1.166189111747851	0.7020057306590258	8.0
9	0.5699658703071673	0.9078498293515358	0.07508532423208192	1.0375426621160408	1.6996587030716723	0.30716723549488056	1.2627986348122866	1.0034129692832765	1.2798634812286689	0.856655290102389	9.0
10	0.572463768115942	1.0144927536231885	0.11231884057971014	1.1159420289855073	1.9782608695652173	0.36594202898550726	1.1014492753623188	0.9637681159420289	1.6304347826086956	1.144927536231884	10.0
11	0.5882352941176471	1.0723981900452488	0.09954751131221719	1.1809954751131222	1.9049773755656108	0.34841628959276016	1.5701357466063348	0.9547511312217195	1.7828054298642535	1.497737556561086	11.0
12	0.7347826086956522	1.1956521739130435	0.1565217391304348	1.5913043478260869	1.9521739130434783	0.3565217391304348	1.2652173913043478	1.1608695652173913	2.139130434782609	1.4478260869565218	12.0
13	0.71	1.355	0.15	1.34	2.33	0.315	1.88	1.29	2.015	1.615	13.0
14	0.6076555023923444	1.5837320574162679	0.19617224880382775	1.4162679425837321	2.3301435406698565	0.3588516746411483	2.0669856459330145	1.2583732057416268	2.473684210526316	1.708133971291866	14.0
15	0.6280193236714976	1.5555555555555556	0.13043478260869565	1.4057971014492754	2.4057971014492754	0.4782608695652174	2.367149758454106	1.6183574879227054	2.5120772946859904	1.8985507246376812	15.0
16	0.5052083333333334	1.953125	0.203125	1.3645833333333333	2.4947916666666665	0.4270833333333333	2.6458333333333335	1.390625	2.8177083333333335	2.1979166666666665	16.0
17	0.5314009661835749	2.0676328502415457	0.20772946859903382	1.2946859903381642	2.5603864734299515	0.41545893719806765	2.8840579710144927	1.565217391304348	3.0966183574879227	2.3768115942028984	17.0
18	0.47953216374269003	2.263157894736842	0.1695906432748538	1.1578947368421053	2.7719298245614037	0.3567251461988304	3.0116959064327484	1.6608187134502923	3.5146198830409356	2.6140350877192984	18.0
19	0.4405594405594406	2.272727272727273	0.1888111888111888	1.2727272727272727	3.1818181818181817	0.5104895104895105	3.06993006993007	1.5664335664335665	3.825174825174825	2.6713286713286712	19.0
20	0.5657894736842105	2.651315789473684	0.19736842105263158	1.5986842105263157	3.5526315789473686	0.4605263157894737	2.8157894736842106	1.3421052631578947	4.0855263157894735	2.7302631578947367	20.0
21	0.5314685314685315	2.6433566433566433	0.24475524475524477	1.1958041958041958	3.972027972027972	0.48951048951048953	3.370629370629371	1.2867132867132867	4.195804195804196	3.06993006993007	21.0
22	0.5864661654135338	3.2330827067669174	0.2706766917293233	1.5037593984962405	3.7669172932330826	0.556390977443609	3.0902255639097747	1.330827067669173	4.593984962406015	3.0676691729323307	22.0
23	0.66	3.39	0.22	1.38	4.09	0.47	3.58	1.12	4.53	3.56	23.0
24	0.5392156862745098	3.7058823529411766	0.28431372549019607	1.5588235294117647	4.5588235294117645	0.5392156862745098	3.392156862745098	1.3431372549019607	4.53921568627451	3.5392156862745097	24.0
25	0.5	4.153846153846154	0.23076923076923078	1.5673076923076923	4.951923076923077	0.5865384615384616	3.625	1.4903846153846154	4.480769230769231	3.4134615384615383	25.0
26	0.9117647058823529	4.411764705882353	0.38235294117647056	2.0441176470588234	4.823529411764706	0.6470588235294118	3.1323529411764706	1.3676470588235294	4.735294117647059	3.5441176470588234	26.0
27	0.625	5.0	0.328125	1.765625	5.34375	0.484375	3.734375	1.265625	4.90625	3.546875	27.0
28	0.9855072463768116	4.420289855072464	0.34782608695652173	2.4057971014492754	5.826086956521739	0.6521739130434783	3.246376811594203	1.2608695652173914	4.768115942028985	4.086956521739131	28.0
29	1.0727272727272728	5.3090909090909095	0.2909090909090909	2.5636363636363635	5.618181818181818	0.6727272727272727	2.8727272727272726	1.4545454545454546	4.872727272727273	4.2727272727272725	29.0
30	1.263157894736842	5.368421052631579	0.47368421052631576	3.263157894736842	6.631578947368421	0.7368421052631579	2.3947368421052633	1.763157894736842	4.552631578947368	3.5526315789473686	30.0
31	1.7272727272727273	5.303030303030303	0.24242424242424243	4.0606060606060606	5.9393939393939394	0.36363636363636365	2.696969696969697	1.696969696969697	5.151515151515151	3.8181818181818183	31.0
32	2.0714285714285716	4.821428571428571	0.32142857142857145	4.964285714285714	7.357142857142857	0.75	2.5	1.5714285714285714	3.9642857142857144	3.6785714285714284	32.0
33	1.0625	5.1875	0.25	2.625	9.3125	1.125	3.0625	1.375	4.5625	4.4375	33.0
34	1.5625	5.875	0.5625	4.3125	7.75	0.625	2.375	1.3125	5.375	4.25	34.0
35	3.75	5.75	0.75	8.0	5.0	0.5	1.25	1.6666666666666667	4.333333333333333	4.0	35.0
36	3.0	5.857142857142857	0.2857142857142857	6.0	6.857142857142857	1.5714285714285714	2.4285714285714284	0.7142857142857143	5.285714285714286	4.0	36.0
37	1.25	7.0	0.5	2.5	10.75	1.25	2.25	1.0	5.25	5.25	37.0
38	0.3333333333333333	7.333333333333333	0.0	1.3333333333333333	13.666666666666666	1.0	4.0	2.0	5.666666666666667	2.6666666666666665	38.0
39	2.5	6.5	0.0	6.0	7.5	1.5	3.0	1.5	6.5	4.0	39.0
40	0.8	6.6	1.4	2.0	10.8	1.6	4.0	1.2	6.6	5.0	40.0
41	1.0	9.5	0.5	3.5	7.5	0.5	4.5	1.5	8.0	4.5	41.0
42	2.0	6.0	0.5	5.0	9.0	2.0	4.0	1.5	5.0	7.0	42.0
43	3.75	7.75	1.25	10.5	6.75	0.75	1.75	1.5	3.75	5.25	43.0
44	2.0	7.0	1.0	5.0	9.0	5.0	2.0	2.0	7.0	4.0	44.0
47	3.0	7.0	0.0	2.0	13.0	2.0	2.0	2.0	8.0	8.0	47.0
