## Supplementary material for "Comprehensive patient-level classification and quantification of driver events in TCGA PanCanAtlas cohorts": S3 Files: 2021_8_22_13_29_distribution_events_detailed_females.tsv

Total number of driver events in a patient	Average number of SNA-based oncogenic events per patient	Average number of CNA-based oncogenic events per patient	Average number of Mixed oncogenic events per patient	Average number of SNA-based tumor suppressor events per patient	Average number of CNA-based tumor suppressor events per patient	Average number of Mixed tumor suppressor events per patient	Average number of Driver chromosome losses per patient	Average number of Driver chromosome gains per patient	Average number of Driver arm losses per patient	Average number of Driver arm gains per patient	Average number of driver events of all classes per patient
1	0.9267015706806283	0.005235602094240838	0.0	0.02617801047120419	0.005235602094240838	0.005235602094240838	0.020942408376963352	0.005235602094240838	0.005235602094240838	0.0	1.0
2	0.8068181818181818	0.10227272727272728	0.011363636363636364	0.1590909090909091	0.1590909090909091	0.011363636363636364	0.4431818181818182	0.09090909090909091	0.06818181818181818	0.14772727272727273	2.0
3	0.6419753086419753	0.09876543209876543	0.06172839506172839	0.7654320987654321	0.3950617283950617	0.06172839506172839	0.14814814814814814	0.16049382716049382	0.345679012345679	0.32098765432098764	3.0
4	0.6236559139784946	0.22580645161290322	0.08602150537634409	0.6989247311827957	0.7204301075268817	0.15053763440860216	0.22580645161290322	0.2903225806451613	0.5913978494623656	0.3870967741935484	4.0
5	0.676923076923077	0.25384615384615383	0.07692307692307693	0.8846153846153846	0.7692307692307693	0.2153846153846154	0.3153846153846154	0.5	0.7307692307692307	0.5769230769230769	5.0
6	0.7419354838709677	0.432258064516129	0.08387096774193549	0.9935483870967742	1.1612903225806452	0.17419354838709677	0.36129032258064514	0.5419354838709678	0.9096774193548387	0.6	6.0
7	0.7403314917127072	0.4972375690607735	0.10497237569060773	1.0552486187845305	1.3701657458563536	0.287292817679558	0.430939226519337	0.7182320441988951	1.0773480662983426	0.7182320441988951	7.0
8	0.8057142857142857	0.5771428571428572	0.10857142857142857	1.1714285714285715	1.3714285714285714	0.38857142857142857	0.7942857142857143	0.6685714285714286	1.302857142857143	0.8114285714285714	8.0
9	0.6712328767123288	0.6986301369863014	0.0547945205479452	1.3835616438356164	1.595890410958904	0.2602739726027397	1.0342465753424657	0.8767123287671232	1.4246575342465753	1.0	9.0
10	0.6688741721854304	0.9602649006622517	0.10596026490066225	1.3245033112582782	1.8940397350993377	0.33774834437086093	1.0132450331125828	0.8211920529801324	1.7483443708609272	1.1258278145695364	10.0
11	0.6964285714285714	0.7946428571428571	0.08035714285714286	1.5	1.9642857142857142	0.32142857142857145	1.3839285714285714	0.9017857142857143	1.8660714285714286	1.4910714285714286	11.0
12	0.8682170542635659	1.0852713178294573	0.16279069767441862	2.046511627906977	1.8372093023255813	0.3488372093023256	1.1395348837209303	1.178294573643411	1.9612403100775193	1.372093023255814	12.0
13	0.7849462365591398	1.3333333333333333	0.1827956989247312	1.935483870967742	2.161290322580645	0.3548387096774194	1.5376344086021505	1.1505376344086022	1.956989247311828	1.6021505376344085	13.0
14	0.6666666666666666	1.6759259259259258	0.2037037037037037	1.6388888888888888	2.4166666666666665	0.2777777777777778	1.7777777777777777	0.9629629629629629	2.611111111111111	1.7685185185185186	14.0
15	0.7543859649122807	1.5701754385964912	0.14912280701754385	1.956140350877193	2.3859649122807016	0.41228070175438597	1.9473684210526316	1.412280701754386	2.4298245614035086	1.9824561403508771	15.0
16	0.6	1.8571428571428572	0.17142857142857143	1.6	2.6476190476190475	0.44761904761904764	2.3523809523809525	1.2095238095238094	2.914285714285714	2.2	16.0
17	0.5431034482758621	2.086206896551724	0.23275862068965517	1.4655172413793103	2.6293103448275863	0.39655172413793105	2.836206896551724	1.353448275862069	2.939655172413793	2.5172413793103448	17.0
18	0.46534653465346537	2.3267326732673266	0.1782178217821782	1.2673267326732673	2.762376237623762	0.27722772277227725	2.772277227722772	1.6336633663366336	3.4455445544554455	2.871287128712871	18.0
19	0.4057971014492754	2.3768115942028984	0.2318840579710145	1.4057971014492754	3.1739130434782608	0.4782608695652174	3.1739130434782608	1.434782608695652	3.927536231884058	2.391304347826087	19.0
20	0.7402597402597403	2.675324675324675	0.18181818181818182	1.7792207792207793	3.4285714285714284	0.42857142857142855	2.74025974025974	1.3116883116883118	4.025974025974026	2.688311688311688	20.0
21	0.6363636363636364	2.688311688311688	0.15584415584415584	1.2987012987012987	4.233766233766234	0.4025974025974026	3.3376623376623376	1.0909090909090908	4.038961038961039	3.116883116883117	21.0
22	0.6029411764705882	3.1323529411764706	0.3235294117647059	1.5147058823529411	4.014705882352941	0.5441176470588235	2.8823529411764706	1.411764705882353	4.470588235294118	3.1029411764705883	22.0
23	0.7450980392156863	3.1176470588235294	0.23529411764705882	1.3137254901960784	4.137254901960785	0.5686274509803921	3.6862745098039214	0.9803921568627451	4.294117647058823	3.9215686274509802	23.0
24	0.46	3.64	0.28	1.66	4.62	0.54	3.64	1.28	4.22	3.66	24.0
25	0.4897959183673469	4.040816326530612	0.22448979591836735	1.3673469387755102	4.938775510204081	0.5102040816326531	4.163265306122449	1.2244897959183674	4.387755102040816	3.6530612244897958	25.0
26	1.2222222222222223	4.148148148148148	0.48148148148148145	2.5925925925925926	4.7407407407407405	0.3333333333333333	3.6666666666666665	1.1851851851851851	4.111111111111111	3.5185185185185186	26.0
27	0.6285714285714286	5.2	0.3142857142857143	1.7714285714285714	5.9714285714285715	0.4	4.0	1.2285714285714286	4.114285714285714	3.3714285714285714	27.0
28	1.1666666666666667	4.5	0.3333333333333333	3.2	6.466666666666667	0.43333333333333335	3.2666666666666666	0.9666666666666667	3.933333333333333	3.7333333333333334	28.0
29	1.619047619047619	4.238095238095238	0.047619047619047616	4.095238095238095	5.476190476190476	0.5714285714285714	2.5714285714285716	1.1904761904761905	4.809523809523809	4.380952380952381	29.0
30	2.1	5.0	0.1	5.9	7.4	0.6	2.4	1.3	2.9	2.3	30.0
31	2.933333333333333	4.533333333333333	0.26666666666666666	6.533333333333333	5.0	0.26666666666666666	2.466666666666667	1.1333333333333333	4.333333333333333	3.533333333333333	31.0
32	3.8181818181818183	4.363636363636363	0.18181818181818182	9.272727272727273	5.0	0.45454545454545453	2.727272727272727	1.0909090909090908	2.5454545454545454	2.5454545454545454	32.0
33	1.1428571428571428	6.428571428571429	0.14285714285714285	1.8571428571428572	10.571428571428571	0.2857142857142857	2.2857142857142856	1.5714285714285714	4.142857142857143	4.571428571428571	33.0
34	2.8	4.0	0.8	8.0	9.2	0.6	1.4	0.6	2.8	3.8	34.0
35	9.25	1.0	0.5	18.25	2.5	0.25	0.0	0.75	1.0	1.5	35.0
36	5.5	3.0	0.0	13.0	6.0	1.0	1.0	0.0	4.0	2.5	36.0
37	0.5	6.5	0.0	1.5	11.0	0.5	3.5	0.5	7.5	5.5	37.0
39	2.5	6.5	0.0	6.0	7.5	1.5	3.0	1.5	6.5	4.0	39.0
40	0.0	6.0	2.0	1.0	9.0	1.0	7.0	5.0	4.0	5.0	40.0
41	1.0	11.0	1.0	4.0	4.0	0.0	5.0	2.0	8.0	5.0	41.0
42	2.0	6.0	0.5	5.0	9.0	2.0	4.0	1.5	5.0	7.0	42.0
43	6.0	4.0	1.5	16.0	5.5	0.0	2.0	2.0	2.5	3.5	43.0
