## Supplementary material for "Comprehensive patient-level classification and quantification of driver events in TCGA PanCanAtlas cohorts": S3 Files: 2021_8_22_13_29_distribution_events_detailed_males.tsv

Total number of driver events in a patient	Average number of SNA-based oncogenic events per patient	Average number of CNA-based oncogenic events per patient	Average number of Mixed oncogenic events per patient	Average number of SNA-based tumor suppressor events per patient	Average number of CNA-based tumor suppressor events per patient	Average number of Mixed tumor suppressor events per patient	Average number of Driver chromosome losses per patient	Average number of Driver chromosome gains per patient	Average number of Driver arm losses per patient	Average number of Driver arm gains per patient	Average number of driver events of all classes per patient
1	0.5343511450381679	0.07633587786259542	0.015267175572519083	0.09923664122137404	0.15267175572519084	0.022900763358778626	0.015267175572519083	0.007633587786259542	0.061068702290076333	0.015267175572519083	1.0
2	0.5660377358490566	0.24528301886792453	0.0	0.2169811320754717	0.33962264150943394	0.03773584905660377	0.1792452830188679	0.08490566037735849	0.19811320754716982	0.1320754716981132	2.0
3	0.5546875	0.2890625	0.0390625	0.4921875	0.546875	0.0859375	0.1015625	0.265625	0.3984375	0.2265625	3.0
4	0.5138888888888888	0.4722222222222222	0.027777777777777776	0.6875	0.7361111111111112	0.1875	0.19444444444444445	0.5069444444444444	0.3819444444444444	0.2916666666666667	4.0
5	0.4713375796178344	0.4267515923566879	0.03821656050955414	0.7388535031847133	1.019108280254777	0.2229299363057325	0.2356687898089172	0.6496815286624203	0.6815286624203821	0.5159235668789809	5.0
6	0.6013071895424836	0.6535947712418301	0.0915032679738562	0.7058823529411765	0.934640522875817	0.28104575163398693	0.43790849673202614	1.0130718954248366	0.803921568627451	0.477124183006536	6.0
7	0.4444444444444444	0.7333333333333333	0.07222222222222222	0.7	1.1555555555555554	0.3	0.7444444444444445	1.2166666666666666	1.0166666666666666	0.6166666666666667	7.0
8	0.6149425287356322	0.7873563218390804	0.10344827586206896	0.8333333333333334	1.5804597701149425	0.3448275862068966	0.9655172413793104	1.1494252873563218	1.028735632183908	0.5919540229885057	8.0
9	0.46938775510204084	1.1156462585034013	0.09523809523809523	0.6938775510204082	1.8027210884353742	0.35374149659863946	1.489795918367347	1.129251700680272	1.1360544217687074	0.7142857142857143	9.0
10	0.456	1.08	0.12	0.864	2.08	0.4	1.208	1.136	1.488	1.168	10.0
11	0.47706422018348627	1.3577981651376148	0.11926605504587157	0.8532110091743119	1.8440366972477065	0.3761467889908257	1.761467889908257	1.0091743119266054	1.6972477064220184	1.5045871559633028	11.0
12	0.5643564356435643	1.3366336633663367	0.1485148514851485	1.00990099009901	2.099009900990099	0.36633663366336633	1.4257425742574257	1.1386138613861385	2.366336633663366	1.5445544554455446	12.0
13	0.6448598130841121	1.3738317757009346	0.12149532710280374	0.822429906542056	2.4766355140186915	0.2803738317757009	2.177570093457944	1.411214953271028	2.0654205607476634	1.6261682242990654	13.0
14	0.5445544554455446	1.4851485148514851	0.18811881188118812	1.1782178217821782	2.237623762376238	0.44554455445544555	2.376237623762376	1.5742574257425743	2.3267326732673266	1.6435643564356435	14.0
15	0.4731182795698925	1.5376344086021505	0.10752688172043011	0.7311827956989247	2.4301075268817205	0.5591397849462365	2.881720430107527	1.8709677419354838	2.6129032258064515	1.7956989247311828	15.0
16	0.39080459770114945	2.0689655172413794	0.2413793103448276	1.0804597701149425	2.310344827586207	0.40229885057471265	3.0	1.6091954022988506	2.7011494252873565	2.1954022988505746	16.0
17	0.5164835164835165	2.043956043956044	0.17582417582417584	1.0769230769230769	2.4725274725274726	0.43956043956043955	2.9450549450549453	1.835164835164835	3.2967032967032965	2.197802197802198	17.0
18	0.5	2.1714285714285713	0.15714285714285714	1.0	2.7857142857142856	0.4714285714285714	3.357142857142857	1.7	3.6142857142857143	2.242857142857143	18.0
19	0.47297297297297297	2.175675675675676	0.14864864864864866	1.1486486486486487	3.189189189189189	0.5405405405405406	2.972972972972973	1.6891891891891893	3.72972972972973	2.9324324324324325	19.0
20	0.38666666666666666	2.6266666666666665	0.21333333333333335	1.4133333333333333	3.68	0.49333333333333335	2.8933333333333335	1.3733333333333333	4.1466666666666665	2.7733333333333334	20.0
21	0.4090909090909091	2.590909090909091	0.3484848484848485	1.0757575757575757	3.6666666666666665	0.5909090909090909	3.409090909090909	1.5151515151515151	4.378787878787879	3.015151515151515	21.0
22	0.5692307692307692	3.3384615384615386	0.2153846153846154	1.4923076923076923	3.5076923076923077	0.5692307692307692	3.3076923076923075	1.2461538461538462	4.723076923076923	3.0307692307692307	22.0
23	0.5714285714285714	3.673469387755102	0.20408163265306123	1.4489795918367347	4.040816326530612	0.3673469387755102	3.4693877551020407	1.2653061224489797	4.775510204081633	3.183673469387755	23.0
24	0.6153846153846154	3.769230769230769	0.28846153846153844	1.4615384615384615	4.5	0.5384615384615384	3.1538461538461537	1.4038461538461537	4.846153846153846	3.423076923076923	24.0
25	0.509090909090909	4.254545454545455	0.23636363636363636	1.7454545454545454	4.963636363636364	0.6545454545454545	3.1454545454545455	1.7272727272727273	4.5636363636363635	3.2	25.0
26	0.7073170731707317	4.585365853658536	0.3170731707317073	1.6829268292682926	4.878048780487805	0.8536585365853658	2.7804878048780486	1.4878048780487805	5.146341463414634	3.5609756097560976	26.0
27	0.6206896551724138	4.758620689655173	0.3448275862068966	1.7586206896551724	4.586206896551724	0.5862068965517241	3.413793103448276	1.3103448275862069	5.862068965517241	3.7586206896551726	27.0
28	0.8461538461538461	4.358974358974359	0.358974358974359	1.794871794871795	5.333333333333333	0.8205128205128205	3.230769230769231	1.4871794871794872	5.410256410256411	4.358974358974359	28.0
29	0.7352941176470589	5.970588235294118	0.4411764705882353	1.6176470588235294	5.705882352941177	0.7352941176470589	3.0588235294117645	1.6176470588235294	4.911764705882353	4.205882352941177	29.0
30	0.9642857142857143	5.5	0.6071428571428571	2.3214285714285716	6.357142857142857	0.7857142857142857	2.392857142857143	1.9285714285714286	5.142857142857143	4.0	30.0
31	0.7222222222222222	5.944444444444445	0.2222222222222222	2.0	6.722222222222222	0.4444444444444444	2.888888888888889	2.1666666666666665	5.833333333333333	4.055555555555555	31.0
32	0.9411764705882353	5.117647058823529	0.4117647058823529	2.176470588235294	8.882352941176471	0.9411764705882353	2.3529411764705883	1.8823529411764706	4.882352941176471	4.411764705882353	32.0
33	1.0	4.222222222222222	0.3333333333333333	3.2222222222222223	8.333333333333334	1.7777777777777777	3.6666666666666665	1.2222222222222223	4.888888888888889	4.333333333333333	33.0
34	1.0	6.7272727272727275	0.45454545454545453	2.6363636363636362	7.090909090909091	0.6363636363636364	2.8181818181818183	1.6363636363636365	6.545454545454546	4.454545454545454	34.0
35	1.0	8.125	0.875	2.875	6.25	0.625	1.875	2.125	6.0	5.25	35.0
36	2.0	7.0	0.4	3.2	7.2	1.8	3.0	1.0	5.8	4.6	36.0
37	2.0	7.5	1.0	3.5	10.5	2.0	1.0	1.5	3.0	5.0	37.0
38	0.3333333333333333	7.333333333333333	0.0	1.3333333333333333	13.666666666666666	1.0	4.0	2.0	5.666666666666667	2.6666666666666665	38.0
40	1.0	6.75	1.25	2.25	11.25	1.75	3.25	0.25	7.25	5.0	40.0
41	1.0	8.0	0.0	3.0	11.0	1.0	4.0	1.0	8.0	4.0	41.0
43	1.5	11.5	1.0	5.0	8.0	1.5	1.5	1.0	5.0	7.0	43.0
44	2.0	7.0	1.0	5.0	9.0	5.0	2.0	2.0	7.0	4.0	44.0
47	3.0	7.0	0.0	2.0	13.0	2.0	2.0	2.0	8.0	8.0	47.0
