## Supplementary material for "Comprehensive patient-level classification and quantification of driver events in TCGA PanCanAtlas cohorts": S3 Files: 2021_8_22_13_29_distribution_stages.tsv

Tumor stage	Average number of SNA-based oncogenic events per patient	Average number of CNA-based oncogenic events per patient	Average number of Mixed oncogenic events per patient	Average number of SNA-based tumor suppressor events per patient	Average number of CNA-based tumor suppressor events per patient	Average number of Mixed tumor suppressor events per patient	Average number of Driver chromosome losses per patient	Average number of Driver chromosome gains per patient	Average number of Driver arm losses per patient	Average number of Driver arm gains per patient	Average number of driver events of all classes per patient
1	0.7806420233463035	1.0768482490272373	0.10943579766536965	1.3302529182879377	1.634727626459144	0.2694552529182879	1.1940661478599222	0.8686770428015564	1.6264591439688716	1.0948443579766538	9.97373540856031
2	0.631336405529954	1.597103357472021	0.15404871626069783	1.0697827518104015	2.2653061224489797	0.3607636603028308	1.7630019749835417	0.9723502304147466	2.4733377221856485	1.8505595786701778	13.12771560236998
3	0.4865771812080537	1.616890380313199	0.14373601789709173	0.9697986577181208	2.2723713646532437	0.3417225950782998	1.725950782997763	1.0626398210290828	1.9731543624161074	1.5095078299776286	12.088366890380312
4	0.5734824281150159	2.2731629392971247	0.17092651757188498	1.2699680511182108	3.1741214057507987	0.4520766773162939	1.6198083067092652	1.0782747603833867	2.6054313099041533	2.0431309904153356	15.244408945686901
