## Supplementary material for "Comprehensive patient-level classification and quantification of driver events in TCGA PanCanAtlas cohorts": S8 Files: 2020plus_FDR5_COHORTS.txt

ATRX	ACC
CTNNB1	ACC
DAXX	ACC
KMT2C	ACC
MEN1	ACC
PRKAR1A	ACC
TP53	ACC
ZNRF3	ACC
ACTB	BLCA
ARHGAP35	BLCA
ARID1A	BLCA
ATM	BLCA
BCLAF1	BLCA
CDK13	BLCA
CDKN1A	BLCA
CDKN2A	BLCA
CHD1	BLCA
CLASP2	BLCA
CNOT1	BLCA
CREBBP	BLCA
CTNNB1	BLCA
CTNND1	BLCA
CUL1	BLCA
CUL4B	BLCA
DDX3X	BLCA
EP300	BLCA
EPHA2	BLCA
ERBB2	BLCA
ERBB3	BLCA
ERCC2	BLCA
FAT1	BLCA
FBXW7	BLCA
FGFR3	BLCA
GAR1	BLCA
GNA13	BLCA
HIST2H2BE	BLCA
HRAS	BLCA
IKZF3	BLCA
KANSL1	BLCA
KDM6A	BLCA
KIAA0368	BLCA
KMT2A	BLCA
KMT2C	BLCA
KMT2D	BLCA
KRAS	BLCA
NCOA6	BLCA
NCOR1	BLCA
NFE2L2	BLCA
NOP14	BLCA
NUP133	BLCA
PHF20L1	BLCA
PIK3CA	BLCA
PSIP1	BLCA
PTEN	BLCA
RB1	BLCA
RBL2	BLCA
RBM10	BLCA
RBM17	BLCA
RBM5	BLCA
RHOA	BLCA
RHOB	BLCA
RHOBTB3	BLCA
RXRA	BLCA
SEC24C	BLCA
SF1	BLCA
SF3B1	BLCA
SMARCA1	BLCA
SMARCA2	BLCA
SPATA2	BLCA
SPTAN1	BLCA
STAG2	BLCA
THRAP3	BLCA
TP53	BLCA
TSC1	BLCA
WAC	BLCA
ZEB2	BLCA
ZFP36L1	BLCA
AKT1	BRCA
ARID1A	BRCA
BRCA1	BRCA
CDH1	BRCA
CHD1L	BRCA
CUL7	BRCA
EP300	BRCA
ERBB2	BRCA
KMT2C	BRCA
KRAS	BRCA
MAP2K4	BRCA
MAP3K1	BRCA
MGAT5B	BRCA
MLLT4	BRCA
NCOR1	BRCA
NF1	BRCA
PIK3CA	BRCA
PTEN	BRCA
RB1	BRCA
RUNX1	BRCA
SF3B1	BRCA
TP53	BRCA
USP9X	BRCA
AKT1	CESC
AP3B1	CESC
ARID1A	CESC
ATRX	CESC
CASP8	CESC
EP300	CESC
ERBB2	CESC
ERBB3	CESC
FAT1	CESC
FBXW7	CESC
HLA-B	CESC
KLF5	CESC
KMT2C	CESC
KMT2D	CESC
KRAS	CESC
LATS1	CESC
MAP3K1	CESC
MAPK1	CESC
MED1	CESC
NFE2L2	CESC
PIK3CA	CESC
PIK3R4	CESC
PTEN	CESC
RB1	CESC
ROCK2	CESC
SMAD4	CESC
STK11	CESC
STXBP1	CESC
SUPT20H	CESC
TGFBR2	CESC
TP53	CESC
TRIM41	CESC
ARAF	CHOL
BAP1	CHOL
CAND1	CHOL
CHD7	CHOL
EPHA2	CHOL
IDH1	CHOL
KMT2C	CHOL
MAGEA1	CHOL
PBRM1	CHOL
PTPRK	CHOL
ACVR2A	COAD
APC	COAD
ARID1A	COAD
BCOR	COAD
BRAF	COAD
CTNNB1	COAD
EP400	COAD
FBXW7	COAD
GNAS	COAD
KMT2C	COAD
KRAS	COAD
MYCBP2	COAD
NRAS	COAD
PCBP1	COAD
PIK3CA	COAD
PTEN	COAD
RBM10	COAD
SMAD4	COAD
SOX9	COAD
TCF7L2	COAD
TP53	COAD
TP53BP1	COAD
USP9X	COAD
ARHGAP21	DLBC
ARID1A	DLBC
BCL10	DLBC
CD79B	DLBC
CSNK2A1	DLBC
HLA-B	DLBC
KMT2D	DLBC
MYD88	DLBC
MYO9B	DLBC
NFKBIA	DLBC
TNFAIP3	DLBC
TP53	DLBC
ARID1A	ESCA
CDKN2A	ESCA
CTNND1	ESCA
FBXW7	ESCA
KMT2D	ESCA
NFE2L2	ESCA
NOTCH1	ESCA
NSD1	ESCA
PIK3CA	ESCA
PTCH1	ESCA
PTEN	ESCA
TP53	ESCA
ATRX	GBM
BRAF	GBM
CHD8	GBM
EGFR	GBM
GLT8D2	GBM
IDH1	GBM
JPH1	GBM
KDR	GBM
KRT15	GBM
MMP3	GBM
NF1	GBM
PIK3CA	GBM
PIK3R1	GBM
PTEN	GBM
RB1	GBM
STAG2	GBM
TCF12	GBM
TP53	GBM
AJUBA	HNSC
BIRC6	HNSC
CASP8	HNSC
CDKN2A	HNSC
CTCF	HNSC
CUL3	HNSC
CYLD	HNSC
EPHA2	HNSC
FAT1	HNSC
FBXW7	HNSC
FGFR3	HNSC
FLNA	HNSC
HK2	HNSC
HLA-B	HNSC
HRAS	HNSC
KANSL1	HNSC
KDM6A	HNSC
KMT2C	HNSC
KMT2D	HNSC
MYC	HNSC
NFE2L2	HNSC
NOTCH1	HNSC
NOTCH2	HNSC
NSD1	HNSC
PIK3CA	HNSC
PTEN	HNSC
PTPN14	HNSC
RB1	HNSC
TP53	HNSC
CDKN1A	KICH
PTEN	KICH
TP53	KICH
ATM	KIRC
BAP1	KIRC
CDK12	KIRC
HIF1A	KIRC
KDM5C	KIRC
KIF1A	KIRC
KMT2C	KIRC
MTOR	KIRC
NOTCH3	KIRC
PBRM1	KIRC
PTEN	KIRC
SETD2	KIRC
VHL	KIRC
CLK4	KIRP
CUL3	KIRP
DNMT3A	KIRP
KDM6A	KIRP
KRAS	KIRP
MET	KIRP
NF2	KIRP
PBRM1	KIRP
PCF11	KIRP
PIK3CA	KIRP
PTEN	KIRP
SETD2	KIRP
ACSL3	LAML
ASXL1	LAML
DNMT3A	LAML
FLT3	LAML
IDH1	LAML
IDH2	LAML
KRAS	LAML
RUNX1	LAML
SF3B1	LAML
U2AF1	LAML
UBA1	LAML
ZCRB1	LAML
ARID1A	LGG
ARID1B	LGG
ARID2	LGG
ATRX	LGG
CIC	LGG
CUL4B	LGG
EGFR	LGG
FUBP1	LGG
IDH1	LGG
IDH2	LGG
MAX	LGG
NF1	LGG
NIPBL	LGG
NRAS	LGG
PIK3CA	LGG
PTEN	LGG
SETD2	LGG
TP53	LGG
ACVR2A	LIHC
APC	LIHC
APOB	LIHC
ARID1A	LIHC
ARID2	LIHC
AXIN1	LIHC
BAP1	LIHC
BRD7	LIHC
CDKN1A	LIHC
CEP170	LIHC
CTNNB1	LIHC
EEF1A1	LIHC
GNAS	LIHC
GRIA2	LIHC
HNF1A	LIHC
IDH1	LIHC
KMT2A	LIHC
KRAS	LIHC
MSH6	LIHC
NFE2L2	LIHC
NUP133	LIHC
PIK3CA	LIHC
RASA1	LIHC
RB1	LIHC
RPS6KA3	LIHC
THADA	LIHC
THBS3	LIHC
TP53	LIHC
TSC2	LIHC
UTRN	LIHC
ARAF	LUAD
ARID1A	LUAD
ATM	LUAD
BRAF	LUAD
CORO1C	LUAD
CTNNB1	LUAD
EGFR	LUAD
KRAS	LUAD
MGA	LUAD
NF1	LUAD
PIK3CA	LUAD
RB1	LUAD
RBM10	LUAD
SETD2	LUAD
SOS1	LUAD
STK11	LUAD
TP53	LUAD
U2AF1	LUAD
ARID1A	LUSC
CDKN2A	LUSC
CHD3	LUSC
CUL3	LUSC
FAT1	LUSC
FBXW7	LUSC
KDM6A	LUSC
KMT2D	LUSC
NF1	LUSC
NFE2L2	LUSC
NOTCH1	LUSC
PIK3CA	LUSC
PTEN	LUSC
RAD21	LUSC
RASA1	LUSC
RB1	LUSC
SMAD4	LUSC
TP53	LUSC
BAP1	MESO
LATS2	MESO
NF2	MESO
PBRM1	MESO
PTCH1	MESO
SETD2	MESO
SETDB1	MESO
TP53	MESO
CDK12	OV
ERCC6	OV
KRAS	OV
NF1	OV
NIPBL	OV
RB1	OV
TP53	OV
ARID1A	PAAD
CDKN2A	PAAD
FBXW7	PAAD
GNAS	PAAD
KDM6A	PAAD
KMT2C	PAAD
KRAS	PAAD
RBM10	PAAD
RNF43	PAAD
SMAD4	PAAD
TGFBR2	PAAD
TP53	PAAD
U2AF1	PAAD
XRN1	PAAD
ATRX	PCPG
CSDE1	PCPG
EPAS1	PCPG
HRAS	PCPG
NF1	PCPG
RET	PCPG
USP9X	PCPG
AMBRA1	PRAD
APC	PRAD
CDK12	PRAD
CTNNB1	PRAD
HRAS	PRAD
IDH1	PRAD
KDM6A	PRAD
KMT2C	PRAD
KMT2D	PRAD
MED12	PRAD
MGA	PRAD
PIK3CA	PRAD
PTEN	PRAD
SMARCA1	PRAD
SPOP	PRAD
TP53	PRAD
UBR5	PRAD
ZMYM3	PRAD
APC	READ
FBXW7	READ
KRAS	READ
NRAS	READ
PCBP1	READ
PIK3CA	READ
SOX9	READ
TCF7L2	READ
TP53	READ
ATRX	SARC
TP53	SARC
ACTC1	SKCM
APC	SKCM
ARID2	SKCM
ATXN2	SKCM
BCL2L11	SKCM
BRAF	SKCM
BRD7	SKCM
CDK4	SKCM
CDKN2A	SKCM
CEP63	SKCM
COPS3	SKCM
CRHBP	SKCM
CTNNB1	SKCM
DDX3X	SKCM
EZH2	SKCM
FBXW7	SKCM
GHR	SKCM
GTPBP4	SKCM
HDAC3	SKCM
HDGFRP2	SKCM
HNRNPA2B1	SKCM
HOXA1	SKCM
HRAS	SKCM
IARS2	SKCM
IDH1	SKCM
ITGA4	SKCM
KDR	SKCM
KIT	SKCM
KLF6	SKCM
KRAS	SKCM
MAP2K1	SKCM
MAP2K2	SKCM
NF1	SKCM
NOMO1	SKCM
NONO	SKCM
NRAS	SKCM
NSA2	SKCM
PBRM1	SKCM
PEX11B	SKCM
PPP6C	SKCM
PPWD1	SKCM
PRKCB	SKCM
PTEN	SKCM
RAC1	SKCM
RB1	SKCM
RQCD1	SKCM
SCAP	SKCM
SEC23B	SKCM
SF3B1	SKCM
SMURF2	SKCM
SRGAP3	SKCM
STRIP1	SKCM
SYN1	SKCM
SYT1	SKCM
TBC1D22B	SKCM
TBCB	SKCM
TEAD4	SKCM
TP53	SKCM
TPM1	SKCM
TRIM27	SKCM
UBE2V2	SKCM
UCHL1	SKCM
APC	STAD
ARID1A	STAD
ATM	STAD
BCOR	STAD
BMPR2	STAD
CASP8	STAD
CTNNB1	STAD
ERBB2	STAD
FBXW7	STAD
KMT2D	STAD
KRAS	STAD
NF1	STAD
PBRM1	STAD
PIK3CA	STAD
RASA1	STAD
RHOA	STAD
ROCK1	STAD
SHMT2	STAD
SMAD4	STAD
TP53	STAD
KIT	TGCT
KRAS	TGCT
NRAS	TGCT
AKT1	THCA
BRAF	THCA
DHX30	THCA
DNMT3A	THCA
EIF1AX	THCA
GBF1	THCA
HRAS	THCA
KRAS	THCA
NRAS	THCA
NUP93	THCA
PLEC	THCA
TP53	THCA
BCOR	THYM
GTF2I	THYM
HRAS	THYM
AKT1	UCEC
APC	UCEC
ARID1A	UCEC
ATM	UCEC
CHD3	UCEC
CTCF	UCEC
CTNNB1	UCEC
CTNND1	UCEC
DYRK1A	UCEC
EP300	UCEC
EZH2	UCEC
FAT1	UCEC
HTRA2	UCEC
KANSL1	UCEC
KMT2B	UCEC
KMT2C	UCEC
KRAS	UCEC
MAP3K1	UCEC
MAX	UCEC
MSH6	UCEC
NDUFS1	UCEC
PBRM1	UCEC
PDS5B	UCEC
PIK3CA	UCEC
PIK3R1	UCEC
PTEN	UCEC
RB1	UCEC
RRAS2	UCEC
SCAF4	UCEC
SIN3A	UCEC
ZDHHC17	UCEC
ZMYM2	UCEC
ARID1A	UCS
CHD4	UCS
FBXW7	UCS
KRAS	UCS
MAP3K4	UCS
PIK3CA	UCS
PIK3R1	UCS
PPP2R1A	UCS
PTEN	UCS
RB1	UCS
RFC1	UCS
TP53	UCS
ZBTB7B	UCS
BAP1	UVM
GNA11	UVM
GNAQ	UVM
SF3B1	UVM
