## Supplementary material for "Comprehensive patient-level classification and quantification of driver events in TCGA PanCanAtlas cohorts": S8 Files: Bailey_official_COHORTS.txt

ATRX	ACC
CTNNB1	ACC
MEN1	ACC
PRKAR1A	ACC
TP53	ACC
ARID1A	BLCA
ASXL2	BLCA
ATM	BLCA
CDKN1A	BLCA
CDKN2A	BLCA
CREBBP	BLCA
CTNNB1	BLCA
CUL1	BLCA
DIAPH2	BLCA
ELF3	BLCA
EP300	BLCA
ERBB2	BLCA
ERBB3	BLCA
ERCC2	BLCA
FAT1	BLCA
FBXW7	BLCA
FGFR3	BLCA
FOXA1	BLCA
FOXQ1	BLCA
GNA13	BLCA
HRAS	BLCA
KANSL1	BLCA
KDM6A	BLCA
KLF5	BLCA
KMT2C	BLCA
KMT2D	BLCA
KRAS	BLCA
NFE2L2	BLCA
NRAS	BLCA
PIK3CA	BLCA
PSIP1	BLCA
PTEN	BLCA
RB1	BLCA
RBM10	BLCA
RHOA	BLCA
RHOB	BLCA
RXRA	BLCA
SF1	BLCA
SF3B1	BLCA
SPTAN1	BLCA
STAG2	BLCA
TP53	BLCA
TSC1	BLCA
TXNIP	BLCA
ZFP36L1	BLCA
AKT1	BRCA
ARID1A	BRCA
BRCA1	BRCA
CASP8	BRCA
CBFB	BRCA
CDH1	BRCA
CDKN1B	BRCA
CHD4	BRCA
CTCF	BRCA
ERBB2	BRCA
FBXW7	BRCA
FOXA1	BRCA
GATA3	BRCA
GPS2	BRCA
KMT2C	BRCA
KRAS	BRCA
MAP2K4	BRCA
MAP3K1	BRCA
NCOR1	BRCA
NF1	BRCA
PIK3CA	BRCA
PIK3R1	BRCA
PTEN	BRCA
PTPRD	BRCA
RB1	BRCA
RUNX1	BRCA
SF3B1	BRCA
TBX3	BRCA
TP53	BRCA
AKT1	CESC
ARID1A	CESC
CASP8	CESC
EP300	CESC
ERBB2	CESC
ERBB3	CESC
FAT1	CESC
FBXW7	CESC
HLA-B	CESC
KLF5	CESC
KMT2C	CESC
KMT2D	CESC
KRAS	CESC
LATS1	CESC
MAP3K1	CESC
MAPK1	CESC
NFE2L2	CESC
NOTCH1	CESC
PIK3CA	CESC
POLRMT	CESC
PTEN	CESC
RB1	CESC
SMAD4	CESC
STK11	CESC
TGFBR2	CESC
TP53	CESC
ARID1A	CHOL
BAP1	CHOL
EPHA2	CHOL
IDH1	CHOL
PBRM1	CHOL
ACVR2A	COAD
AMER1	COAD
APC	COAD
ARID1A	COAD
BRAF	COAD
CTNNB1	COAD
FBXW7	COAD
GNAS	COAD
KRAS	COAD
NRAS	COAD
PCBP1	COAD
PIK3CA	COAD
PTEN	COAD
SMAD2	COAD
SMAD4	COAD
SOX9	COAD
TCF7L2	COAD
TGIF1	COAD
TP53	COAD
ZFP36L2	COAD
B2M	DLBC
BTG2	DLBC
CARD11	DLBC
CD70	DLBC
CD79B	DLBC
HIST1H1E	DLBC
HLA-B	DLBC
KMT2D	DLBC
MYD88	DLBC
PIM1	DLBC
TMSB4X	DLBC
TNFAIP3	DLBC
TP53	DLBC
ARID1A	ESCA
CDKN2A	ESCA
ERBB2	ESCA
FBXW7	ESCA
KMT2D	ESCA
NFE2L2	ESCA
NOTCH1	ESCA
NSD1	ESCA
PIK3CA	ESCA
PTCH1	ESCA
SMAD4	ESCA
TP53	ESCA
ZNF750	ESCA
ATRX	GBM
BRAF	GBM
EGFR	GBM
GABRA6	GBM
IDH1	GBM
KEL	GBM
LZTR1	GBM
NF1	GBM
PDGFRA	GBM
PIK3CA	GBM
PIK3R1	GBM
PTEN	GBM
RB1	GBM
SPTA1	GBM
STAG2	GBM
TCF12	GBM
TP53	GBM
AJUBA	HNSC
ARID2	HNSC
CASP8	HNSC
CDKN2A	HNSC
CUL3	HNSC
CYLD	HNSC
EP300	HNSC
EPHA2	HNSC
FAT1	HNSC
FBXW7	HNSC
FGFR3	HNSC
FLNA	HNSC
HLA-A	HNSC
HLA-B	HNSC
HRAS	HNSC
HUWE1	HNSC
KDM6A	HNSC
KEAP1	HNSC
KMT2D	HNSC
MAPK1	HNSC
MYH9	HNSC
NFE2L2	HNSC
NOTCH1	HNSC
NSD1	HNSC
PIK3CA	HNSC
PTEN	HNSC
RAC1	HNSC
RASA1	HNSC
RB1	HNSC
RHOA	HNSC
TGFBR2	HNSC
TP53	HNSC
ZNF750	HNSC
PTEN	KICH
TP53	KICH
ATM	KIRC
BAP1	KIRC
KDM5C	KIRC
KIF1A	KIRC
MTOR	KIRC
PBRM1	KIRC
PIK3CA	KIRC
PTEN	KIRC
SETD2	KIRC
TCEB1	KIRC
TP53	KIRC
VHL	KIRC
BAP1	KIRP
CUL3	KIRP
KDM6A	KIRP
KRAS	KIRP
MET	KIRP
NF2	KIRP
PIK3CA	KIRP
SETD2	KIRP
SMARCB1	KIRP
ASXL1	LAML
DNMT3A	LAML
FLT3	LAML
IDH1	LAML
IDH2	LAML
KIT	LAML
KRAS	LAML
NPM1	LAML
PTPDC1	LAML
PTPN11	LAML
RUNX1	LAML
SF3B1	LAML
SMC1A	LAML
TP53	LAML
U2AF1	LAML
WT1	LAML
ARID1A	LGG
ARID2	LGG
ATRX	LGG
CIC	LGG
EGFR	LGG
FUBP1	LGG
IDH1	LGG
IDH2	LGG
MAX	LGG
NF1	LGG
NIPBL	LGG
NOTCH1	LGG
NRAS	LGG
PIK3CA	LGG
PIK3R1	LGG
PLCG1	LGG
PTEN	LGG
PTPN11	LGG
SETD2	LGG
SMARCA4	LGG
TCF12	LGG
TP53	LGG
ZBTB20	LGG
ZCCHC12	LGG
ACVR2A	LIHC
ALB	LIHC
APOB	LIHC
ARID1A	LIHC
ARID2	LIHC
AXIN1	LIHC
BAP1	LIHC
BRD7	LIHC
CDKN1A	LIHC
CDKN2A	LIHC
CREB3L3	LIHC
CTNNB1	LIHC
DHX9	LIHC
EEF1A1	LIHC
GNAS	LIHC
HIST1H1E	LIHC
IDH1	LIHC
IL6ST	LIHC
KEAP1	LIHC
KRAS	LIHC
LZTR1	LIHC
NFE2L2	LIHC
NRAS	LIHC
NUP133	LIHC
PIK3CA	LIHC
RB1	LIHC
RPS6KA3	LIHC
SMARCA4	LIHC
TP53	LIHC
TSC2	LIHC
WHSC1	LIHC
XPO1	LIHC
ARID1A	LUAD
ATM	LUAD
BRAF	LUAD
CDKN2A	LUAD
CTNNB1	LUAD
EGFR	LUAD
KEAP1	LUAD
KRAS	LUAD
MET	LUAD
MGA	LUAD
NF1	LUAD
PIK3CA	LUAD
RB1	LUAD
RBM10	LUAD
RIT1	LUAD
SETD2	LUAD
SMARCA4	LUAD
STK11	LUAD
TP53	LUAD
U2AF1	LUAD
ARHGAP35	LUSC
ARID1A	LUSC
CDKN2A	LUSC
CUL3	LUSC
EP300	LUSC
FAT1	LUSC
FBXW7	LUSC
FGFR2	LUSC
HLA-A	LUSC
HRAS	LUSC
KDM6A	LUSC
KEAP1	LUSC
KLF5	LUSC
KMT2D	LUSC
NF1	LUSC
NFE2L2	LUSC
NOTCH1	LUSC
PIK3CA	LUSC
PTEN	LUSC
RASA1	LUSC
RB1	LUSC
TP53	LUSC
BAP1	MESO
LATS2	MESO
NF2	MESO
SETD2	MESO
TP53	MESO
BRCA1	OV
CDK12	OV
KRAS	OV
NF1	OV
NRAS	OV
RB1	OV
TP53	OV
ZNF133	OV
ARID1A	PAAD
CDKN2A	PAAD
EEF2	PAAD
GNAS	PAAD
KDM6A	PAAD
KRAS	PAAD
RNF43	PAAD
SMAD4	PAAD
TGFBR2	PAAD
TP53	PAAD
U2AF1	PAAD
CSDE1	PCPG
EPAS1	PCPG
HRAS	PCPG
NF1	PCPG
RET	PCPG
AKT1	PRAD
APC	PRAD
BRAF	PRAD
CTNNB1	PRAD
FOXA1	PRAD
HRAS	PRAD
IDH1	PRAD
KDM6A	PRAD
KMT2D	PRAD
MED12	PRAD
PIK3CA	PRAD
PTEN	PRAD
SPOP	PRAD
TP53	PRAD
ZMYM3	PRAD
ACVR2A	READ
AMER1	READ
APC	READ
ARID1A	READ
BRAF	READ
CTNNB1	READ
FBXW7	READ
GNAS	READ
KRAS	READ
NRAS	READ
PCBP1	READ
PIK3CA	READ
PTEN	READ
SMAD2	READ
SMAD4	READ
SOX9	READ
TCF7L2	READ
TGIF1	READ
TP53	READ
ZFP36L2	READ
ATRX	SARC
RB1	SARC
TP53	SARC
ARID2	SKCM
BRAF	SKCM
BRD7	SKCM
CDK4	SKCM
CDKN2A	SKCM
COL5A1	SKCM
CTNNB1	SKCM
DACH1	SKCM
DDX3X	SKCM
GNA11	SKCM
HRAS	SKCM
IDH1	SKCM
KIT	SKCM
KRAS	SKCM
MAP2K1	SKCM
MECOM	SKCM
NF1	SKCM
NRAS	SKCM
PPP6C	SKCM
PTEN	SKCM
RAC1	SKCM
RB1	SKCM
RQCD1	SKCM
TP53	SKCM
APC	STAD
ARID1A	STAD
ARID2	STAD
BCOR	STAD
CASP8	STAD
CDH1	STAD
CDKN2A	STAD
CNBD1	STAD
CTNNB1	STAD
DMD	STAD
ERBB2	STAD
ERBB4	STAD
FAM46D	STAD
FBXW7	STAD
KRAS	STAD
MUC6	STAD
PIK3CA	STAD
PTEN	STAD
RASA1	STAD
RHOA	STAD
RNF43	STAD
SMAD2	STAD
SMAD4	STAD
TP53	STAD
KIT	TGCT
KRAS	TGCT
NRAS	TGCT
PIK3CA	TGCT
PTMA	TGCT
AKT1	THCA
BRAF	THCA
DNMT3A	THCA
EIF1AX	THCA
HRAS	THCA
KRAS	THCA
NRAS	THCA
NUP93	THCA
PPM1D	THCA
GTF2I	THYM
HRAS	THYM
NRAS	THYM
TP53	THYM
ACVR1	UCEC
AKT1	UCEC
ARHGAP35	UCEC
ARID1A	UCEC
ARID5B	UCEC
ATF7IP	UCEC
ATM	UCEC
ATR	UCEC
BCOR	UCEC
CCND1	UCEC
CHD3	UCEC
CHD4	UCEC
CTCF	UCEC
CTNNB1	UCEC
CTNND1	UCEC
DICER1	UCEC
EP300	UCEC
ERBB2	UCEC
ERBB3	UCEC
FAT1	UCEC
FBXW7	UCEC
FGFR2	UCEC
FOXA2	UCEC
INPPL1	UCEC
KANSL1	UCEC
KMT2B	UCEC
KMT2C	UCEC
KRAS	UCEC
MAP3K1	UCEC
MAX	UCEC
MSH6	UCEC
MYCN	UCEC
NFE2L2	UCEC
NRAS	UCEC
PBRM1	UCEC
PDS5B	UCEC
PIK3CA	UCEC
PIK3R1	UCEC
PIK3R2	UCEC
PPP2R1A	UCEC
PTEN	UCEC
RB1	UCEC
RPL22	UCEC
RRAS2	UCEC
SCAF4	UCEC
SIN3A	UCEC
SMC1A	UCEC
SOS1	UCEC
SOX17	UCEC
SPOP	UCEC
TAF1	UCEC
TP53	UCEC
U2AF1	UCEC
ZFHX3	UCEC
ZMYM2	UCEC
ARID1A	UCS
BCL2L11	UCS
CHD4	UCS
FBXW7	UCS
KRAS	UCS
MAP3K4	UCS
PIK3CA	UCS
PIK3R1	UCS
PPP2R1A	UCS
PTEN	UCS
RB1	UCS
RFC1	UCS
TP53	UCS
ZBTB7B	UCS
BAP1	UVM
CYSLTR2	UVM
EIF1AX	UVM
GNA11	UVM
GNAQ	UVM
PLCB4	UVM
SF3B1	UVM
SRSF2	UVM
