## Supplementary material for "Comprehensive patient-level classification and quantification of driver events in TCGA PanCanAtlas cohorts": S8 Files: Bailey_official_PANCAN.txt

ACVR1B	PANCAN
ACVR2A	PANCAN
AJUBA	PANCAN
AKT1	PANCAN
AMER1	PANCAN
APC	PANCAN
ARHGAP35	PANCAN
ARID1A	PANCAN
ARID2	PANCAN
ASXL1	PANCAN
ASXL2	PANCAN
ATF7IP	PANCAN
ATM	PANCAN
ATR	PANCAN
ATRX	PANCAN
ATXN3	PANCAN
AXIN1	PANCAN
AXIN2	PANCAN
B2M	PANCAN
BAP1	PANCAN
BCOR	PANCAN
BRAF	PANCAN
BRCA1	PANCAN
BRCA2	PANCAN
BRD7	PANCAN
CACNA1A	PANCAN
CASP8	PANCAN
CBFB	PANCAN
CBWD3	PANCAN
CCND1	PANCAN
CDH1	PANCAN
CDK12	PANCAN
CDK4	PANCAN
CDKN1A	PANCAN
CDKN1B	PANCAN
CDKN2A	PANCAN
CHD3	PANCAN
CHD4	PANCAN
CHD8	PANCAN
CHEK2	PANCAN
CIC	PANCAN
CREBBP	PANCAN
CTCF	PANCAN
CTNNB1	PANCAN
CTNND1	PANCAN
CUL1	PANCAN
CUL3	PANCAN
DAZAP1	PANCAN
DDX3X	PANCAN
DNMT3A	PANCAN
EEF1A1	PANCAN
EGFR	PANCAN
EIF1AX	PANCAN
ELF3	PANCAN
EP300	PANCAN
EPHA2	PANCAN
ERBB2	PANCAN
ERBB3	PANCAN
ERCC2	PANCAN
FAT1	PANCAN
FBXW7	PANCAN
FGFR2	PANCAN
FGFR3	PANCAN
FOXA1	PANCAN
FOXA2	PANCAN
FUBP1	PANCAN
GATA3	PANCAN
GNA11	PANCAN
GNAQ	PANCAN
GPS2	PANCAN
GRIN2D	PANCAN
GTF2I	PANCAN
H3F3A	PANCAN
H3F3C	PANCAN
HLA-A	PANCAN
HLA-B	PANCAN
HRAS	PANCAN
IDH1	PANCAN
IDH2	PANCAN
INPPL1	PANCAN
IRF2	PANCAN
IRF6	PANCAN
JAK1	PANCAN
KANSL1	PANCAN
KDM5C	PANCAN
KDM6A	PANCAN
KEAP1	PANCAN
KIT	PANCAN
KLF5	PANCAN
KMT2A	PANCAN
KMT2B	PANCAN
KMT2C	PANCAN
KMT2D	PANCAN
KRAS	PANCAN
KRT222	PANCAN
LEMD2	PANCAN
MAP2K1	PANCAN
MAP2K4	PANCAN
MAP3K1	PANCAN
MAPK1	PANCAN
MGA	PANCAN
MTOR	PANCAN
MYC	PANCAN
NCOR1	PANCAN
NF1	PANCAN
NF2	PANCAN
NFE2L2	PANCAN
NIPBL	PANCAN
NOTCH1	PANCAN
NRAS	PANCAN
NSD1	PANCAN
PBRM1	PANCAN
PCBP1	PANCAN
PGR	PANCAN
PIK3CA	PANCAN
PIK3R1	PANCAN
PIK3R2	PANCAN
PLXNB2	PANCAN
POLQ	PANCAN
PPP2R1A	PANCAN
PSIP1	PANCAN
PTCH1	PANCAN
PTEN	PANCAN
PTMA	PANCAN
PTPN11	PANCAN
RAC1	PANCAN
RASA1	PANCAN
RB1	PANCAN
RBM10	PANCAN
RHOA	PANCAN
RNF111	PANCAN
RNF43	PANCAN
RPL22	PANCAN
RPL5	PANCAN
RQCD1	PANCAN
RUNX1	PANCAN
SCAF4	PANCAN
SETD2	PANCAN
SF1	PANCAN
SF3B1	PANCAN
SIN3A	PANCAN
SMAD2	PANCAN
SMAD4	PANCAN
SMARCA1	PANCAN
SMARCA4	PANCAN
SOS1	PANCAN
SOX17	PANCAN
SOX9	PANCAN
SPOP	PANCAN
STAG2	PANCAN
STK11	PANCAN
TBX3	PANCAN
TCF12	PANCAN
TGFBR2	PANCAN
THRAP3	PANCAN
TP53	PANCAN
TRAF3	PANCAN
TSC1	PANCAN
U2AF1	PANCAN
UNCX	PANCAN
USP9X	PANCAN
VHL	PANCAN
WT1	PANCAN
ZC3H12A	PANCAN
ZFP36L2	PANCAN
ZNF750	PANCAN
