## Supplementary material for "Comprehensive patient-level classification and quantification of driver events in TCGA PanCanAtlas cohorts": S8 Files: CompositeDriver_FDR5_COHORTS.txt

ATRX	ACC
TP53	ACC
ARID1A	BLCA
ASL	BLCA
ATRX	BLCA
CDKN2A	BLCA
DIAPH2	BLCA
EP300	BLCA
FBXW7	BLCA
FGFR3	BLCA
FOXE1	BLCA
KDM6A	BLCA
PTEN	BLCA
RB1	BLCA
RBM10	BLCA
RXRA	BLCA
SCN1A	BLCA
SCN5A	BLCA
SMC1A	BLCA
STAG2	BLCA
TP53	BLCA
TSC1	BLCA
ZNF611	BLCA
ATP2B3	BRCA
CASP8	BRCA
CDH1	BRCA
COL4A6	BRCA
CUL4B	BRCA
F8	BRCA
FOXA1	BRCA
GATA3	BRCA
GPM6B	BRCA
MAP2K4	BRCA
MAP3K1	BRCA
NCOR1	BRCA
NF1	BRCA
PIK3CA	BRCA
PTEN	BRCA
RB1	BRCA
RUNX1	BRCA
SCN5A	BRCA
SMARCA1	BRCA
TENM1	BRCA
TP53	BRCA
ARID1A	CESC
BAP1	CESC
DDX3X	CESC
EP300	CESC
F8	CESC
FBXW7	CESC
LATS1	CESC
MED12	CESC
MYH7	CESC
NHS	CESC
NOTCH1	CESC
PTEN	CESC
RB1	CESC
SMAD4	CESC
TP53	CESC
TP73	CESC
PBRM1	CHOL
AMER1	COAD
APC	COAD
KRAS	COAD
MAX	COAD
OR8K5	COAD
PRKD1	COAD
PTEN	COAD
SCN1A	COAD
SMAD4	COAD
TP53	COAD
CD70	DLBC
IRF4	DLBC
CDKN2A	ESCA
HCN1	ESCA
SCN5A	ESCA
SMAD4	ESCA
TP53	ESCA
AMY1C	GBM
ATRX	GBM
F8	GBM
IDH1	GBM
NF1	GBM
PIK3R1	GBM
PTEN	GBM
RB1	GBM
SCN1A	GBM
STAG2	GBM
TP53	GBM
AFF2	HNSC
AJUBA	HNSC
ARID2	HNSC
ATRX	HNSC
CASP8	HNSC
CDKN2A	HNSC
EP300	HNSC
FBXW7	HNSC
FGFR3	HNSC
FLNA	HNSC
HEPH	HNSC
HLA-A	HNSC
HRAS	HNSC
KDM6A	HNSC
KIF1A	HNSC
MYH7	HNSC
NF1	HNSC
NOTCH1	HNSC
NSD1	HNSC
PHKA2	HNSC
PTEN	HNSC
RASA1	HNSC
RBBP7	HNSC
SCN1A	HNSC
SI	HNSC
SMAD4	HNSC
TENM1	HNSC
TGFBR2	HNSC
TP53	HNSC
TP53	KICH
ATG7	KIRC
ATM	KIRC
BAP1	KIRC
CACNA1F	KIRC
COL4A5	KIRC
KDM5C	KIRC
KIF1A	KIRC
MTOR	KIRC
NF1	KIRC
PBRM1	KIRC
PTEN	KIRC
SETD2	KIRC
SMARCA4	KIRC
TP53	KIRC
VHL	KIRC
CUL3	KIRP
KDM6A	KIRP
MYH7	KIRP
SMARCA4	KIRP
C17orf47	LAML
IDH2	LAML
RUNX1	LAML
SMC1A	LAML
TP53	LAML
ATRX	LGG
CIC	LGG
FUBP1	LGG
IDH1	LGG
IDH2	LGG
MAX	LGG
NF1	LGG
NKX2-1	LGG
NOTCH1	LGG
PTEN	LGG
TP53	LGG
CTNNB1	LIHC
HIST1H1E	LIHC
MYH7	LIHC
PLP1	LIHC
RPS6KA3	LIHC
TP53	LIHC
AFF2	LUAD
ATM	LUAD
ATP2B3	LUAD
ATP7A	LUAD
ATP8A2	LUAD
ATRX	LUAD
BTK	LUAD
CACNA1E	LUAD
CACNA1F	LUAD
COL11A1	LUAD
COL4A5	LUAD
CRB1	LUAD
EGFR	LUAD
F8	LUAD
F9	LUAD
FH	LUAD
GLA	LUAD
GPM6B	LUAD
GRIN2A	LUAD
HEPH	LUAD
KCNH1	LUAD
KEAP1	LUAD
KRAS	LUAD
MTM1	LUAD
MYH7	LUAD
NALCN	LUAD
NF1	LUAD
NLGN4X	LUAD
PHKA1	LUAD
RB1	LUAD
RBM10	LUAD
RECQL	LUAD
SCN1A	LUAD
SLITRK4	LUAD
SMAD4	LUAD
SMARCA1	LUAD
SMARCA4	LUAD
SMC1A	LUAD
STK11	LUAD
TENM1	LUAD
THOC2	LUAD
TP53	LUAD
TRPC5	LUAD
UBE2A	LUAD
ABCD2	LUSC
ACTA1	LUSC
ATP7A	LUSC
ATRX	LUSC
CACNA1A	LUSC
CACNA1E	LUSC
CACNA1F	LUSC
CDKL5	LUSC
CDKN2A	LUSC
CFH	LUSC
CFTR	LUSC
COL11A1	LUSC
COL1A2	LUSC
COL4A6	LUSC
CRB1	LUSC
CYBB	LUSC
DCX	LUSC
F8	LUSC
FBXW7	LUSC
GALNT2	LUSC
GLRA2	LUSC
HCN1	LUSC
HEPH	LUSC
HLA-A	LUSC
INPP5D	LUSC
IRF6	LUSC
KCNH1	LUSC
KCNH7	LUSC
KDM6A	LUSC
KIAA2022	LUSC
MYH7	LUSC
NF1	LUSC
NKX2-4	LUSC
NOTCH1	LUSC
PHEX	LUSC
PHKA2	LUSC
PTEN	LUSC
RB1	LUSC
SCN1A	LUSC
SCN2A	LUSC
SI	LUSC
SLC6A3	LUSC
SLITRK4	LUSC
SOX11	LUSC
SOX3	LUSC
TENM1	LUSC
TP53	LUSC
TPH2	LUSC
TYR	LUSC
BAP1	MESO
NF2	MESO
TP53	MESO
F8	OV
MYH7	OV
NF1	OV
RB1	OV
SCN8A	OV
TP53	OV
CDKN2A	PAAD
GNAS	PAAD
KRAS	PAAD
SMAD4	PAAD
TP53	PAAD
EPAS1	PCPG
HRAS	PCPG
RET	PCPG
APC	PRAD
FOXA1	PRAD
PTEN	PRAD
SCN1A	PRAD
SPOP	PRAD
TP53	PRAD
AMER1	READ
APC	READ
FBXW7	READ
KRAS	READ
SMAD4	READ
TP53	READ
ATRX	SARC
RB1	SARC
SCN2A	SARC
TP53	SARC
ARID2	SKCM
ATRX	SKCM
BRAF	SKCM
CDKN2A	SKCM
CFTR	SKCM
CLCN5	SKCM
COL11A1	SKCM
COL11A2	SKCM
COL2A1	SKCM
COL3A1	SKCM
COL4A5	SKCM
COL4A6	SKCM
COL5A1	SKCM
COL5A3	SKCM
CYBB	SKCM
F8	SKCM
HEPH	SKCM
IDH1	SKCM
KCNQ5	SKCM
MAP2K1	SKCM
MYH7	SKCM
NF1	SKCM
PHKA1	SKCM
PTEN	SKCM
SCN1A	SKCM
SCN2A	SKCM
SCN5A	SKCM
SCN9A	SKCM
SMARCA4	SKCM
TENM1	SKCM
TP53	SKCM
APC	STAD
AR	STAD
ARHGEF10L	STAD
ARID1A	STAD
ARID2	STAD
BCOR	STAD
CACNA1C	STAD
CACNA1E	STAD
CDKN2A	STAD
CNBD1	STAD
F8	STAD
KCNQ5	STAD
PTEN	STAD
RNF43	STAD
SCN2A	STAD
SCN5A	STAD
SMAD2	STAD
SMAD4	STAD
TENM1	STAD
TGFBR1	STAD
TP53	STAD
KIT	TGCT
KRAS	TGCT
NRAS	TGCT
PIK3CA	TGCT
PTMA	TGCT
BRAF	THCA
EIF1AX	THCA
HRAS	THCA
NRAS	THCA
NUP93	THCA
GTF2I	THYM
HRAS	THYM
NRAS	THYM
PTEN	UCS
TP53	UCS
EIF1AX	UVM
GNA11	UVM
GNAQ	UVM
SF3B1	UVM
