## Supplementary material for "Comprehensive patient-level classification and quantification of driver events in TCGA PanCanAtlas cohorts": S8 Files: CompositeDriver_FDR5_PANCAN.txt

ABCA4	PANCAN
ACTG1	PANCAN
ACVR1B	PANCAN
AFF2	PANCAN
ALAS2	PANCAN
AMER1	PANCAN
APC	PANCAN
ARHGEF6	PANCAN
ARID1A	PANCAN
ARID2	PANCAN
ATP2B3	PANCAN
ATP7A	PANCAN
ATRX	PANCAN
BCOR	PANCAN
BRAF	PANCAN
CACNA1E	PANCAN
CACNA1F	PANCAN
CACNA1I	PANCAN
CASP8	PANCAN
CDKN2A	PANCAN
CFTR	PANCAN
CIC	PANCAN
CLCN4	PANCAN
CLCN5	PANCAN
COL11A1	PANCAN
COL11A2	PANCAN
COL1A2	PANCAN
COL3A1	PANCAN
COL4A5	PANCAN
COL4A6	PANCAN
COL5A1	PANCAN
CRB1	PANCAN
CREBBP	PANCAN
CTNNB1	PANCAN
DDX3X	PANCAN
DIAPH2	PANCAN
DLX2	PANCAN
EDIL3	PANCAN
EGFR	PANCAN
EIF1AX	PANCAN
EPAS1	PANCAN
F8	PANCAN
FBN1	PANCAN
FBXW7	PANCAN
FGF13	PANCAN
FGFR3	PANCAN
FLNA	PANCAN
FMR1	PANCAN
FOXA1	PANCAN
FOXA2	PANCAN
G6PD	PANCAN
GABRA1	PANCAN
GATA3	PANCAN
GNA11	PANCAN
GNAS	PANCAN
GRIA3	PANCAN
GRM7	PANCAN
HCN1	PANCAN
HEPH	PANCAN
HRAS	PANCAN
IDH1	PANCAN
IGSF1	PANCAN
IL1RAPL2	PANCAN
IRF6	PANCAN
KCNA5	PANCAN
KCNH2	PANCAN
KCNH7	PANCAN
KCNQ2	PANCAN
KCNQ3	PANCAN
KCNQ5	PANCAN
KDM6A	PANCAN
KIAA2022	PANCAN
KMT2B	PANCAN
KRAS	PANCAN
L1CAM	PANCAN
MAX	PANCAN
MECP2	PANCAN
MED12	PANCAN
MID1	PANCAN
MSC	PANCAN
MSN	PANCAN
MTOR	PANCAN
MYH2	PANCAN
MYH7	PANCAN
MYH9	PANCAN
NALCN	PANCAN
NF1	PANCAN
NIPBL	PANCAN
NLGN4X	PANCAN
NOTCH1	PANCAN
NRAS	PANCAN
NRK	PANCAN
NSD1	PANCAN
NUP93	PANCAN
PCDH19	PANCAN
PGR	PANCAN
PHEX	PANCAN
PIK3CA	PANCAN
PIK3R1	PANCAN
POU3F4	PANCAN
PTEN	PANCAN
RAC1	PANCAN
RASA1	PANCAN
RB1	PANCAN
RBMXL2	PANCAN
RPL10	PANCAN
RXRA	PANCAN
SCN1A	PANCAN
SCN2A	PANCAN
SCN3A	PANCAN
SCN8A	PANCAN
SCN9A	PANCAN
SI	PANCAN
SLITRK2	PANCAN
SLITRK4	PANCAN
SMAD4	PANCAN
SMC1A	PANCAN
SOX11	PANCAN
SOX17	PANCAN
SOX3	PANCAN
STK11	PANCAN
TAZ	PANCAN
TENM1	PANCAN
TGFBR2	PANCAN
TP53	PANCAN
TPO	PANCAN
TUBB4A	PANCAN
USP9X	PANCAN
VHL	PANCAN
