## Supplementary material for "Comprehensive patient-level classification and quantification of driver events in TCGA PanCanAtlas cohorts": S8 Files: dNdScv_TCGA_intogen_FDR5_COHORTS.txt

CTNNB1	ACC
MEN1	ACC
PRKAR1A	ACC
TP53	ACC
ARID1A	BLCA
ARID2	BLCA
ATM	BLCA
C3orf70	BLCA
CDKN1A	BLCA
CDKN2A	BLCA
CREBBP	BLCA
ELF3	BLCA
EP300	BLCA
ERBB2	BLCA
ERBB3	BLCA
ERCC2	BLCA
FAT1	BLCA
FBXW7	BLCA
FGFR3	BLCA
GPS2	BLCA
HIST1H3B	BLCA
HRAS	BLCA
KDM6A	BLCA
KMT2A	BLCA
KMT2C	BLCA
KMT2D	BLCA
KRAS	BLCA
NFE2L2	BLCA
NHLRC1	BLCA
PDCL	BLCA
PIK3CA	BLCA
PSIP1	BLCA
PTEN	BLCA
RB1	BLCA
RHOA	BLCA
RHOB	BLCA
RXRA	BLCA
SPTAN1	BLCA
STAG2	BLCA
TP53	BLCA
TRRAP	BLCA
TSC1	BLCA
ZFP36L1	BLCA
AKT1	BRCA
ARID1A	BRCA
CASP8	BRCA
CBFB	BRCA
CDH1	BRCA
CDKN1B	BRCA
ERBB2	BRCA
FOXA1	BRCA
GATA3	BRCA
HIST1H3B	BRCA
KMT2C	BRCA
MAP2K4	BRCA
MAP3K1	BRCA
NCOR1	BRCA
NF1	BRCA
PIK3CA	BRCA
PTEN	BRCA
RB1	BRCA
RUNX1	BRCA
SMTNL2	BRCA
TP53	BRCA
BAP1	CESC
CASP8	CESC
EP300	CESC
FAT1	CESC
FBXW7	CESC
HLA-B	CESC
KMT2C	CESC
KMT2D	CESC
KRAS	CESC
LATS1	CESC
MAPK1	CESC
PIK3CA	CESC
PTEN	CESC
RB1	CESC
STK11	CESC
TP53	CESC
BAP1	CHOL
IDH1	CHOL
PBRM1	CHOL
AMER1	COAD
APC	COAD
ARID1A	COAD
ATM	COAD
FBXW7	COAD
KRAS	COAD
NRAS	COAD
OR2M2	COAD
PCBP1	COAD
PIK3CA	COAD
PTEN	COAD
SMAD2	COAD
SMAD4	COAD
SOX9	COAD
SPANXD	COAD
TCF7L2	COAD
TGIF1	COAD
TP53	COAD
B2M	DLBC
BCL10	DLBC
BTG2	DLBC
CARD11	DLBC
CD70	DLBC
CD79B	DLBC
HIST1H1C	DLBC
HIST1H1E	DLBC
HIST1H2BL	DLBC
HLA-B	DLBC
IGLL5	DLBC
KMT2D	DLBC
MYD88	DLBC
P2RY8	DLBC
PIM1	DLBC
SOCS1	DLBC
TMSB4X	DLBC
TP53	DLBC
UBE2A	DLBC
CDH11	ESCA
CDKN2A	ESCA
CNTNAP5	ESCA
CSMD3	ESCA
HLA-B	ESCA
IVL	ESCA
KMT2D	ESCA
NFE2L2	ESCA
OR4C16	ESCA
OR5D13	ESCA
OR5L2	ESCA
PIK3CA	ESCA
SMAD4	ESCA
TP53	ESCA
ZNF804B	ESCA
EGFR	GBM
GABRA6	GBM
IDH1	GBM
NF1	GBM
PIK3CA	GBM
PIK3R1	GBM
PTEN	GBM
RB1	GBM
STAG2	GBM
TP53	GBM
AJUBA	HNSC
ARID2	HNSC
CASP8	HNSC
CDKN2A	HNSC
EP300	HNSC
EPHA2	HNSC
FAT1	HNSC
FBXW7	HNSC
HLA-A	HNSC
HLA-B	HNSC
HRAS	HNSC
KDM6A	HNSC
KMT2D	HNSC
NFE2L2	HNSC
NOTCH1	HNSC
NPFFR2	HNSC
NSD1	HNSC
OR2M5	HNSC
OR5D13	HNSC
PIK3CA	HNSC
POM121L12	HNSC
PTEN	HNSC
RAC1	HNSC
RASA1	HNSC
RB1	HNSC
REG1A	HNSC
TGFBR2	HNSC
TP53	HNSC
TP53	KICH
ATG7	KIRC
BAP1	KIRC
KDM5C	KIRC
MTOR	KIRC
NF2	KIRC
OR10G7	KIRC
PBRM1	KIRC
PTEN	KIRC
SETD2	KIRC
TP53	KIRC
VHL	KIRC
CUL3	KIRP
MET	KIRP
ABCA6	LAML
ADIG	LAML
AKAP11	LAML
ANAPC4	LAML
ARL6IP1	LAML
ASXL1	LAML
ATRNL1	LAML
BPIFC	LAML
BTBD10	LAML
C17orf47	LAML
CCDC18	LAML
CHL1	LAML
CWH43	LAML
DDX52	LAML
DNMT3A	LAML
EIF2S3	LAML
ELOVL5	LAML
EP300	LAML
FBXO7	LAML
FLT3	LAML
FRYL	LAML
GABRG3	LAML
GDI2	LAML
GMEB1	LAML
GOLM1	LAML
GRIA3	LAML
HPS3	LAML
IDH1	LAML
IDH2	LAML
IFT74	LAML
ITGA1	LAML
KIF15	LAML
KIF5B	LAML
KLHL7	LAML
KRAS	LAML
MTFR2	LAML
MTHFD1	LAML
NFU1	LAML
NLK	LAML
NPAS3	LAML
PARP14	LAML
PLSCR1	LAML
PPP3R1	LAML
PRKAR2B	LAML
PTPRA	LAML
RAI14	LAML
RALA	LAML
RALGPS2	LAML
RANBP2	LAML
RASA1	LAML
RFX7	LAML
RUBCN	LAML
RUNX1	LAML
SCLT1	LAML
SENP6	LAML
SF3B1	LAML
SLA2	LAML
SLC16A7	LAML
SLC43A1	LAML
SLIT2	LAML
SUCLA2	LAML
TP53	LAML
TP53BP2	LAML
U2AF1	LAML
UHRF2	LAML
WIF1	LAML
ZCRB1	LAML
ZNF253	LAML
ZYG11B	LAML
ANKRD17	LGG
ARID1A	LGG
ATRX	LGG
CIC	LGG
EGFR	LGG
FUBP1	LGG
IDH1	LGG
IDH2	LGG
KEL	LGG
NF1	LGG
NIPBL	LGG
NOTCH1	LGG
PIK3CA	LGG
PTEN	LGG
SMARCA4	LGG
SPANXD	LGG
TP53	LGG
ZBTB20	LGG
ALB	LIHC
ARID1A	LIHC
ARID2	LIHC
AXIN1	LIHC
BAP1	LIHC
BRD7	LIHC
CDKN1A	LIHC
CDKN2A	LIHC
CREB3L3	LIHC
CRIP3	LIHC
CTNNB1	LIHC
EEF1A1	LIHC
GABRG1	LIHC
GRXCR1	LIHC
HIST1H1E	LIHC
KEAP1	LIHC
KRTAP3-3	LIHC
RB1	LIHC
RPS6KA3	LIHC
TP53	LIHC
TSC2	LIHC
ACTRT1	LUAD
ARID1A	LUAD
ARID2	LUAD
ATF7IP	LUAD
ATM	LUAD
BRAF	LUAD
CMTR2	LUAD
EGFR	LUAD
KEAP1	LUAD
KRAS	LUAD
MGA	LUAD
NF1	LUAD
OR2G2	LUAD
OR51G2	LUAD
OR8H2	LUAD
OR8U1	LUAD
PIK3CA	LUAD
RB1	LUAD
RBM10	LUAD
REG1B	LUAD
SETD2	LUAD
SMARCA4	LUAD
SNTG1	LUAD
STK11	LUAD
TP53	LUAD
CDKN2A	LUSC
FAT1	LUSC
HLA-A	LUSC
KDM6A	LUSC
KEAP1	LUSC
KMT2D	LUSC
NF1	LUSC
NFE2L2	LUSC
NOTCH1	LUSC
NSD1	LUSC
OR4C11	LUSC
PIK3CA	LUSC
PTEN	LUSC
RASA1	LUSC
RB1	LUSC
REG1B	LUSC
TP53	LUSC
BAP1	MESO
LATS2	MESO
NF2	MESO
SETD2	MESO
TP53	MESO
BRCA1	OV
NF1	OV
TP53	OV
ARID1A	PAAD
CDKN2A	PAAD
KRAS	PAAD
RNF43	PAAD
SMAD4	PAAD
TGFBR2	PAAD
TP53	PAAD
EPAS1	PCPG
HRAS	PCPG
NF1	PCPG
RET	PCPG
CTNNB1	PRAD
FOXA1	PRAD
PTEN	PRAD
SPOP	PRAD
TP53	PRAD
AMER1	READ
APC	READ
ARID1A	READ
ATM	READ
FBXW7	READ
KRAS	READ
NRAS	READ
OR2M2	READ
PCBP1	READ
PIK3CA	READ
PTEN	READ
SMAD2	READ
SMAD4	READ
SOX9	READ
SPANXD	READ
TCF7L2	READ
TGIF1	READ
TP53	READ
ATRX	SARC
RB1	SARC
TP53	SARC
ARID2	SKCM
BRAF	SKCM
BRD7	SKCM
CADM2	SKCM
CDKN2A	SKCM
NF1	SKCM
NRAS	SKCM
PTEN	SKCM
RAC1	SKCM
RB1	SKCM
TP53	SKCM
APC	STAD
ARID1A	STAD
ARID2	STAD
BCOR	STAD
CDH1	STAD
CDH11	STAD
CDKN2A	STAD
CYP7B1	STAD
DCSTAMP	STAD
EDNRB	STAD
ERBB4	STAD
FAM19A2	STAD
KRAS	STAD
MAP2K7	STAD
OR2M5	STAD
OR2T12	STAD
OR4C16	STAD
OR5D13	STAD
PIK3CA	STAD
RHOA	STAD
SMAD4	STAD
SOHLH2	STAD
TP53	STAD
TRIM49C	STAD
KIT	TGCT
KRAS	TGCT
NRAS	TGCT
BRAF	THCA
EIF1AX	THCA
HRAS	THCA
NRAS	THCA
GTF2I	THYM
HRAS	THYM
NRAS	THYM
ACVR1	UCEC
ARHGAP35	UCEC
ARID1A	UCEC
ATF7IP	UCEC
CCND1	UCEC
CHD4	UCEC
CTCF	UCEC
CTNNB1	UCEC
CUX1	UCEC
EIF1AX	UCEC
FAT1	UCEC
FBXW7	UCEC
FGFR2	UCEC
FOXA2	UCEC
KMT2B	UCEC
KRAS	UCEC
NFE2L2	UCEC
NRAS	UCEC
PIK3CA	UCEC
PIK3R1	UCEC
PPP2R1A	UCEC
PTEN	UCEC
RB1	UCEC
SMTNL2	UCEC
SPOP	UCEC
TAF1	UCEC
TP53	UCEC
ZFHX3	UCEC
CHD4	UCS
FBXW7	UCS
KRAS	UCS
PIK3CA	UCS
PPP2R1A	UCS
PTEN	UCS
SPOP	UCS
TP53	UCS
ZBTB7B	UCS
BAP1	UVM
EIF1AX	UVM
GNA11	UVM
GNAQ	UVM
SF3B1	UVM
