## Supplementary material for "Comprehensive patient-level classification and quantification of driver events in TCGA PanCanAtlas cohorts": S8 Files: DriverNet_FDR5_COHORTS.txt

ACACB	ACC
ADCY2	ACC
CALML3	ACC
CAMK2B	ACC
CDK4	ACC
CREBBP	ACC
CTNNB1	ACC
CYP27B1	ACC
DPM1	ACC
EGFR	ACC
GMPS	ACC
GNAS	ACC
GRB2	ACC
HDAC1	ACC
HSPA6	ACC
ITPR1	ACC
MAP2K1	ACC
MAPK3	ACC
MAPK9	ACC
NOS2	ACC
OR2T3	ACC
PCCA	ACC
PFKL	ACC
PIK3C2G	ACC
PIK3CA	ACC
PIK3R2	ACC
PLCB1	ACC
PLG	ACC
POLA2	ACC
POLE	ACC
POLR2E	ACC
PRKACA	ACC
PRKACB	ACC
PRKCA	ACC
RB1	ACC
RELA	ACC
RPS27	ACC
SDHA	ACC
SDHC	ACC
SHC1	ACC
SI	ACC
TP53	ACC
TPO	ACC
ACACA	BLCA
ACOX1	BLCA
ACTB	BLCA
ADCY2	BLCA
ADRB3	BLCA
ALDOA	BLCA
ASAH1	BLCA
ATM	BLCA
ATP5C1	BLCA
CALML3	BLCA
CCND1	BLCA
CDKN1A	BLCA
CDKN2A	BLCA
CLTC	BLCA
CREBBP	BLCA
CTNNB1	BLCA
EP300	BLCA
F11R	BLCA
FBXW7	BLCA
FCGR3A	BLCA
FGFR3	BLCA
HRAS	BLCA
HSP90AA1	BLCA
HSPA6	BLCA
IFNA1	BLCA
IL2RA	BLCA
ITPR2	BLCA
KRAS	BLCA
MAPK3	BLCA
MDM2	BLCA
MTHFD1L	BLCA
NOS1	BLCA
NOS3	BLCA
NUP107	BLCA
OR10J5	BLCA
PARD3	BLCA
PDE1C	BLCA
PFDN2	BLCA
PI4KB	BLCA
PIK3C3	BLCA
PIK3CA	BLCA
PIP5K1B	BLCA
PLCB1	BLCA
POLA2	BLCA
POLE	BLCA
POLR2K	BLCA
PRKCB	BLCA
PRL	BLCA
RAC1	BLCA
RAF1	BLCA
RB1	BLCA
RHOA	BLCA
SDHA	BLCA
SDHC	BLCA
SF3B3	BLCA
SHC1	BLCA
SI	BLCA
TP53	BLCA
TPO	BLCA
ACTN2	BRCA
ADCY8	BRCA
ADRB3	BRCA
AKT1	BRCA
AKT3	BRCA
ATP6V0B	BRCA
ATP6V1H	BRCA
CCND1	BRCA
CDH1	BRCA
CHRM3	BRCA
CLTC	BRCA
CREBBP	BRCA
CYP11B2	BRCA
DAD1	BRCA
DERL1	BRCA
DPM1	BRCA
EGFR	BRCA
EHHADH	BRCA
EIF4EBP1	BRCA
ENO2	BRCA
EP300	BRCA
FADD	BRCA
FASN	BRCA
FCGR1A	BRCA
GATA3	BRCA
GPAA1	BRCA
HSPA6	BRCA
IFNG	BRCA
IKBKB	BRCA
MAP3K1	BRCA
MAPK3	BRCA
MYC	BRCA
NCBP2	BRCA
NDUFB9	BRCA
NDUFC2	BRCA
NOS1	BRCA
NOS3	BRCA
NOTCH2	BRCA
NUP107	BRCA
NUP133	BRCA
OGDH	BRCA
OR2L3	BRCA
OR4D2	BRCA
PAK1	BRCA
PIAS3	BRCA
PIGQ	BRCA
PIK3CA	BRCA
PIK3R1	BRCA
PKLR	BRCA
PLCB2	BRCA
PLCB4	BRCA
PLCE1	BRCA
PLCG1	BRCA
PLCG2	BRCA
POLD3	BRCA
POLD4	BRCA
POLG2	BRCA
POLR2I	BRCA
POLR2K	BRCA
POLR3D	BRCA
PRKCA	BRCA
PTEN	BRCA
PTK2	BRCA
RB1	BRCA
RBM8A	BRCA
SHC1	BRCA
THRA	BRCA
TP53	BRCA
TRHR	BRCA
UQCRFS1	BRCA
WWP1	BRCA
ACSS1	CESC
ACTB	CESC
ADCY2	CESC
AGPS	CESC
AGXT	CESC
AKT1	CESC
AKT2	CESC
APC	CESC
ATP6AP1	CESC
BIRC2	CESC
CALM1	CESC
CASP8	CESC
COX4I2	CESC
CREBBP	CESC
CYP2A13	CESC
EIF4G1	CESC
ENO1	CESC
EP300	CESC
ERBB2	CESC
FBXW7	CESC
FDPS	CESC
GHSR	CESC
GRIN2A	CESC
HCK	CESC
HSP90AA1	CESC
HSPA6	CESC
KRAS	CESC
MAPK1	CESC
MMP1	CESC
NUP153	CESC
NUP155	CESC
PAK2	CESC
PAPSS2	CESC
PIK3CA	CESC
PIP5K1C	CESC
PLCB1	CESC
PLCB4	CESC
PLCG2	CESC
PLD1	CESC
POLR1A	CESC
POLR2E	CESC
POLR2H	CESC
POLR2L	CESC
PRIM2	CESC
PRKACA	CESC
PRKCI	CESC
PRKCZ	CESC
PTEN	CESC
RAP1B	CESC
REV3L	CESC
RYR2	CESC
SDHA	CESC
SEC62	CESC
SMAD4	CESC
STT3A	CESC
TAF1	CESC
TCIRG1	CESC
TFRC	CESC
TGFBR2	CESC
TP53	CESC
UQCRFS1	CESC
AKT3	CHOL
CCND1	CHOL
CDKN2A	CHOL
CYP27B1	CHOL
EPRS	CHOL
GRB2	CHOL
HSPA6	CHOL
NRAS	CHOL
NUP210	CHOL
PIK3CA	CHOL
PIK3R2	CHOL
PKLR	CHOL
PLCB1	CHOL
PLCG1	CHOL
POLR2G	CHOL
ROCK1	CHOL
SHC1	CHOL
TP53	CHOL
ACOX1	COAD
ADRB3	COAD
AKT3	COAD
ALDH3A1	COAD
ANPEP	COAD
APC	COAD
ASAH1	COAD
ATP5A1	COAD
BCAT1	COAD
BRAF	COAD
COX4I2	COAD
CYP4A11	COAD
ENO1	COAD
EXT1	COAD
FBXW7	COAD
FLT1	COAD
GK	COAD
GNAS	COAD
GRIN2A	COAD
GRM2	COAD
HNRNPL	COAD
HRAS	COAD
HSP90AA1	COAD
IKBKB	COAD
IMPDH2	COAD
ITCH	COAD
KRAS	COAD
MGAM	COAD
MYC	COAD
PAPSS2	COAD
PARK2	COAD
PCK1	COAD
PI4KA	COAD
PIGT	COAD
PIK3C2G	COAD
PIK3CA	COAD
PIK3R1	COAD
PIP5K1C	COAD
PLA2G4A	COAD
PLCG2	COAD
POLR1D	COAD
POLR2A	COAD
PRKX	COAD
PTEN	COAD
SMAD4	COAD
SMPD2	COAD
SUCLA2	COAD
TAF4	COAD
TP53	COAD
TTN	COAD
TUBA3C	COAD
ACAD8	DLBC
ACTB	DLBC
ADCY3	DLBC
ALDH5A1	DLBC
CDC42	DLBC
CDKN2A	DLBC
CREBBP	DLBC
FYN	DLBC
GPR50	DLBC
GRIN2A	DLBC
HSPA1L	DLBC
ITPKB	DLBC
MAOB	DLBC
MYC	DLBC
PFKM	DLBC
PIGQ	DLBC
PLCB1	DLBC
PLD1	DLBC
RHOA	DLBC
STAT3	DLBC
TNF	DLBC
TNFAIP3	DLBC
TP53	DLBC
TPO	DLBC
XPO1	DLBC
ACLY	ESCA
ACSL1	ESCA
ACSS2	ESCA
ACTB	ESCA
ADCY2	ESCA
ADCY8	ESCA
ARRB1	ESCA
ARSB	ESCA
CCND1	ESCA
CHRM2	ESCA
CYP51A1	ESCA
EGFR	ESCA
FADD	ESCA
GBE1	ESCA
GHSR	ESCA
GMDS	ESCA
GNGT1	ESCA
HCK	ESCA
INPPL1	ESCA
KRAS	ESCA
MYC	ESCA
NCBP2	ESCA
NDUFB9	ESCA
NPY2R	ESCA
OR2B2	ESCA
OR4K1	ESCA
OR6B2	ESCA
PARD3	ESCA
PIK3CA	ESCA
PIK3R1	ESCA
PLCB1	ESCA
POLR1C	ESCA
PRKCA	ESCA
PRKCB	ESCA
PRKG1	ESCA
PTEN	ESCA
PTK2	ESCA
ROCK1	ESCA
RPL8	ESCA
SDHA	ESCA
SEC61G	ESCA
SEC62	ESCA
SI	ESCA
SMAD4	ESCA
SNRPD1	ESCA
TP53	ESCA
TPO	ESCA
ALDH3A2	GBM
C5AR1	GBM
CCT6A	GBM
CDK4	GBM
CDKN2A	GBM
CYP27B1	GBM
DAO	GBM
ECHS1	GBM
EGFR	GBM
GMDS	GBM
GRM3	GBM
IDH1	GBM
IFNA8	GBM
INPPL1	GBM
KLHL9	GBM
MAPK8	GBM
MGAM	GBM
NF1	GBM
NUP188	GBM
NUP85	GBM
PDGFRA	GBM
PIK3C2B	GBM
PIK3CA	GBM
PIK3R1	GBM
POLR2B	GBM
POLR2E	GBM
PRKACG	GBM
PTEN	GBM
SEC61G	GBM
TP53	GBM
TUBB2A	GBM
TYMS	GBM
UPP1	GBM
ACO1	HNSC
ADCY2	HNSC
ADCY8	HNSC
ADRB3	HNSC
ADRBK1	HNSC
AGTR1	HNSC
ALPP	HNSC
CASP3	HNSC
CASP8	HNSC
CCND1	HNSC
CCT6A	HNSC
CDKN2A	HNSC
CNDP1	HNSC
CREBBP	HNSC
CTTN	HNSC
CYP11B2	HNSC
DDC	HNSC
DNAJB11	HNSC
E2F1	HNSC
EGFR	HNSC
EHHADH	HNSC
EIF4G1	HNSC
ENO1	HNSC
EP300	HNSC
FADD	HNSC
FBXW7	HNSC
GAPDH	HNSC
HRAS	HNSC
HSP90AA1	HNSC
INPPL1	HNSC
ITCH	HNSC
KNG1	HNSC
MAPK1	HNSC
MGAM	HNSC
MTNR1A	HNSC
NCBP2	HNSC
NOTCH1	HNSC
NUP155	HNSC
OR2AE1	HNSC
OR2S2	HNSC
OR2T12	HNSC
OR5H6	HNSC
OR5L1	HNSC
PARD3	HNSC
PC	HNSC
PIGU	HNSC
PIK3CA	HNSC
PIK3R1	HNSC
PLA2G4B	HNSC
PLCB1	HNSC
PLCB4	HNSC
PLCG1	HNSC
POLR2G	HNSC
POLR2H	HNSC
POLR2K	HNSC
POLR3D	HNSC
POM121	HNSC
PRKCI	HNSC
PRKG1	HNSC
PRKX	HNSC
PTEN	HNSC
PTK2	HNSC
RAC1	HNSC
SDHA	HNSC
SEC61G	HNSC
SI	HNSC
TFRC	HNSC
TP53	HNSC
TTN	HNSC
ADCY8	KICH
CAMK2A	KICH
CSF1R	KICH
ENO1	KICH
GALNS	KICH
NCBP1	KICH
NDUFB9	KICH
NRAS	KICH
PDHA2	KICH
PIGX	KICH
POLR2K	KICH
PTEN	KICH
SOS2	KICH
TP53	KICH
TSC1	KICH
TYRP1	KICH
ACSL6	KIRC
ADRB2	KIRC
ARF6	KIRC
ATM	KIRC
ATP6AP1	KIRC
ATP6V0E1	KIRC
ATP6V1B2	KIRC
CAMK2A	KIRC
CARD11	KIRC
CDKN2A	KIRC
CLTC	KIRC
EHHADH	KIRC
EP300	KIRC
ERBB4	KIRC
EXT1	KIRC
FBXW11	KIRC
FGFR1	KIRC
GALNT5	KIRC
GLB1	KIRC
GOT2	KIRC
GRIN2B	KIRC
HMGCS1	KIRC
HSP90AA1	KIRC
IKBKG	KIRC
IMPA1	KIRC
LAMA3	KIRC
LAMB1	KIRC
LIPC	KIRC
MAP3K8	KIRC
MAPK9	KIRC
MAX	KIRC
MET	KIRC
NDUFS1	KIRC
NOD2	KIRC
NOS2	KIRC
NUP160	KIRC
NUP205	KIRC
OR7G2	KIRC
PIK3CA	KIRC
PIK3R2	KIRC
PIP5K1C	KIRC
PLA2G6	KIRC
PLCB2	KIRC
PLCE1	KIRC
POLD2	KIRC
POLR2A	KIRC
POLR2J	KIRC
PPARG	KIRC
PPP3CC	KIRC
PRKACB	KIRC
PRKACG	KIRC
PRKCA	KIRC
PRKCD	KIRC
PRKDC	KIRC
PRKG1	KIRC
PRPS1L1	KIRC
PTEN	KIRC
PTK2	KIRC
RANBP2	KIRC
RHOA	KIRC
ROCK1	KIRC
RPL24	KIRC
RPL26L1	KIRC
SMARCA4	KIRC
SOS1	KIRC
SOS2	KIRC
SUCLA2	KIRC
SYNJ1	KIRC
TCEB1	KIRC
TNFRSF1A	KIRC
TP53	KIRC
TSC2	KIRC
TTN	KIRC
VAV2	KIRC
VHL	KIRC
XPO1	KIRC
ACOX2	KIRP
ADCY3	KIRP
APC	KIRP
ARFGAP1	KIRP
ARHGEF6	KIRP
ATM	KIRP
ATP5F1	KIRP
AXIN1	KIRP
BRAF	KIRP
CAD	KIRP
CDKN2A	KIRP
CLTC	KIRP
CREBBP	KIRP
CUL1	KIRP
DHCR24	KIRP
EP300	KIRP
EXT2	KIRP
FASLG	KIRP
FASN	KIRP
FH	KIRP
GBF1	KIRP
HK3	KIRP
HNRNPUL1	KIRP
HSP90AA1	KIRP
IKBKB	KIRP
ITGAL	KIRP
ITGB3	KIRP
ITPR1	KIRP
ITPR2	KIRP
KRAS	KIRP
MAP3K1	KIRP
MAPK9	KIRP
MAT2A	KIRP
MET	KIRP
MGAM	KIRP
MTMR2	KIRP
NFKBIA	KIRP
NOS2	KIRP
NOS3	KIRP
OR2F1	KIRP
OR8D1	KIRP
PCK1	KIRP
PFKP	KIRP
PGAP1	KIRP
PIGQ	KIRP
PIK3C2B	KIRP
PIK3CA	KIRP
PIK3CB	KIRP
PIK3CG	KIRP
PIK3R1	KIRP
PIK3R5	KIRP
PLCB2	KIRP
PLCG2	KIRP
POLD1	KIRP
POLE	KIRP
POLR1A	KIRP
POLR1B	KIRP
POLR1C	KIRP
POLR2A	KIRP
POLR3H	KIRP
PPAP2B	KIRP
PRKCD	KIRP
PRKCI	KIRP
PRKDC	KIRP
PTEN	KIRP
PTPN11	KIRP
RAN	KIRP
RPL36A	KIRP
SF3B1	KIRP
SOS1	KIRP
STAT5B	KIRP
TH	KIRP
THBS1	KIRP
TP53	KIRP
TSC2	KIRP
TTN	KIRP
UGT1A5	KIRP
VEGFA	KIRP
XPO1	KIRP
CBL	LAML
CUL1	LAML
DNMT3A	LAML
DPAGT1	LAML
FLT3	LAML
GUCY2D	LAML
IDH2	LAML
KRAS	LAML
MAPK11	LAML
PIGP	LAML
PIK3CB	LAML
POLR2E	LAML
RUNX1	LAML
TP53	LAML
TYMP	LAML
ACSS1	LGG
ADCY4	LGG
BRAF	LGG
C1R	LGG
CD4	LGG
CDK4	LGG
CDKN1A	LGG
CDKN2A	LGG
CREBBP	LGG
CYP27B1	LGG
DDC	LGG
EGFR	LGG
EP300	LGG
GNB3	LGG
GRB2	LGG
GRIN2A	LGG
HRAS	LGG
IDH1	LGG
IDH2	LGG
IFNA1	LGG
ITPR3	LGG
KLHL9	LGG
LTA4H	LGG
MGAM	LGG
NF1	LGG
NOTCH1	LGG
NRAS	LGG
OR4F17	LGG
OR52I2	LGG
PDGFRA	LGG
PIK3C2B	LGG
PIK3CA	LGG
PIK3R1	LGG
PLCB1	LGG
PLCG2	LGG
POLR2A	LGG
POLR2B	LGG
PRKCA	LGG
PRKCG	LGG
PTEN	LGG
PTPN11	LGG
RAC1	LGG
RB1	LGG
SEC61G	LGG
SMARCA4	LGG
SNRPE	LGG
SOS2	LGG
TP53	LGG
TPR	LGG
TTN	LGG
ACSL1	LIHC
ACTN2	LIHC
ADCY3	LIHC
ADCY8	LIHC
ADRB3	LIHC
AKT3	LIHC
ALDH3A2	LIHC
ASAH1	LIHC
AXIN1	LIHC
CACNA1E	LIHC
CASP3	LIHC
CCND1	LIHC
CDKN2A	LIHC
CHRM3	LIHC
CLTC	LIHC
CPS1	LIHC
CTNNB1	LIHC
CYP11B1	LIHC
DAO	LIHC
DGKD	LIHC
FASN	LIHC
FN1	LIHC
GBA	LIHC
GPAA1	LIHC
HSD11B1	LIHC
HSPA6	LIHC
IDH1	LIHC
IKBKB	LIHC
KRAS	LIHC
MAP2K2	LIHC
MAPK9	LIHC
MYC	LIHC
NDUFS2	LIHC
NOS1	LIHC
NOS2	LIHC
NOS3	LIHC
NUP133	LIHC
NUP214	LIHC
OR10X1	LIHC
PARD3	LIHC
PCCA	LIHC
PIAS3	LIHC
PIK3C2B	LIHC
PIK3CA	LIHC
PLA2G4A	LIHC
PLCB1	LIHC
POLD1	LIHC
POLR2K	LIHC
PRKACA	LIHC
PRKCA	LIHC
PRKCG	LIHC
PTK2	LIHC
PTK2B	LIHC
RB1	LIHC
RPS27	LIHC
SDHA	LIHC
SHC1	LIHC
SOS1	LIHC
SRC	LIHC
TGFB2	LIHC
TP53	LIHC
TPO	LIHC
VEGFA	LIHC
WNT3A	LIHC
WWP1	LIHC
ADCY2	LUAD
ADCY8	LUAD
APC	LUAD
ATM	LUAD
ATP5B	LUAD
ATP6V1H	LUAD
BRAF	LUAD
C7	LUAD
CAMK2B	LUAD
CDKN2A	LUAD
CHRM3	LUAD
CPS1	LUAD
CREBBP	LUAD
CTNNB1	LUAD
CTSS	LUAD
CYP11B2	LUAD
DGKB	LUAD
DGKI	LUAD
EGFR	LUAD
GNAS	LUAD
GRIN2A	LUAD
GRIN2B	LUAD
GRM5	LUAD
HGF	LUAD
HMGCS1	LUAD
IFNA1	LUAD
IFNG	LUAD
IKBKB	LUAD
KDR	LUAD
KEAP1	LUAD
KRAS	LUAD
MET	LUAD
MGAM	LUAD
MYH2	LUAD
NFATC2	LUAD
NFKBIA	LUAD
NOTCH2	LUAD
NUP107	LUAD
NUP155	LUAD
OR2G2	LUAD
OR4A15	LUAD
PCK1	LUAD
PIAS3	LUAD
PIK3C2B	LUAD
PIK3CA	LUAD
PIP5K1A	LUAD
PKLR	LUAD
PLCB1	LUAD
PLCB4	LUAD
PLD1	LUAD
POLR3A	LUAD
PRIM2	LUAD
PRKCA	LUAD
PRKCB	LUAD
PTK2	LUAD
RAC1	LUAD
RBM8A	LUAD
REV3L	LUAD
RPS27	LUAD
RYR2	LUAD
SDHA	LUAD
SHC1	LUAD
SI	LUAD
SSTR1	LUAD
STT3A	LUAD
TP53	LUAD
UGT2B11	LUAD
ACACA	LUSC
ACSL1	LUSC
ADCY2	LUSC
ADCY8	LUSC
ADRB3	LUSC
AOX1	LUSC
C6	LUSC
CAD	LUSC
CCND1	LUSC
CDKN2A	LUSC
CLDN11	LUSC
CLTA	LUSC
CPS1	LUSC
CREBBP	LUSC
DLD	LUSC
DVL3	LUSC
ECT2	LUSC
EGFR	LUSC
EHHADH	LUSC
EIF4EBP1	LUSC
GHSR	LUSC
GRIN2A	LUSC
HSP90AA1	LUSC
IFNA1	LUSC
KNG1	LUSC
KRAS	LUSC
MAPK1	LUSC
NCBP2	LUSC
NOS1	LUSC
OR4M2	LUSC
OR5H2	LUSC
OR6F1	LUSC
OR6K2	LUSC
PAK2	LUSC
PDE1C	LUSC
PIGX	LUSC
PIK3CA	LUSC
PIK3CG	LUSC
PLCB1	LUSC
PLCB4	LUSC
PLD1	LUSC
POLR2H	LUSC
POLR2J	LUSC
PRIM2	LUSC
PRKCG	LUSC
PRLR	LUSC
PTEN	LUSC
RASA1	LUSC
RPL37	LUSC
RYR2	LUSC
SDHA	LUSC
SEC62	LUSC
SI	LUSC
SUCLG2	LUSC
TFRC	LUSC
TP53	LUSC
TTN	LUSC
AVPR2	MESO
BCAT1	MESO
CBL	MESO
CDKN2A	MESO
CDKN2B	MESO
ECHS1	MESO
EIF3B	MESO
GMDS	MESO
GNAI2	MESO
IFNA1	MESO
IKBKG	MESO
KRAS	MESO
MAN1C1	MESO
MAP2K1	MESO
MAPK11	MESO
MAPK8	MESO
OGDHL	MESO
PDHX	MESO
PIK3CA	MESO
PLA2G4A	MESO
PLCB2	MESO
POLD2	MESO
POLG2	MESO
POLR2G	MESO
PRKCA	MESO
STT3A	MESO
TP53	MESO
TYMP	MESO
ADCY8	OV
ASAH1	OV
ASAP1	OV
BCAT1	OV
CALR	OV
CD4	OV
CHRM3	OV
CPSF1	OV
CYP11B1	OV
DCT	OV
EHHADH	OV
GHSR	OV
GPAA1	OV
ITPR2	OV
KRAS	OV
MAPK11	OV
MAPK14	OV
MDM2	OV
MYC	OV
NDUFB7	OV
NDUFB9	OV
OR2L3	OV
P4HA3	OV
PIGA	OV
PIK3CA	OV
PIK3CB	OV
PIK3R1	OV
PIP5K1C	OV
PLA2G4A	OV
POLR2H	OV
POLR3A	OV
PRKACA	OV
PRKCI	OV
PTK2	OV
PUF60	OV
RAC3	OV
RPS16	OV
SEC62	OV
SI	OV
TH	OV
TP53	OV
TYMP	OV
UQCRFS1	OV
ADCY8	PAAD
ADRB3	PAAD
AKT2	PAAD
ATM	PAAD
ATP5I	PAAD
ATP6AP1	PAAD
C1R	PAAD
CDKN2A	PAAD
CPSF1	PAAD
CYP21A2	PAAD
CYP51A1	PAAD
DERL1	PAAD
EIF4EBP1	PAAD
GAPDH	PAAD
GNAS	PAAD
HMGCS2	PAAD
IFNA1	PAAD
KRAS	PAAD
MYC	PAAD
NDUFB9	PAAD
PIGO	PAAD
PIGX	PAAD
PIK3C2B	PAAD
POLG2	PAAD
PRKCA	PAAD
PTK2	PAAD
RPL8	PAAD
SMAD4	PAAD
SNRPD1	PAAD
TNFRSF1A	PAAD
TP53	PAAD
ACTA1	PCPG
AKT1	PCPG
BRAF	PCPG
CDK7	PCPG
CHRM3	PCPG
CYP4A11	PCPG
DGKH	PCPG
EDNRB	PCPG
GAD1	PCPG
GOT1	PCPG
HRAS	PCPG
INPP5K	PCPG
INPPL1	PCPG
MAN1A2	PCPG
MAP2K1	PCPG
MAP3K5	PCPG
MGAM	PCPG
MTHFD1L	PCPG
NDUFB2	PCPG
NF1	PCPG
NFKB1	PCPG
NRAS	PCPG
NUP133	PCPG
P4HA2	PCPG
PDGFA	PCPG
PDHA2	PCPG
PLCB1	PCPG
PLCB3	PCPG
PLCB4	PCPG
POLE	PCPG
POLR2E	PCPG
PRDX6	PCPG
PRKACB	PCPG
PRKCA	PCPG
PRKG1	PCPG
PTPRK	PCPG
RELA	PCPG
RET	PCPG
ROCK2	PCPG
SHC1	PCPG
SMAD7	PCPG
SRC	PCPG
TH	PCPG
TP53	PCPG
TPO	PCPG
TRAF2	PCPG
ACTA2	PRAD
ADCY8	PRAD
ADRA1A	PRAD
ADRB3	PRAD
APC	PRAD
ASAH1	PRAD
ATM	PRAD
ATP6V1H	PRAD
CTNNB1	PRAD
CYC1	PRAD
CYP19A1	PRAD
DERL1	PRAD
DPM1	PRAD
DPM2	PRAD
DPM3	PRAD
EHHADH	PRAD
EIF4EBP1	PRAD
F2	PRAD
FAS	PRAD
FYN	PRAD
FZD6	PRAD
GNAI1	PRAD
GRIN2B	PRAD
GRM1	PRAD
GTF2F2	PRAD
HDAC2	PRAD
HSD17B4	PRAD
HSPA8	PRAD
HTR1E	PRAD
HTR2A	PRAD
IDH1	PRAD
IKBKB	PRAD
ITGA2B	PRAD
ITGA4	PRAD
LIPF	PRAD
MAOB	PRAD
MAP3K7	PRAD
MYC	PRAD
NT5E	PRAD
OR4F21	PRAD
PAPSS2	PRAD
PDHX	PRAD
PIK3CA	PRAD
PIK3R1	PRAD
PLCB1	PRAD
PLCB4	PRAD
PLCG2	PRAD
POLR2A	PRAD
POLR2K	PRAD
PPP3CC	PRAD
PRKACA	PRAD
PRKCI	PRAD
PTEN	PRAD
PTK2	PRAD
RAD21	PRAD
RYR2	PRAD
SHC1	PRAD
SMPD2	PRAD
SUCLA2	PRAD
TCEB1	PRAD
TNF	PRAD
TP53	PRAD
TRAF2	PRAD
TRHR	PRAD
UBE2J1	PRAD
VAV1	PRAD
VAV2	PRAD
ACTN1	READ
ADRA1A	READ
APC	READ
CD40	READ
DGKB	READ
FBXW7	READ
GNAS	READ
HSPA1A	READ
IKBKB	READ
KRAS	READ
NOS1	READ
NRAS	READ
PHF5A	READ
PI4KA	READ
PIGT	READ
PIK3CA	READ
PIK3CG	READ
PIP5K1A	READ
PLA2G2F	READ
POLR1C	READ
POLR2K	READ
SAT1	READ
SRC	READ
TP53	READ
TPO	READ
ACSL4	SARC
ADCY2	SARC
ADORA2B	SARC
AGXT	SARC
AKT2	SARC
ALDH3A1	SARC
BCL2	SARC
CDKN2A	SARC
CLTA	SARC
CYP11B1	SARC
CYP27B1	SARC
CYSLTR2	SARC
FASN	SARC
GGT1	SARC
GNAZ	SARC
GNB1	SARC
GSK3B	SARC
GUCY2D	SARC
HNRNPK	SARC
IDH3G	SARC
IFNG	SARC
JAK2	SARC
JUN	SARC
MAP2K4	SARC
MAPK1	SARC
MAPK8	SARC
MDM2	SARC
MET	SARC
MYC	SARC
NDUFB4	SARC
NOS1	SARC
NUP107	SARC
OR13J1	SARC
OR6B2	SARC
PAFAH1B3	SARC
PAK3	SARC
PIGO	SARC
PIGQ	SARC
PIK3C2G	SARC
PIK3CA	SARC
POLR1A	SARC
POLR1C	SARC
POLR2E	SARC
PRKACA	SARC
PRKACB	SARC
PRKCA	SARC
PRKCB	SARC
PTEN	SARC
PTK2	SARC
RAP1B	SARC
RB1	SARC
SAT2	SARC
SDHA	SARC
TBCC	SARC
TCEB2	SARC
TGFB1	SARC
TP53	SARC
TSC2	SARC
TYMS	SARC
TYRP1	SARC
VAV1	SARC
VAV3	SARC
ACAT1	SKCM
ADCY8	SKCM
APOB	SKCM
ARRB2	SKCM
BRAF	SKCM
CCND1	SKCM
CDKN2A	SKCM
CTNNB1	SKCM
ECHS1	SKCM
EP300	SKCM
FASN	SKCM
GPAA1	SKCM
GRIN2A	SKCM
GRIN2B	SKCM
GRM3	SKCM
HSPA1L	SKCM
HSPA6	SKCM
INPPL1	SKCM
KDR	SKCM
MAP2K1	SKCM
MDM2	SKCM
MET	SKCM
MGAM	SKCM
MYH2	SKCM
NOS1	SKCM
NRAS	SKCM
NUP210	SKCM
NUP98	SKCM
OR14A16	SKCM
OR2A5	SKCM
PDE1C	SKCM
PI4KA	SKCM
PIK3C2G	SKCM
PIK3CA	SKCM
PLCB1	SKCM
PLCB4	SKCM
PLCG2	SKCM
PLG	SKCM
POLR2B	SKCM
PRIM2	SKCM
PRKCB	SKCM
PRKG1	SKCM
PRLR	SKCM
PTEN	SKCM
PTK2	SKCM
RAC1	SKCM
RAF1	SKCM
RB1	SKCM
RELA	SKCM
SDHA	SKCM
SI	SKCM
SPHK2	SKCM
TNF	SKCM
TP53	SKCM
TTN	SKCM
ACLY	STAD
ADCY2	STAD
ADCY8	STAD
APC	STAD
ATP6V1H	STAD
BCAT1	STAD
CCND1	STAD
CDH1	STAD
CPS1	STAD
CREBBP	STAD
CSF3	STAD
CTNNB1	STAD
CYP51A1	STAD
DLD	STAD
EGFR	STAD
FBXO4	STAD
GHR	STAD
GMDS	STAD
GNAS	STAD
GPR50	STAD
HMGCS1	STAD
HSD17B4	STAD
HSPA1A	STAD
KRAS	STAD
LAMA1	STAD
MYC	STAD
NDUFC2	STAD
NUP155	STAD
OR10K2	STAD
OR2AE1	STAD
OR4C15	STAD
OR4F15	STAD
OR4Q3	STAD
OR5L1	STAD
PAK1	STAD
PARK2	STAD
PCK1	STAD
PDHX	STAD
PIGO	STAD
PIK3C2B	STAD
PIK3C3	STAD
PIK3CA	STAD
PIK3CG	STAD
PLCG1	STAD
POLR1C	STAD
POLR2H	STAD
POLR2K	STAD
PRKCA	STAD
PRKCI	STAD
PRKX	STAD
PTEN	STAD
PTK2	STAD
RAC1	STAD
RHOA	STAD
RPL10	STAD
SI	STAD
SMAD4	STAD
SNRPD1	STAD
TAF6	STAD
TGFBR1	STAD
THRA	STAD
TP53	STAD
UQCRFS1	STAD
AKT1	TGCT
ARSB	TGCT
ATP6V1H	TGCT
BCAT1	TGCT
BCL2	TGCT
BCL2L1	TGCT
CEL	TGCT
COX4I2	TGCT
CREBBP	TGCT
ECHS1	TGCT
EGFR	TGCT
ENO2	TGCT
GRID2	TGCT
HSPA8	TGCT
JAM3	TGCT
KIT	TGCT
KRAS	TGCT
MDM2	TGCT
NRAS	TGCT
PIK3CD	TGCT
PLCZ1	TGCT
RAC1	TGCT
RAP1B	TGCT
SDHD	TGCT
SMPD3	TGCT
SOS1	TGCT
STT3A	TGCT
SYNJ2	TGCT
TNFRSF1A	TGCT
ANPEP	THCA
ATM	THCA
AXIN1	THCA
BCKDHA	THCA
BRAF	THCA
CACNA1B	THCA
CD38	THCA
CDKN1A	THCA
CYP11B1	THCA
DNMT3A	THCA
EPRS	THCA
FGF16	THCA
FLNC	THCA
G6PC	THCA
HRAS	THCA
HSP90AA1	THCA
IKBKG	THCA
ITGB3	THCA
ITPR2	THCA
KRAS	THCA
MAP3K1	THCA
NRAS	THCA
NUP214	THCA
OCRL	THCA
PAPSS2	THCA
PCCA	THCA
PIGA	THCA
PIGQ	THCA
PIK3CB	THCA
PIK3R1	THCA
PIK3R2	THCA
PIK3R5	THCA
PLA2G6	THCA
PLCB1	THCA
PLCG2	THCA
POLR1B	THCA
POLR2A	THCA
POLR2H	THCA
PPP2R1A	THCA
PRKACA	THCA
PRKG1	THCA
PTEN	THCA
PTGES	THCA
PTK2B	THCA
RB1	THCA
SUCLA2	THCA
TP53	THCA
TYMP	THCA
UGT2B7	THCA
VAV1	THCA
ACACA	THYM
ADRB1	THYM
ATP6V1E1	THYM
CDKN2A	THYM
CLTC	THYM
CTBP1	THYM
CYLD	THYM
DGKQ	THYM
FASN	THYM
GTF2I	THYM
HRAS	THYM
ITPKB	THYM
KIT	THYM
MAP3K1	THYM
MAPK1	THYM
ODC1	THYM
PIK3R1	THYM
PLA2G4A	THYM
PLCB1	THYM
PLCB3	THYM
PLCD3	THYM
PLCG2	THYM
PRKCA	THYM
RAC3	THYM
REV3L	THYM
RPL13	THYM
TGFB2	THYM
TP53	THYM
ADCY3	UCEC
ADCY8	UCEC
ADRA2A	UCEC
ATP6V1H	UCEC
CHRM3	UCEC
COX4I2	UCEC
CREBBP	UCEC
CTNNB1	UCEC
DGKB	UCEC
EEF1D	UCEC
EXT1	UCEC
FBXW7	UCEC
GHSR	UCEC
KRAS	UCEC
MYC	UCEC
NCBP2	UCEC
NFKB1	UCEC
OCRL	UCEC
OR10J3	UCEC
PAPOLA	UCEC
PIAS3	UCEC
PIGO	UCEC
PIGU	UCEC
PIK3CA	UCEC
PIK3R1	UCEC
PIK3R2	UCEC
PIP5K1A	UCEC
PKLR	UCEC
PLCB2	UCEC
PLCB3	UCEC
PLD1	UCEC
POLE	UCEC
POLR2A	UCEC
POLR2K	UCEC
PPP2R1A	UCEC
PRKACA	UCEC
PTEN	UCEC
PTK2	UCEC
SNRPD2	UCEC
SSR2	UCEC
TP53	UCEC
ALDH3A1	UCS
ATP6V1H	UCS
CCNE1	UCS
CDC42	UCS
FASN	UCS
FBXW7	UCS
KRAS	UCS
MGAM	UCS
MYC	UCS
OPRK1	UCS
PIK3CA	UCS
PIK3R1	UCS
PKLR	UCS
POLR2H	UCS
POLR2I	UCS
POLR2K	UCS
PPP2R1A	UCS
PTK2	UCS
RAC1	UCS
SHC1	UCS
TP53	UCS
UQCRFS1	UCS
AKT1	UVM
ARG1	UVM
ATP5J	UVM
CAT	UVM
CKB	UVM
EXT1	UVM
FYN	UVM
GNA11	UVM
GNAQ	UVM
GNB1	UVM
HSPA8	UVM
ITPKB	UVM
MYC	UVM
PLCE1	UVM
PRKCB	UVM
PRKCZ	UVM
PTK2	UVM
SF3B1	UVM
