## Supplementary material for "Comprehensive patient-level classification and quantification of driver events in TCGA PanCanAtlas cohorts": S8 Files: HotMAPS_FDR5_COHORTS.txt

RXRA	ENST00000481739	427	BLCA
TP53	ENST00000269305	132	BLCA
TP53	ENST00000269305	175	BLCA
TP53	ENST00000269305	176	BLCA
TP53	ENST00000269305	194	BLCA
TP53	ENST00000269305	238	BLCA
TP53	ENST00000269305	241	BLCA
TP53	ENST00000269305	242	BLCA
TP53	ENST00000269305	244	BLCA
TP53	ENST00000269305	245	BLCA
TP53	ENST00000269305	246	BLCA
TP53	ENST00000269305	248	BLCA
TP53	ENST00000269305	249	BLCA
TP53	ENST00000269305	271	BLCA
TP53	ENST00000269305	273	BLCA
TP53	ENST00000269305	277	BLCA
TP53	ENST00000269305	278	BLCA
TP53	ENST00000269305	279	BLCA
TP53	ENST00000269305	280	BLCA
TP53	ENST00000269305	281	BLCA
TP53	ENST00000269305	282	BLCA
TP53	ENST00000269305	283	BLCA
TP53	ENST00000269305	285	BLCA
PIK3CA	ENST00000263967	542	BLCA
PIK3CA	ENST00000263967	545	BLCA
PIK3CA	ENST00000263967	546	BLCA
PIK3CA	ENST00000263967	956	BLCA
PIK3CA	ENST00000263967	1043	BLCA
PIK3CA	ENST00000263967	1047	BLCA
PIK3CA	ENST00000263967	1049	BLCA
RXRA	ENST00000481739	345	BLCA
FGFR3	ENST00000340107	248	BLCA
FGFR3	ENST00000340107	249	BLCA
HRAS	ENST00000451590	12	BLCA
HRAS	ENST00000451590	13	BLCA
HRAS	ENST00000451590	61	BLCA
TP53	ENST00000269305	121	BLCA
TP53	ENST00000269305	135	BLCA
TP53	ENST00000269305	151	BLCA
TP53	ENST00000269305	156	BLCA
TP53	ENST00000269305	158	BLCA
TP53	ENST00000269305	159	BLCA
TP53	ENST00000269305	161	BLCA
TP53	ENST00000269305	179	BLCA
TP53	ENST00000269305	193	BLCA
TP53	ENST00000269305	214	BLCA
TP53	ENST00000269305	218	BLCA
TP53	ENST00000269305	237	BLCA
TP53	ENST00000269305	257	BLCA
TP53	ENST00000269305	287	BLCA
ERCC2	ENST00000391945	72	BLCA
ERCC2	ENST00000391945	74	BLCA
ERCC2	ENST00000391945	75	BLCA
ERCC2	ENST00000391945	209	BLCA
ERCC2	ENST00000391945	238	BLCA
ERCC2	ENST00000391945	659	BLCA
ERBB2	ENST00000269571	310	BLCA
ERBB2	ENST00000269571	313	BLCA
ERBB2	ENST00000269571	277	BLCA
CUL1	ENST00000325222	483	BLCA
CUL1	ENST00000325222	485	BLCA
FBXW7	ENST00000281708	465	BLCA
FBXW7	ENST00000281708	479	BLCA
FBXW7	ENST00000281708	505	BLCA
FBXW7	ENST00000281708	517	BLCA
FBXW7	ENST00000281708	546	BLCA
RHOA	ENST00000418115	168	BLCA
FBXW7	ENST00000281708	426	BLCA
PPARG	ENST00000287820	475	BLCA
FBXW7	ENST00000281708	520	BLCA
RHOA	ENST00000418115	161	BLCA
KRAS	ENST00000256078	12	BLCA
KRAS	ENST00000256078	13	BLCA
KRAS	ENST00000256078	59	BLCA
KRAS	ENST00000256078	61	BLCA
SF3B1	ENST00000335508	860	BLCA
SF3B1	ENST00000335508	897	BLCA
SF3B1	ENST00000335508	902	BLCA
SF3B1	ENST00000335508	903	BLCA
SF3B1	ENST00000335508	862	BLCA
AHR	ENST00000242057	383	BLCA
NPEPPS	ENST00000322157	434	BLCA
CDKN2A	ENST00000498124	82	BLCA
CDKN2A	ENST00000498124	83	BLCA
CDKN2A	ENST00000498124	108	BLCA
CDKN2A	ENST00000498124	114	BLCA
SMARCA2	ENST00000382203	1138	BLCA
SMARCA2	ENST00000382203	1165	BLCA
KLF5	ENST00000377687	414	BLCA
RHOA	ENST00000418115	20	BLCA
RHOA	ENST00000418115	22	BLCA
RHOA	ENST00000418115	47	BLCA
RHOA	ENST00000418115	172	BLCA
FGFR3	ENST00000340107	372	BLCA
FGFR3	ENST00000340107	373	BLCA
FGFR3	ENST00000340107	375	BLCA
HRAS	ENST00000451590	117	BLCA
ERCC2	ENST00000391945	80	BLCA
GNA13	ENST00000439174	200	BLCA
NFE2L2	ENST00000397062	79	BLCA
NFE2L2	ENST00000397062	80	BLCA
NFE2L2	ENST00000397062	81	BLCA
NFE2L2	ENST00000397062	82	BLCA
GNA13	ENST00000439174	58	BLCA
PCDHB8	ENST00000239444	203	BLCA
CAND1	ENST00000545606	194	BLCA
TP53	ENST00000269305	152	BLCA
TP53	ENST00000269305	181	BLCA
TP53	ENST00000269305	259	BLCA
TP53	ENST00000269305	265	BLCA
PIK3CB	ENST00000477593	1046	BLCA
PIK3CB	ENST00000477593	1047	BLCA
PIK3CB	ENST00000477593	1051	BLCA
HTR4	ENST00000360693	9	BLCA
PIK3CA	ENST00000263967	344	BRCA
PIK3CA	ENST00000263967	345	BRCA
PIK3CA	ENST00000263967	378	BRCA
PIK3CA	ENST00000263967	539	BRCA
PIK3CA	ENST00000263967	542	BRCA
PIK3CA	ENST00000263967	545	BRCA
PIK3CA	ENST00000263967	546	BRCA
PIK3CA	ENST00000263967	1043	BRCA
PIK3CA	ENST00000263967	1044	BRCA
PIK3CA	ENST00000263967	1047	BRCA
PIK3CA	ENST00000263967	1049	BRCA
TP53	ENST00000269305	132	BRCA
TP53	ENST00000269305	133	BRCA
TP53	ENST00000269305	135	BRCA
TP53	ENST00000269305	136	BRCA
TP53	ENST00000269305	161	BRCA
TP53	ENST00000269305	173	BRCA
TP53	ENST00000269305	175	BRCA
TP53	ENST00000269305	176	BRCA
TP53	ENST00000269305	179	BRCA
TP53	ENST00000269305	193	BRCA
TP53	ENST00000269305	194	BRCA
TP53	ENST00000269305	195	BRCA
TP53	ENST00000269305	216	BRCA
TP53	ENST00000269305	237	BRCA
TP53	ENST00000269305	238	BRCA
TP53	ENST00000269305	241	BRCA
TP53	ENST00000269305	242	BRCA
TP53	ENST00000269305	245	BRCA
TP53	ENST00000269305	250	BRCA
TP53	ENST00000269305	272	BRCA
TP53	ENST00000269305	273	BRCA
TP53	ENST00000269305	275	BRCA
TP53	ENST00000269305	276	BRCA
TP53	ENST00000269305	278	BRCA
TP53	ENST00000269305	280	BRCA
TP53	ENST00000269305	281	BRCA
TP53	ENST00000269305	282	BRCA
TP53	ENST00000269305	285	BRCA
TP53	ENST00000269305	286	BRCA
PIK3CA	ENST00000263967	1040	BRCA
AKT1	ENST00000554581	17	BRCA
ERBB2	ENST00000269571	767	BRCA
PTEN	ENST00000371953	124	BRCA
PTEN	ENST00000371953	126	BRCA
PTEN	ENST00000371953	130	BRCA
TP53	ENST00000269305	248	BRCA
SF3B1	ENST00000335508	700	BRCA
TP53	ENST00000269305	270	BRCA
AKT1	ENST00000554581	52	BRCA
PTEN	ENST00000371953	92	BRCA
PTEN	ENST00000371953	123	BRCA
PTEN	ENST00000371953	128	BRCA
MAP3K1	ENST00000399503	1433	BRCA
MAP3K1	ENST00000399503	1437	BRCA
MAP3K1	ENST00000399503	1489	BRCA
TP53	ENST00000269305	126	BRCA
TP53	ENST00000269305	127	BRCA
TP53	ENST00000269305	130	BRCA
TP53	ENST00000269305	141	BRCA
TP53	ENST00000269305	157	BRCA
TP53	ENST00000269305	197	BRCA
TP53	ENST00000269305	205	BRCA
TP53	ENST00000269305	215	BRCA
TP53	ENST00000269305	232	BRCA
TP53	ENST00000269305	234	BRCA
TP53	ENST00000269305	247	BRCA
TP53	ENST00000269305	255	BRCA
TP53	ENST00000269305	257	BRCA
REN	ENST00000272190	119	BRCA
TP53	ENST00000269305	111	BRCA
TP53	ENST00000269305	113	BRCA
TP53	ENST00000269305	151	BRCA
TP53	ENST00000269305	158	BRCA
TP53	ENST00000269305	163	BRCA
TP53	ENST00000269305	168	BRCA
TP53	ENST00000269305	220	BRCA
TP53	ENST00000269305	258	BRCA
TP53	ENST00000269305	266	BRCA
TP53	ENST00000269305	287	BRCA
TP53	ENST00000269305	289	BRCA
KRAS	ENST00000256078	12	BRCA
SF3B1	ENST00000335508	666	BRCA
TP53	ENST00000269305	265	BRCA
TP53	ENST00000269305	107	BRCA
TP53	ENST00000269305	16	BRCA
PIK3CA	ENST00000263967	542	CESC
PIK3CA	ENST00000263967	545	CESC
PIK3CA	ENST00000263967	546	CESC
FBXW7	ENST00000281708	465	CESC
FBXW7	ENST00000281708	479	CESC
FBXW7	ENST00000281708	505	CESC
KRAS	ENST00000256078	12	CESC
KRAS	ENST00000256078	13	CESC
KRAS	ENST00000256078	14	CESC
MAPK1	ENST00000215832	135	CESC
MAPK1	ENST00000215832	321	CESC
MAPK1	ENST00000215832	322	CESC
ERBB2	ENST00000269571	310	CESC
NFE2L2	ENST00000397062	77	CESC
NFE2L2	ENST00000397062	79	CESC
NFE2L2	ENST00000397062	82	CESC
OR2A14	ENST00000408899	123	CESC
OR2A14	ENST00000408899	124	CESC
AKT1	ENST00000554581	15	CESC
AKT1	ENST00000554581	17	CESC
AKT1	ENST00000554581	323	CESC
OR1S2	ENST00000302592	6	CESC
KRAS	ENST00000256078	12	COAD
KRAS	ENST00000256078	13	COAD
KRAS	ENST00000256078	34	COAD
KRAS	ENST00000256078	61	COAD
KRAS	ENST00000256078	117	COAD
TP53	ENST00000269305	132	COAD
TP53	ENST00000269305	133	COAD
TP53	ENST00000269305	135	COAD
TP53	ENST00000269305	173	COAD
TP53	ENST00000269305	175	COAD
TP53	ENST00000269305	176	COAD
TP53	ENST00000269305	179	COAD
TP53	ENST00000269305	181	COAD
TP53	ENST00000269305	214	COAD
TP53	ENST00000269305	237	COAD
TP53	ENST00000269305	239	COAD
TP53	ENST00000269305	240	COAD
TP53	ENST00000269305	245	COAD
TP53	ENST00000269305	272	COAD
TP53	ENST00000269305	273	COAD
TP53	ENST00000269305	274	COAD
TP53	ENST00000269305	275	COAD
TP53	ENST00000269305	278	COAD
TP53	ENST00000269305	285	COAD
TP53	ENST00000269305	248	COAD
PIK3CA	ENST00000263967	542	COAD
PIK3CA	ENST00000263967	545	COAD
PIK3CA	ENST00000263967	546	COAD
SMAD2	ENST00000402690	450	COAD
SMAD4	ENST00000342988	351	COAD
SMAD4	ENST00000342988	352	COAD
SMAD4	ENST00000342988	355	COAD
TP53	ENST00000269305	127	COAD
TP53	ENST00000269305	157	COAD
TP53	ENST00000269305	159	COAD
TP53	ENST00000269305	161	COAD
TP53	ENST00000269305	190	COAD
TP53	ENST00000269305	213	COAD
TP53	ENST00000269305	215	COAD
TP53	ENST00000269305	216	COAD
TP53	ENST00000269305	236	COAD
TP53	ENST00000269305	282	COAD
BRAF	ENST00000288602	597	COAD
SMAD4	ENST00000342988	361	COAD
SMAD4	ENST00000342988	386	COAD
FBXW7	ENST00000281708	465	COAD
FBXW7	ENST00000281708	479	COAD
FBXW7	ENST00000281708	505	COAD
PIK3CA	ENST00000263967	1049	COAD
BRAF	ENST00000288602	600	COAD
PCBP1	ENST00000303577	100	COAD
PCBP1	ENST00000303577	102	COAD
PIK3CA	ENST00000263967	1043	COAD
PIK3CA	ENST00000263967	1047	COAD
TP53	ENST00000269305	162	COAD
TP53	ENST00000269305	163	COAD
TP53	ENST00000269305	205	COAD
TP53	ENST00000269305	232	COAD
TP53	ENST00000269305	266	COAD
RYR2	ENST00000366574	4063	COAD
RYR2	ENST00000366574	4100	COAD
BRAF	ENST00000288602	466	COAD
TP53	ENST00000269305	155	COAD
BRAF	ENST00000288602	469	COAD
BRAF	ENST00000288602	594	COAD
TP53	ENST00000269305	107	COAD
TP53	ENST00000269305	145	COAD
TP53	ENST00000269305	158	COAD
TP53	ENST00000269305	211	COAD
TP53	ENST00000269305	220	COAD
TP53	ENST00000269305	259	COAD
TP53	ENST00000269305	267	COAD
NRAS	ENST00000369535	12	COAD
NRAS	ENST00000369535	61	COAD
FBXW7	ENST00000281708	438	COAD
RYR2	ENST00000366574	4146	COAD
SYNE1	ENST00000367255	1608	COAD
MAP2K7	ENST00000397979	243	COAD
PTPN11	ENST00000351677	76	COAD
CYP4A22	ENST00000371891	493	COAD
SYNE1	ENST00000367255	161	COAD
IGLL5	ENST00000526893	57	DLBC
IGLL5	ENST00000526893	44	DLBC
IGLL5	ENST00000526893	56	DLBC
IGLL5	ENST00000526893	5	DLBC
TP53	ENST00000269305	134	ESCA
TP53	ENST00000269305	135	ESCA
TP53	ENST00000269305	173	ESCA
TP53	ENST00000269305	174	ESCA
TP53	ENST00000269305	175	ESCA
TP53	ENST00000269305	176	ESCA
TP53	ENST00000269305	177	ESCA
TP53	ENST00000269305	179	ESCA
TP53	ENST00000269305	193	ESCA
TP53	ENST00000269305	195	ESCA
TP53	ENST00000269305	237	ESCA
TP53	ENST00000269305	241	ESCA
TP53	ENST00000269305	242	ESCA
TP53	ENST00000269305	245	ESCA
TP53	ENST00000269305	246	ESCA
TP53	ENST00000269305	248	ESCA
TP53	ENST00000269305	272	ESCA
TP53	ENST00000269305	273	ESCA
TP53	ENST00000269305	274	ESCA
TP53	ENST00000269305	275	ESCA
TP53	ENST00000269305	278	ESCA
TP53	ENST00000269305	280	ESCA
TP53	ENST00000269305	282	ESCA
PIK3CA	ENST00000263967	545	ESCA
PIK3CA	ENST00000263967	546	ESCA
PIK3CA	ENST00000263967	1043	ESCA
TP53	ENST00000269305	285	ESCA
TP53	ENST00000269305	126	ESCA
NFE2L2	ENST00000397062	79	ESCA
NFE2L2	ENST00000397062	81	ESCA
NFE2L2	ENST00000397062	82	ESCA
TP53	ENST00000269305	109	ESCA
TP53	ENST00000269305	168	ESCA
TP53	ENST00000269305	130	ESCA
TP53	ENST00000269305	151	ESCA
TP53	ENST00000269305	157	ESCA
TP53	ENST00000269305	163	ESCA
TP53	ENST00000269305	172	ESCA
TP53	ENST00000269305	216	ESCA
TP53	ENST00000269305	220	ESCA
PIK3CA	ENST00000263967	1047	ESCA
CDKN2A	ENST00000498124	80	ESCA
CDKN2A	ENST00000498124	83	ESCA
SMAD4	ENST00000342988	361	ESCA
TP53	ENST00000269305	20	ESCA
EGFR	ENST00000275493	62	GBM
EGFR	ENST00000275493	108	GBM
EGFR	ENST00000275493	252	GBM
EGFR	ENST00000275493	254	GBM
EGFR	ENST00000275493	256	GBM
EGFR	ENST00000275493	263	GBM
EGFR	ENST00000275493	270	GBM
EGFR	ENST00000275493	289	GBM
EGFR	ENST00000275493	596	GBM
EGFR	ENST00000275493	598	GBM
TP53	ENST00000269305	132	GBM
TP53	ENST00000269305	175	GBM
TP53	ENST00000269305	179	GBM
TP53	ENST00000269305	194	GBM
TP53	ENST00000269305	195	GBM
TP53	ENST00000269305	238	GBM
TP53	ENST00000269305	242	GBM
TP53	ENST00000269305	244	GBM
TP53	ENST00000269305	245	GBM
TP53	ENST00000269305	246	GBM
TP53	ENST00000269305	248	GBM
TP53	ENST00000269305	249	GBM
TP53	ENST00000269305	273	GBM
IDH1	ENST00000415913	132	GBM
PTEN	ENST00000371953	95	GBM
PTEN	ENST00000371953	129	GBM
PTEN	ENST00000371953	130	GBM
PTEN	ENST00000371953	131	GBM
PTEN	ENST00000371953	167	GBM
PIK3CA	ENST00000263967	545	GBM
PIK3CA	ENST00000263967	546	GBM
PIK3R1	ENST00000521381	376	GBM
PIK3R1	ENST00000521381	379	GBM
EGFR	ENST00000275493	628	GBM
EGFR	ENST00000275493	636	GBM
EGFR	ENST00000275493	63	GBM
PTEN	ENST00000371953	70	GBM
TP53	ENST00000269305	127	GBM
TP53	ENST00000269305	130	GBM
TP53	ENST00000269305	136	GBM
TP53	ENST00000269305	155	GBM
TP53	ENST00000269305	156	GBM
TP53	ENST00000269305	157	GBM
TP53	ENST00000269305	158	GBM
TP53	ENST00000269305	178	GBM
TP53	ENST00000269305	190	GBM
TP53	ENST00000269305	205	GBM
TP53	ENST00000269305	216	GBM
TP53	ENST00000269305	220	GBM
TP53	ENST00000269305	254	GBM
TP53	ENST00000269305	255	GBM
TP53	ENST00000269305	266	GBM
TP53	ENST00000269305	271	GBM
TP53	ENST00000269305	275	GBM
TP53	ENST00000269305	281	GBM
TP53	ENST00000269305	282	GBM
PTEN	ENST00000371953	136	GBM
TP53	ENST00000269305	138	GBM
PIK3CA	ENST00000263967	542	GBM
BRAF	ENST00000288602	596	GBM
BRAF	ENST00000288602	600	GBM
PIK3CA	ENST00000263967	38	GBM
PIK3CA	ENST00000263967	39	GBM
PIK3CA	ENST00000263967	88	GBM
PIK3CA	ENST00000263967	90	GBM
PTEN	ENST00000371953	132	GBM
PTEN	ENST00000371953	159	GBM
TP53	ENST00000269305	152	GBM
TP53	ENST00000269305	234	GBM
EGFR	ENST00000275493	222	GBM
HPN	ENST00000262626	366	GBM
PTEN	ENST00000371953	126	GBM
CCDC88C	ENST00000389857	1446	GBM
CCDC88C	ENST00000389857	1450	GBM
SYNE1	ENST00000367255	8420	GBM
SYNE1	ENST00000367255	846	GBM
TP53	ENST00000269305	125	HNSC
TP53	ENST00000269305	132	HNSC
TP53	ENST00000269305	133	HNSC
TP53	ENST00000269305	134	HNSC
TP53	ENST00000269305	136	HNSC
TP53	ENST00000269305	137	HNSC
TP53	ENST00000269305	161	HNSC
TP53	ENST00000269305	163	HNSC
TP53	ENST00000269305	172	HNSC
TP53	ENST00000269305	173	HNSC
TP53	ENST00000269305	175	HNSC
TP53	ENST00000269305	176	HNSC
TP53	ENST00000269305	179	HNSC
TP53	ENST00000269305	180	HNSC
TP53	ENST00000269305	193	HNSC
TP53	ENST00000269305	194	HNSC
TP53	ENST00000269305	195	HNSC
TP53	ENST00000269305	196	HNSC
TP53	ENST00000269305	237	HNSC
TP53	ENST00000269305	238	HNSC
TP53	ENST00000269305	239	HNSC
TP53	ENST00000269305	241	HNSC
TP53	ENST00000269305	242	HNSC
TP53	ENST00000269305	244	HNSC
TP53	ENST00000269305	245	HNSC
TP53	ENST00000269305	246	HNSC
TP53	ENST00000269305	248	HNSC
TP53	ENST00000269305	249	HNSC
TP53	ENST00000269305	251	HNSC
TP53	ENST00000269305	272	HNSC
TP53	ENST00000269305	273	HNSC
TP53	ENST00000269305	275	HNSC
TP53	ENST00000269305	276	HNSC
TP53	ENST00000269305	277	HNSC
TP53	ENST00000269305	278	HNSC
TP53	ENST00000269305	280	HNSC
TP53	ENST00000269305	281	HNSC
TP53	ENST00000269305	282	HNSC
TP53	ENST00000269305	285	HNSC
HRAS	ENST00000451590	11	HNSC
HRAS	ENST00000451590	12	HNSC
HRAS	ENST00000451590	13	HNSC
HRAS	ENST00000451590	61	HNSC
PIK3CA	ENST00000263967	542	HNSC
PIK3CA	ENST00000263967	545	HNSC
PIK3CA	ENST00000263967	546	HNSC
PIK3CA	ENST00000263967	1043	HNSC
PIK3CA	ENST00000263967	1047	HNSC
TP53	ENST00000269305	236	HNSC
HRAS	ENST00000451590	117	HNSC
PIK3CA	ENST00000263967	971	HNSC
PIK3CA	ENST00000263967	1040	HNSC
HRAS	ENST00000451590	118	HNSC
TP53	ENST00000269305	283	HNSC
FBXW7	ENST00000281708	465	HNSC
FBXW7	ENST00000281708	479	HNSC
FBXW7	ENST00000281708	505	HNSC
FBXW7	ENST00000281708	516	HNSC
FBXW7	ENST00000281708	543	HNSC
FBXW7	ENST00000281708	545	HNSC
RAC1	ENST00000356142	15	HNSC
RAC1	ENST00000356142	18	HNSC
RAC1	ENST00000356142	29	HNSC
RAC1	ENST00000356142	178	HNSC
TP53	ENST00000269305	105	HNSC
TP53	ENST00000269305	106	HNSC
TP53	ENST00000269305	126	HNSC
TP53	ENST00000269305	127	HNSC
TP53	ENST00000269305	141	HNSC
TP53	ENST00000269305	151	HNSC
TP53	ENST00000269305	156	HNSC
TP53	ENST00000269305	157	HNSC
TP53	ENST00000269305	158	HNSC
TP53	ENST00000269305	159	HNSC
TP53	ENST00000269305	168	HNSC
TP53	ENST00000269305	205	HNSC
TP53	ENST00000269305	213	HNSC
TP53	ENST00000269305	216	HNSC
TP53	ENST00000269305	218	HNSC
TP53	ENST00000269305	220	HNSC
TP53	ENST00000269305	234	HNSC
TP53	ENST00000269305	258	HNSC
TP53	ENST00000269305	259	HNSC
TP53	ENST00000269305	265	HNSC
TP53	ENST00000269305	266	HNSC
TP53	ENST00000269305	267	HNSC
TP53	ENST00000269305	270	HNSC
TP53	ENST00000269305	271	HNSC
TP53	ENST00000269305	286	HNSC
NFE2L2	ENST00000397062	79	HNSC
NFE2L2	ENST00000397062	80	HNSC
NFE2L2	ENST00000397062	81	HNSC
NFE2L2	ENST00000397062	82	HNSC
RAC1	ENST00000356142	135	HNSC
FBXW7	ENST00000281708	502	HNSC
FBXW7	ENST00000281708	520	HNSC
MAPK1	ENST00000215832	322	HNSC
RHOA	ENST00000418115	37	HNSC
MAPK1	ENST00000215832	81	HNSC
FGFR3	ENST00000340107	248	HNSC
FGFR3	ENST00000340107	249	HNSC
TGFBR2	ENST00000359013	553	HNSC
TP53	ENST00000269305	143	HNSC
KIF5B	ENST00000302418	80	HNSC
KIF5B	ENST00000302418	81	HNSC
TP53	ENST00000269305	110	HNSC
NOTCH1	ENST00000277541	422	HNSC
NOTCH1	ENST00000277541	424	HNSC
NOTCH1	ENST00000277541	429	HNSC
NOTCH1	ENST00000277541	440	HNSC
NOTCH1	ENST00000277541	449	HNSC
NOTCH1	ENST00000277541	454	HNSC
NOTCH1	ENST00000277541	455	HNSC
NOTCH1	ENST00000277541	456	HNSC
NOTCH1	ENST00000277541	461	HNSC
NOTCH1	ENST00000277541	465	HNSC
NOTCH1	ENST00000277541	468	HNSC
NOTCH1	ENST00000277541	478	HNSC
NOTCH1	ENST00000277541	484	HNSC
RASA1	ENST00000274376	789	HNSC
AKAP13	ENST00000361243	2013	HNSC
RHOA	ENST00000418115	40	HNSC
NAV3	ENST00000536525	929	HNSC
OGT	ENST00000373719	420	HNSC
CDKN2A	ENST00000498124	83	HNSC
CDKN2A	ENST00000498124	114	HNSC
CASP8	ENST00000358485	66	HNSC
CASP8	ENST00000358485	69	HNSC
CASP8	ENST00000358485	70	HNSC
ITGB1	ENST00000396033	370	HNSC
ITGB1	ENST00000396033	371	HNSC
ITGB1	ENST00000396033	374	HNSC
KEAP1	ENST00000171111	525	HNSC
TP53	ENST00000269305	341	HNSC
TP53	ENST00000269305	34	HNSC
VHL	ENST00000256474	78	KIRC
VHL	ENST00000256474	80	KIRC
VHL	ENST00000256474	82	KIRC
VHL	ENST00000256474	86	KIRC
VHL	ENST00000256474	88	KIRC
VHL	ENST00000256474	117	KIRC
VHL	ENST00000256474	118	KIRC
VHL	ENST00000256474	128	KIRC
VHL	ENST00000256474	130	KIRC
VHL	ENST00000256474	131	KIRC
VHL	ENST00000256474	133	KIRC
VHL	ENST00000256474	136	KIRC
VHL	ENST00000256474	151	KIRC
VHL	ENST00000256474	153	KIRC
VHL	ENST00000256474	162	KIRC
MTOR	ENST00000361445	1459	KIRC
MTOR	ENST00000361445	1460	KIRC
MTOR	ENST00000361445	1463	KIRC
MTOR	ENST00000361445	1483	KIRC
MTOR	ENST00000361445	1973	KIRC
MTOR	ENST00000361445	2006	KIRC
VHL	ENST00000256474	120	KIRC
PIK3CA	ENST00000263967	1047	KIRC
PIK3CA	ENST00000263967	1048	KIRC
PIK3CA	ENST00000263967	1049	KIRC
VHL	ENST00000256474	111	KIRC
VHL	ENST00000256474	115	KIRC
VHL	ENST00000256474	135	KIRC
MTOR	ENST00000361445	1977	KIRC
PBRM1	ENST00000394830	58	KIRC
MET	ENST00000318493	1110	KIRP
MET	ENST00000318493	1248	KIRP
SLC5A12	ENST00000396005	282	KIRP
KRAS	ENST00000256078	1	KIRP
DNMT3A	ENST00000264709	882	LAML
IDH2	ENST00000330062	140	LAML
IDH2	ENST00000330062	172	LAML
KRAS	ENST00000256078	12	LAML
KRAS	ENST00000256078	13	LAML
KRAS	ENST00000256078	59	LAML
FLT3	ENST00000241453	663	LAML
FLT3	ENST00000241453	835	LAML
FLT3	ENST00000241453	841	LAML
IDH1	ENST00000415913	132	LAML
NKTR	ENST00000232978	836	LAML
SF3B1	ENST00000335508	83	LAML
IDH1	ENST00000415913	132	LGG
TP53	ENST00000269305	132	LGG
TP53	ENST00000269305	136	LGG
TP53	ENST00000269305	173	LGG
TP53	ENST00000269305	175	LGG
TP53	ENST00000269305	176	LGG
TP53	ENST00000269305	179	LGG
TP53	ENST00000269305	193	LGG
TP53	ENST00000269305	194	LGG
TP53	ENST00000269305	195	LGG
TP53	ENST00000269305	214	LGG
TP53	ENST00000269305	237	LGG
TP53	ENST00000269305	238	LGG
TP53	ENST00000269305	241	LGG
TP53	ENST00000269305	244	LGG
TP53	ENST00000269305	245	LGG
TP53	ENST00000269305	246	LGG
TP53	ENST00000269305	248	LGG
TP53	ENST00000269305	249	LGG
TP53	ENST00000269305	250	LGG
TP53	ENST00000269305	272	LGG
TP53	ENST00000269305	273	LGG
TP53	ENST00000269305	274	LGG
TP53	ENST00000269305	275	LGG
TP53	ENST00000269305	277	LGG
TP53	ENST00000269305	278	LGG
TP53	ENST00000269305	279	LGG
TP53	ENST00000269305	280	LGG
TP53	ENST00000269305	281	LGG
TP53	ENST00000269305	282	LGG
TP53	ENST00000269305	125	LGG
TP53	ENST00000269305	236	LGG
EGFR	ENST00000275493	108	LGG
CIC	ENST00000575354	230	LGG
CIC	ENST00000575354	231	LGG
CIC	ENST00000575354	234	LGG
EGFR	ENST00000275493	62	LGG
EGFR	ENST00000275493	84	LGG
EGFR	ENST00000275493	252	LGG
EGFR	ENST00000275493	256	LGG
EGFR	ENST00000275493	289	LGG
PIK3CA	ENST00000263967	1043	LGG
PIK3CA	ENST00000263967	1047	LGG
TP53	ENST00000269305	157	LGG
TP53	ENST00000269305	159	LGG
TP53	ENST00000269305	161	LGG
TP53	ENST00000269305	177	LGG
TP53	ENST00000269305	181	LGG
TP53	ENST00000269305	190	LGG
TP53	ENST00000269305	196	LGG
TP53	ENST00000269305	215	LGG
TP53	ENST00000269305	216	LGG
TP53	ENST00000269305	220	LGG
IDH2	ENST00000330062	172	LGG
PIK3R1	ENST00000521381	564	LGG
CIC	ENST00000575354	210	LGG
TP53	ENST00000269305	109	LGG
TP53	ENST00000269305	113	LGG
TP53	ENST00000269305	126	LGG
TP53	ENST00000269305	127	LGG
TP53	ENST00000269305	130	LGG
TP53	ENST00000269305	131	LGG
TP53	ENST00000269305	141	LGG
TP53	ENST00000269305	142	LGG
TP53	ENST00000269305	143	LGG
TP53	ENST00000269305	145	LGG
TP53	ENST00000269305	151	LGG
TP53	ENST00000269305	152	LGG
TP53	ENST00000269305	155	LGG
TP53	ENST00000269305	156	LGG
TP53	ENST00000269305	158	LGG
TP53	ENST00000269305	163	LGG
TP53	ENST00000269305	205	LGG
TP53	ENST00000269305	213	LGG
TP53	ENST00000269305	230	LGG
TP53	ENST00000269305	232	LGG
TP53	ENST00000269305	234	LGG
TP53	ENST00000269305	255	LGG
TP53	ENST00000269305	265	LGG
TP53	ENST00000269305	266	LGG
TP53	ENST00000269305	267	LGG
TP53	ENST00000269305	270	LGG
TP53	ENST00000269305	286	LGG
CIC	ENST00000575354	215	LGG
EGFR	ENST00000275493	598	LGG
PIK3CA	ENST00000263967	345	LGG
PIK3CA	ENST00000263967	420	LGG
PIK3CA	ENST00000263967	545	LGG
CIC	ENST00000575354	201	LGG
CIC	ENST00000575354	202	LGG
CIC	ENST00000575354	203	LGG
CIC	ENST00000575354	213	LGG
CIC	ENST00000575354	227	LGG
NOTCH1	ENST00000277541	422	LGG
PIK3R1	ENST00000521381	560	LGG
EGFR	ENST00000275493	263	LGG
TP53	ENST00000269305	120	LGG
TP53	ENST00000269305	110	LGG
TP53	ENST00000269305	208	LGG
ATRX	ENST00000373344	2172	LGG
KRT15	ENST00000254043	202	LGG
KRT15	ENST00000254043	205	LGG
PIK3CA	ENST00000263967	453	LGG
NOTCH1	ENST00000277541	448	LGG
NOTCH1	ENST00000277541	46	LGG
TP53	ENST00000269305	174	LIHC
TP53	ENST00000269305	194	LIHC
TP53	ENST00000269305	195	LIHC
TP53	ENST00000269305	245	LIHC
TP53	ENST00000269305	246	LIHC
TP53	ENST00000269305	248	LIHC
TP53	ENST00000269305	249	LIHC
TP53	ENST00000269305	273	LIHC
CTNNB1	ENST00000349496	333	LIHC
CTNNB1	ENST00000349496	335	LIHC
EEF1A1	ENST00000316292	362	LIHC
EEF1A1	ENST00000316292	432	LIHC
TP53	ENST00000269305	161	LIHC
TP53	ENST00000269305	193	LIHC
TP53	ENST00000269305	215	LIHC
CRIP3	ENST00000372569	136	LIHC
CRIP3	ENST00000372569	137	LIHC
TP53	ENST00000269305	157	LIHC
TP53	ENST00000269305	175	LIHC
TP53	ENST00000269305	205	LIHC
TP53	ENST00000269305	237	LIHC
TP53	ENST00000269305	238	LIHC
TP53	ENST00000269305	257	LIHC
TP53	ENST00000269305	275	LIHC
PIK3CA	ENST00000263967	1047	LIHC
PIK3CA	ENST00000263967	1052	LIHC
ATP12A	ENST00000218548	931	LIHC
NFE2L2	ENST00000397062	79	LIHC
NFE2L2	ENST00000397062	80	LIHC
NFE2L2	ENST00000397062	81	LIHC
NFE2L2	ENST00000397062	82	LIHC
TP53	ENST00000269305	156	LIHC
TP53	ENST00000269305	158	LIHC
TP53	ENST00000269305	258	LIHC
TP53	ENST00000269305	276	LIHC
TP53	ENST00000269305	281	LIHC
CRIP3	ENST00000372569	120	LIHC
CES1	ENST00000360526	366	LIHC
TP53	ENST00000269305	176	LIHC
TP53	ENST00000269305	197	LIHC
TP53	ENST00000269305	213	LIHC
TP53	ENST00000269305	220	LIHC
TP53	ENST00000269305	253	LIHC
TP53	ENST00000269305	266	LIHC
TP53	ENST00000269305	271	LIHC
TP53	ENST00000269305	280	LIHC
GNAS	ENST00000371100	844	LIHC
CDKN2A	ENST00000498124	83	LIHC
CDKN2A	ENST00000498124	84	LIHC
CDKN2A	ENST00000498124	86	LIHC
CDKN2A	ENST00000498124	108	LIHC
KIF19	ENST00000389916	312	LIHC
CTNNB1	ENST00000349496	383	LIHC
CTNNB1	ENST00000349496	38	LIHC
BRAF	ENST00000288602	466	LUAD
BRAF	ENST00000288602	469	LUAD
BRAF	ENST00000288602	594	LUAD
BRAF	ENST00000288602	596	LUAD
EGFR	ENST00000275493	769	LUAD
EGFR	ENST00000275493	833	LUAD
EGFR	ENST00000275493	858	LUAD
EGFR	ENST00000275493	861	LUAD
KRAS	ENST00000256078	12	LUAD
KRAS	ENST00000256078	13	LUAD
KRAS	ENST00000256078	61	LUAD
TP53	ENST00000269305	132	LUAD
TP53	ENST00000269305	135	LUAD
TP53	ENST00000269305	157	LUAD
TP53	ENST00000269305	159	LUAD
TP53	ENST00000269305	161	LUAD
TP53	ENST00000269305	173	LUAD
TP53	ENST00000269305	175	LUAD
TP53	ENST00000269305	176	LUAD
TP53	ENST00000269305	193	LUAD
TP53	ENST00000269305	194	LUAD
TP53	ENST00000269305	195	LUAD
TP53	ENST00000269305	214	LUAD
TP53	ENST00000269305	216	LUAD
TP53	ENST00000269305	237	LUAD
TP53	ENST00000269305	238	LUAD
TP53	ENST00000269305	239	LUAD
TP53	ENST00000269305	242	LUAD
TP53	ENST00000269305	244	LUAD
TP53	ENST00000269305	245	LUAD
TP53	ENST00000269305	249	LUAD
TP53	ENST00000269305	273	LUAD
TP53	ENST00000269305	274	LUAD
TP53	ENST00000269305	275	LUAD
TP53	ENST00000269305	277	LUAD
TP53	ENST00000269305	278	LUAD
TP53	ENST00000269305	280	LUAD
TP53	ENST00000269305	281	LUAD
TP53	ENST00000269305	282	LUAD
TP53	ENST00000269305	285	LUAD
F2	ENST00000311907	349	LUAD
EGFR	ENST00000275493	759	LUAD
EGFR	ENST00000275493	754	LUAD
KEAP1	ENST00000171111	461	LUAD
TP53	ENST00000269305	283	LUAD
BRAF	ENST00000288602	464	LUAD
BRAF	ENST00000288602	600	LUAD
EGFR	ENST00000275493	719	LUAD
EGFR	ENST00000275493	790	LUAD
KEAP1	ENST00000171111	460	LUAD
PIK3CA	ENST00000263967	542	LUAD
PIK3CA	ENST00000263967	545	LUAD
TP53	ENST00000269305	158	LUAD
TP53	ENST00000269305	163	LUAD
TP53	ENST00000269305	171	LUAD
TP53	ENST00000269305	177	LUAD
TP53	ENST00000269305	180	LUAD
TP53	ENST00000269305	205	LUAD
TP53	ENST00000269305	236	LUAD
TP53	ENST00000269305	248	LUAD
TP53	ENST00000269305	258	LUAD
TP53	ENST00000269305	266	LUAD
TP53	ENST00000269305	286	LUAD
TP53	ENST00000269305	105	LUAD
TP53	ENST00000269305	127	LUAD
TP53	ENST00000269305	154	LUAD
TP53	ENST00000269305	155	LUAD
TP53	ENST00000269305	168	LUAD
TP53	ENST00000269305	220	LUAD
TP53	ENST00000269305	270	LUAD
TP53	ENST00000269305	271	LUAD
REN	ENST00000272190	357	LUAD
KEAP1	ENST00000171111	415	LUAD
BRAF	ENST00000288602	604	LUAD
PDE10A	ENST00000539869	557	LUAD
PDE10A	ENST00000539869	559	LUAD
TRIM29	ENST00000341846	424	LUAD
TRIM29	ENST00000341846	427	LUAD
TRIM29	ENST00000341846	431	LUAD
RPAP1	ENST00000304330	286	LUAD
TP53	ENST00000269305	110	LUAD
TP53	ENST00000269305	141	LUAD
TP53	ENST00000269305	152	LUAD
TP53	ENST00000269305	267	LUAD
STK11	ENST00000326873	78	LUAD
STK11	ENST00000326873	239	LUAD
STK11	ENST00000326873	24	LUAD
TP53	ENST00000269305	132	LUSC
TP53	ENST00000269305	135	LUSC
TP53	ENST00000269305	136	LUSC
TP53	ENST00000269305	157	LUSC
TP53	ENST00000269305	158	LUSC
TP53	ENST00000269305	159	LUSC
TP53	ENST00000269305	160	LUSC
TP53	ENST00000269305	161	LUSC
TP53	ENST00000269305	163	LUSC
TP53	ENST00000269305	172	LUSC
TP53	ENST00000269305	173	LUSC
TP53	ENST00000269305	174	LUSC
TP53	ENST00000269305	175	LUSC
TP53	ENST00000269305	176	LUSC
TP53	ENST00000269305	179	LUSC
TP53	ENST00000269305	193	LUSC
TP53	ENST00000269305	194	LUSC
TP53	ENST00000269305	195	LUSC
TP53	ENST00000269305	205	LUSC
TP53	ENST00000269305	214	LUSC
TP53	ENST00000269305	215	LUSC
TP53	ENST00000269305	216	LUSC
TP53	ENST00000269305	237	LUSC
TP53	ENST00000269305	238	LUSC
TP53	ENST00000269305	241	LUSC
TP53	ENST00000269305	242	LUSC
TP53	ENST00000269305	244	LUSC
TP53	ENST00000269305	245	LUSC
TP53	ENST00000269305	248	LUSC
TP53	ENST00000269305	249	LUSC
TP53	ENST00000269305	250	LUSC
TP53	ENST00000269305	251	LUSC
TP53	ENST00000269305	258	LUSC
TP53	ENST00000269305	272	LUSC
TP53	ENST00000269305	273	LUSC
TP53	ENST00000269305	274	LUSC
TP53	ENST00000269305	275	LUSC
TP53	ENST00000269305	276	LUSC
TP53	ENST00000269305	278	LUSC
TP53	ENST00000269305	279	LUSC
TP53	ENST00000269305	280	LUSC
TP53	ENST00000269305	281	LUSC
TP53	ENST00000269305	259	LUSC
TP53	ENST00000269305	266	LUSC
TP53	ENST00000269305	282	LUSC
TP53	ENST00000269305	284	LUSC
PIK3CA	ENST00000263967	538	LUSC
PIK3CA	ENST00000263967	539	LUSC
PIK3CA	ENST00000263967	542	LUSC
PIK3CA	ENST00000263967	545	LUSC
PIK3CA	ENST00000263967	547	LUSC
TP53	ENST00000269305	125	LUSC
TP53	ENST00000269305	234	LUSC
TP53	ENST00000269305	232	LUSC
CDKN2A	ENST00000498124	81	LUSC
CDKN2A	ENST00000498124	83	LUSC
CDKN2A	ENST00000498124	114	LUSC
ITGAX	ENST00000268296	684	LUSC
NFE2L2	ENST00000397062	77	LUSC
NFE2L2	ENST00000397062	79	LUSC
NFE2L2	ENST00000397062	80	LUSC
NFE2L2	ENST00000397062	81	LUSC
PTEN	ENST00000371953	129	LUSC
PTEN	ENST00000371953	171	LUSC
TP53	ENST00000269305	109	LUSC
TP53	ENST00000269305	126	LUSC
TP53	ENST00000269305	141	LUSC
TP53	ENST00000269305	151	LUSC
TP53	ENST00000269305	152	LUSC
TP53	ENST00000269305	154	LUSC
TP53	ENST00000269305	155	LUSC
TP53	ENST00000269305	181	LUSC
TP53	ENST00000269305	190	LUSC
TP53	ENST00000269305	197	LUSC
TP53	ENST00000269305	213	LUSC
TP53	ENST00000269305	220	LUSC
TP53	ENST00000269305	236	LUSC
TP53	ENST00000269305	262	LUSC
TP53	ENST00000269305	271	LUSC
TP53	ENST00000269305	283	LUSC
TP53	ENST00000269305	286	LUSC
TP53	ENST00000269305	105	LUSC
TP53	ENST00000269305	106	LUSC
TP53	ENST00000269305	110	LUSC
TP53	ENST00000269305	131	LUSC
TP53	ENST00000269305	267	LUSC
HRAS	ENST00000451590	12	LUSC
HRAS	ENST00000451590	13	LUSC
BRAF	ENST00000288602	466	LUSC
HRAS	ENST00000451590	61	LUSC
PIK3CA	ENST00000263967	1045	LUSC
PIK3CA	ENST00000263967	1047	LUSC
FGFR3	ENST00000340107	248	LUSC
FGFR3	ENST00000340107	249	LUSC
KLF5	ENST00000377687	418	LUSC
KLF5	ENST00000377687	419	LUSC
TP53	ENST00000269305	111	LUSC
CDKN2A	ENST00000498124	84	LUSC
CDKN2A	ENST00000498124	85	LUSC
FBXW7	ENST00000281708	505	LUSC
BRAF	ENST00000288602	469	LUSC
PIK3CG	ENST00000359195	186	LUSC
PIK3CG	ENST00000359195	191	LUSC
DDX60L	ENST00000260184	797	LUSC
PTEN	ENST00000371953	128	LUSC
CASR	ENST00000498619	183	LUSC
FOLH1	ENST00000256999	517	LUSC
FOLH1	ENST00000256999	702	LUSC
FBXW7	ENST00000281708	517	LUSC
PRIM2	ENST00000607273	305	LUSC
DDX60L	ENST00000260184	796	LUSC
DDX60L	ENST00000260184	798	LUSC
ITGAX	ENST00000268296	685	LUSC
ITGAX	ENST00000268296	687	LUSC
FGFR2	ENST00000457416	538	LUSC
FGFR2	ENST00000457416	66	LUSC
TP53	ENST00000269305	238	MESO
TP53	ENST00000269305	27	MESO
TP53	ENST00000269305	134	OV
TP53	ENST00000269305	135	OV
TP53	ENST00000269305	173	OV
TP53	ENST00000269305	175	OV
TP53	ENST00000269305	176	OV
TP53	ENST00000269305	194	OV
TP53	ENST00000269305	195	OV
TP53	ENST00000269305	237	OV
TP53	ENST00000269305	238	OV
TP53	ENST00000269305	239	OV
TP53	ENST00000269305	241	OV
TP53	ENST00000269305	242	OV
TP53	ENST00000269305	244	OV
TP53	ENST00000269305	245	OV
TP53	ENST00000269305	250	OV
TP53	ENST00000269305	273	OV
TP53	ENST00000269305	274	OV
TP53	ENST00000269305	275	OV
TP53	ENST00000269305	132	OV
TP53	ENST00000269305	159	OV
TP53	ENST00000269305	161	OV
TP53	ENST00000269305	177	OV
TP53	ENST00000269305	179	OV
TP53	ENST00000269305	193	OV
TP53	ENST00000269305	214	OV
TP53	ENST00000269305	236	OV
TP53	ENST00000269305	248	OV
TP53	ENST00000269305	249	OV
TP53	ENST00000269305	251	OV
TP53	ENST00000269305	272	OV
TP53	ENST00000269305	276	OV
TP53	ENST00000269305	277	OV
TP53	ENST00000269305	278	OV
TP53	ENST00000269305	279	OV
TP53	ENST00000269305	280	OV
TP53	ENST00000269305	281	OV
TP53	ENST00000269305	216	OV
TP53	ENST00000269305	157	OV
TP53	ENST00000269305	282	OV
TP53	ENST00000269305	257	OV
TP53	ENST00000269305	125	OV
TP53	ENST00000269305	127	OV
TP53	ENST00000269305	130	OV
TP53	ENST00000269305	131	OV
TP53	ENST00000269305	138	OV
TP53	ENST00000269305	145	OV
TP53	ENST00000269305	147	OV
TP53	ENST00000269305	151	OV
TP53	ENST00000269305	154	OV
TP53	ENST00000269305	156	OV
TP53	ENST00000269305	163	OV
TP53	ENST00000269305	164	OV
TP53	ENST00000269305	205	OV
TP53	ENST00000269305	215	OV
TP53	ENST00000269305	220	OV
TP53	ENST00000269305	232	OV
TP53	ENST00000269305	234	OV
TP53	ENST00000269305	253	OV
TP53	ENST00000269305	258	OV
TP53	ENST00000269305	265	OV
TP53	ENST00000269305	266	OV
TP53	ENST00000269305	270	OV
TP53	ENST00000269305	286	OV
TP53	ENST00000269305	105	OV
KRAS	ENST00000256078	12	OV
KRAS	ENST00000256078	61	OV
TOP2A	ENST00000423485	215	OV
ZNF133	ENST00000377671	356	OV
PYGL	ENST00000216392	270	OV
TP53	ENST00000269305	11	OV
KRAS	ENST00000256078	12	PAAD
KRAS	ENST00000256078	13	PAAD
KRAS	ENST00000256078	61	PAAD
TP53	ENST00000269305	175	PAAD
TP53	ENST00000269305	194	PAAD
TP53	ENST00000269305	238	PAAD
TP53	ENST00000269305	239	PAAD
TP53	ENST00000269305	241	PAAD
TP53	ENST00000269305	245	PAAD
TP53	ENST00000269305	246	PAAD
TP53	ENST00000269305	248	PAAD
TP53	ENST00000269305	250	PAAD
TP53	ENST00000269305	273	PAAD
TP53	ENST00000269305	274	PAAD
TP53	ENST00000269305	275	PAAD
TP53	ENST00000269305	272	PAAD
TP53	ENST00000269305	278	PAAD
SMAD4	ENST00000342988	351	PAAD
SMAD4	ENST00000342988	352	PAAD
SMAD4	ENST00000342988	355	PAAD
SMAD4	ENST00000342988	361	PAAD
TP53	ENST00000269305	135	PAAD
TP53	ENST00000269305	173	PAAD
TP53	ENST00000269305	179	PAAD
TP53	ENST00000269305	214	PAAD
TP53	ENST00000269305	282	PAAD
GNAS	ENST00000371100	844	PAAD
TP53	ENST00000269305	126	PAAD
TP53	ENST00000269305	127	PAAD
TP53	ENST00000269305	151	PAAD
TP53	ENST00000269305	152	PAAD
TP53	ENST00000269305	154	PAAD
TP53	ENST00000269305	215	PAAD
TP53	ENST00000269305	220	PAAD
TP53	ENST00000269305	259	PAAD
TP53	ENST00000269305	283	PAAD
TP53	ENST00000269305	255	PAAD
TP53	ENST00000269305	266	PAAD
TP53	ENST00000269305	131	PAAD
TP53	ENST00000269305	205	PAAD
TP53	ENST00000269305	25	PAAD
HRAS	ENST00000451590	13	PCPG
HRAS	ENST00000451590	61	PCPG
RET	ENST00000355710	91	PCPG
SPOP	ENST00000393331	87	PRAD
SPOP	ENST00000393331	102	PRAD
SPOP	ENST00000393331	104	PRAD
SPOP	ENST00000393331	131	PRAD
SPOP	ENST00000393331	133	PRAD
SPOP	ENST00000393331	125	PRAD
SPOP	ENST00000393331	129	PRAD
SPOP	ENST00000393331	130	PRAD
TP53	ENST00000269305	175	PRAD
TP53	ENST00000269305	239	PRAD
TP53	ENST00000269305	245	PRAD
TP53	ENST00000269305	273	PRAD
TP53	ENST00000269305	248	PRAD
PIK3CA	ENST00000263967	542	PRAD
PIK3R1	ENST00000521381	360	PRAD
TP53	ENST00000269305	249	PRAD
TP53	ENST00000269305	135	PRAD
TP53	ENST00000269305	163	PRAD
TP53	ENST00000269305	176	PRAD
TP53	ENST00000269305	177	PRAD
TP53	ENST00000269305	181	PRAD
TP53	ENST00000269305	237	PRAD
TP53	ENST00000269305	279	PRAD
TP53	ENST00000269305	285	PRAD
IDH1	ENST00000415913	132	PRAD
TP53	ENST00000269305	141	PRAD
TP53	ENST00000269305	193	PRAD
TP53	ENST00000269305	28	PRAD
KRAS	ENST00000256078	12	READ
KRAS	ENST00000256078	13	READ
TP53	ENST00000269305	173	READ
TP53	ENST00000269305	175	READ
TP53	ENST00000269305	194	READ
TP53	ENST00000269305	195	READ
TP53	ENST00000269305	238	READ
TP53	ENST00000269305	245	READ
TP53	ENST00000269305	248	READ
TP53	ENST00000269305	250	READ
TP53	ENST00000269305	273	READ
TP53	ENST00000269305	278	READ
KRAS	ENST00000256078	59	READ
KRAS	ENST00000256078	61	READ
NRAS	ENST00000369535	12	READ
NRAS	ENST00000369535	13	READ
NRAS	ENST00000369535	61	READ
TP53	ENST00000269305	282	READ
TP53	ENST00000269305	272	READ
TP53	ENST00000269305	275	READ
PIK3CA	ENST00000263967	545	READ
PIK3CA	ENST00000263967	546	READ
TP53	ENST00000269305	215	READ
TP53	ENST00000269305	20	READ
TP53	ENST00000269305	175	SARC
TP53	ENST00000269305	179	SARC
TP53	ENST00000269305	194	SARC
TP53	ENST00000269305	195	SARC
TP53	ENST00000269305	238	SARC
TP53	ENST00000269305	242	SARC
TP53	ENST00000269305	244	SARC
TP53	ENST00000269305	237	SARC
TP53	ENST00000269305	214	SARC
TP53	ENST00000269305	273	SARC
TP53	ENST00000269305	156	SARC
TP53	ENST00000269305	21	SARC
BRAF	ENST00000288602	467	SKCM
BRAF	ENST00000288602	581	SKCM
BRAF	ENST00000288602	597	SKCM
BRAF	ENST00000288602	600	SKCM
BRAF	ENST00000288602	601	SKCM
BRAF	ENST00000288602	466	SKCM
BRAF	ENST00000288602	469	SKCM
BRAF	ENST00000288602	594	SKCM
NRAS	ENST00000369535	12	SKCM
NRAS	ENST00000369535	13	SKCM
NRAS	ENST00000369535	61	SKCM
NRAS	ENST00000369535	62	SKCM
IDH1	ENST00000415913	132	SKCM
MUC16	ENST00000397910	5851	SKCM
DNAH5	ENST00000265104	3240	SKCM
CDK4	ENST00000257904	22	SKCM
CDK4	ENST00000257904	24	SKCM
CNTN5	ENST00000524871	379	SKCM
CNTN5	ENST00000524871	381	SKCM
COL21A1	ENST00000244728	692	SKCM
COL21A1	ENST00000244728	695	SKCM
COL21A1	ENST00000244728	698	SKCM
COL21A1	ENST00000244728	701	SKCM
MXRA5	ENST00000217939	1983	SKCM
MXRA5	ENST00000217939	2006	SKCM
RAC1	ENST00000356142	29	SKCM
RAC1	ENST00000356142	31	SKCM
MAP2K1	ENST00000307102	122	SKCM
MAP2K1	ENST00000307102	124	SKCM
MAP2K1	ENST00000307102	203	SKCM
MYO9A	ENST00000356056	1293	SKCM
MYO9A	ENST00000356056	1300	SKCM
PPP6C	ENST00000451402	301	SKCM
ZFPM2	ENST00000407775	676	SKCM
TRRAP	ENST00000359863	722	SKCM
ASXL3	ENST00000269197	1370	SKCM
CDKN2A	ENST00000498124	81	SKCM
CNTN5	ENST00000524871	296	SKCM
KIT	ENST00000288135	576	SKCM
KIT	ENST00000288135	642	SKCM
KRAS	ENST00000256078	12	SKCM
KRAS	ENST00000256078	13	SKCM
KRAS	ENST00000256078	61	SKCM
KRAS	ENST00000256078	62	SKCM
KRAS	ENST00000256078	63	SKCM
OR11H1	ENST00000252835	302	SKCM
RQCD1	ENST00000273064	87	SKCM
RQCD1	ENST00000273064	88	SKCM
RQCD1	ENST00000273064	131	SKCM
SF3B1	ENST00000335508	625	SKCM
SF3B1	ENST00000335508	626	SKCM
SLC27A5	ENST00000263093	550	SKCM
SLC27A5	ENST00000263093	554	SKCM
SYK	ENST00000375754	578	SKCM
TRRAP	ENST00000359863	765	SKCM
DSCAML1	ENST00000321322	394	SKCM
DSCAML1	ENST00000321322	429	SKCM
AMICA1	ENST00000356289	165	SKCM
AMICA1	ENST00000356289	184	SKCM
OR4N4	ENST00000328795	70	SKCM
RGPD3	ENST00000409886	753	SKCM
RGPD3	ENST00000409886	755	SKCM
CRB1	ENST00000367400	916	SKCM
GPR83	ENST00000243673	379	SKCM
GPR83	ENST00000243673	380	SKCM
NWD1	ENST00000524140	757	SKCM
OR4N2	ENST00000315947	41	SKCM
OR4N2	ENST00000315947	284	SKCM
CASR	ENST00000498619	393	SKCM
HRAS	ENST00000451590	13	SKCM
RAF1	ENST00000251849	259	SKCM
TP53	ENST00000269305	134	SKCM
TP53	ENST00000269305	275	SKCM
KRAS	ENST00000256078	117	SKCM
RGS7	ENST00000366565	58	SKCM
MUC16	ENST00000397910	5116	SKCM
MUC16	ENST00000397910	5119	SKCM
HHIPL2	ENST00000343410	287	SKCM
KLHDC7A	ENST00000400664	635	SKCM
GUCY1A3	ENST00000296518	488	SKCM
GUCY1A3	ENST00000296518	614	SKCM
CCDC74A	ENST00000295171	210	SKCM
KIT	ENST00000288135	559	SKCM
MAP2K1	ENST00000307102	53	SKCM
TMC5	ENST00000396229	690	SKCM
HHIPL2	ENST00000343410	294	SKCM
HHIPL2	ENST00000343410	305	SKCM
CDKN2A	ENST00000498124	83	SKCM
CDKN2A	ENST00000498124	114	SKCM
CCDC158	ENST00000388914	965	SKCM
DPYD	ENST00000370192	120	SKCM
RAF1	ENST00000251849	257	SKCM
RAF1	ENST00000251849	264	SKCM
CSMD3	ENST00000297405	337	SKCM
SF3B1	ENST00000335508	700	SKCM
C10orf12	ENST00000286067	933	SKCM
DNAH5	ENST00000265104	3236	SKCM
DNAH5	ENST00000265104	3244	SKCM
NETO1	ENST00000327305	149	SKCM
OR51B2	ENST00000328813	143	SKCM
OR51B2	ENST00000328813	163	SKCM
THSD7B	ENST00000272643	1181	SKCM
THSD7B	ENST00000272643	1200	SKCM
KCNA6	ENST00000433855	241	SKCM
RGS7	ENST00000366565	44	SKCM
ROS1	ENST00000368508	2049	SKCM
SLC10A2	ENST00000245312	263	SKCM
TP53	ENST00000269305	120	SKCM
TP53	ENST00000269305	177	SKCM
TP53	ENST00000269305	241	SKCM
TP53	ENST00000269305	278	SKCM
TP53	ENST00000269305	280	SKCM
PLCB1	ENST00000338037	725	SKCM
PPFIA2	ENST00000549396	1015	SKCM
PPFIA2	ENST00000549396	1049	SKCM
PTGER3	ENST00000460330	370	SKCM
KCNA6	ENST00000433855	244	SKCM
ADCYAP1R1	ENST00000396211	438	SKCM
GIMAP8	ENST00000307271	649	SKCM
GIMAP8	ENST00000307271	654	SKCM
SPEF2	ENST00000356031	1547	SKCM
SULF1	ENST00000260128	110	SKCM
SULF1	ENST00000260128	114	SKCM
SULF1	ENST00000260128	141	SKCM
UGT1A9	ENST00000354728	170	SKCM
TP53	ENST00000269305	179	SKCM
TP53	ENST00000269305	220	SKCM
TP53	ENST00000269305	248	SKCM
RYR3	ENST00000389232	3395	SKCM
PER3	ENST00000361923	316	SKCM
PER3	ENST00000361923	319	SKCM
OR2W1	ENST00000377175	122	SKCM
CSMD2	ENST00000241312	2793	SKCM
NONO	ENST00000276079	110	SKCM
SCN7A	ENST00000409855	178	SKCM
SCN7A	ENST00000409855	179	SKCM
SCN7A	ENST00000409855	218	SKCM
DNAH3	ENST00000261383	1274	SKCM
DNAH3	ENST00000261383	1276	SKCM
TLR7	ENST00000380659	184	SKCM
TLR7	ENST00000380659	186	SKCM
OR11H1	ENST00000252835	79	SKCM
OR4N4	ENST00000328795	41	SKCM
AOX1	ENST00000374700	744	SKCM
AOX1	ENST00000374700	853	SKCM
ERBB4	ENST00000342788	106	SKCM
ERBB4	ENST00000342788	286	SKCM
FANCD2	ENST00000287647	428	SKCM
FOLH1	ENST00000256999	485	SKCM
FOLH1	ENST00000256999	492	SKCM
FOLH1	ENST00000256999	495	SKCM
GIMAP4	ENST00000255945	42	SKCM
GIMAP4	ENST00000255945	44	SKCM
GIMAP4	ENST00000255945	47	SKCM
GIMAP4	ENST00000255945	54	SKCM
HRAS	ENST00000451590	61	SKCM
HRAS	ENST00000451590	117	SKCM
OR4M1	ENST00000315957	282	SKCM
TP53BP1	ENST00000382044	672	SKCM
TP53BP1	ENST00000382044	673	SKCM
TP53BP1	ENST00000382044	839	SKCM
ZBBX	ENST00000455345	48	SKCM
TP53	ENST00000269305	134	STAD
TP53	ENST00000269305	173	STAD
TP53	ENST00000269305	175	STAD
TP53	ENST00000269305	176	STAD
TP53	ENST00000269305	179	STAD
TP53	ENST00000269305	195	STAD
TP53	ENST00000269305	237	STAD
TP53	ENST00000269305	238	STAD
TP53	ENST00000269305	242	STAD
TP53	ENST00000269305	245	STAD
TP53	ENST00000269305	246	STAD
TP53	ENST00000269305	248	STAD
TP53	ENST00000269305	249	STAD
TP53	ENST00000269305	250	STAD
TP53	ENST00000269305	271	STAD
TP53	ENST00000269305	272	STAD
TP53	ENST00000269305	273	STAD
TP53	ENST00000269305	274	STAD
TP53	ENST00000269305	285	STAD
TP53	ENST00000269305	192	STAD
PIK3CA	ENST00000263967	545	STAD
PIK3CA	ENST00000263967	546	STAD
SMAD4	ENST00000342988	352	STAD
TP53	ENST00000269305	135	STAD
TP53	ENST00000269305	193	STAD
TP53	ENST00000269305	214	STAD
TP53	ENST00000269305	282	STAD
CDH1	ENST00000261769	222	STAD
CDH1	ENST00000261769	254	STAD
CDH1	ENST00000261769	257	STAD
CDH1	ENST00000261769	290	STAD
CDH1	ENST00000261769	336	STAD
CDH1	ENST00000261769	402	STAD
KRAS	ENST00000256078	12	STAD
KRAS	ENST00000256078	13	STAD
KRAS	ENST00000256078	61	STAD
PIK3CA	ENST00000263967	542	STAD
RHOA	ENST00000418115	26	STAD
RHOA	ENST00000418115	39	STAD
RHOA	ENST00000418115	40	STAD
RHOA	ENST00000418115	41	STAD
RHOA	ENST00000418115	42	STAD
RHOA	ENST00000418115	57	STAD
RHOA	ENST00000418115	59	STAD
RHOA	ENST00000418115	60	STAD
RHOA	ENST00000418115	61	STAD
RHOA	ENST00000418115	62	STAD
SMAD4	ENST00000342988	351	STAD
SMAD4	ENST00000342988	355	STAD
SMAD4	ENST00000342988	361	STAD
SMAD4	ENST00000342988	363	STAD
SMAD4	ENST00000342988	386	STAD
CNBD1	ENST00000518476	396	STAD
PTEN	ENST00000371953	126	STAD
SPTA1	ENST00000368147	1732	STAD
SPTA1	ENST00000368147	1733	STAD
SPTA1	ENST00000368147	1736	STAD
TP53	ENST00000269305	107	STAD
TP53	ENST00000269305	111	STAD
TP53	ENST00000269305	126	STAD
TP53	ENST00000269305	130	STAD
TP53	ENST00000269305	136	STAD
TP53	ENST00000269305	145	STAD
TP53	ENST00000269305	151	STAD
TP53	ENST00000269305	152	STAD
TP53	ENST00000269305	162	STAD
TP53	ENST00000269305	205	STAD
TP53	ENST00000269305	215	STAD
TP53	ENST00000269305	220	STAD
TP53	ENST00000269305	253	STAD
TP53	ENST00000269305	254	STAD
TP53	ENST00000269305	265	STAD
TP53	ENST00000269305	270	STAD
TP53	ENST00000269305	286	STAD
SMAD4	ENST00000342988	356	STAD
CDH1	ENST00000261769	288	STAD
CDH1	ENST00000261769	400	STAD
FMN2	ENST00000319653	1624	STAD
FMN2	ENST00000319653	1628	STAD
FMN2	ENST00000319653	1622	STAD
FMN2	ENST00000319653	1629	STAD
PTEN	ENST00000371953	124	STAD
ABCA13	ENST00000435803	1639	STAD
ABCA13	ENST00000435803	1692	STAD
TP53	ENST00000269305	141	STAD
SYNE1	ENST00000367255	3920	STAD
CD1E	ENST00000368167	101	STAD
ERBB3	ENST00000267101	245	STAD
OR10A4	ENST00000379829	291	STAD
TRIM49C	ENST00000448984	322	STAD
TRIM49C	ENST00000448984	327	STAD
TOP2A	ENST00000423485	743	STAD
TP53	ENST00000269305	259	STAD
CD1A	ENST00000289429	183	STAD
SPTLC3	ENST00000399002	419	STAD
SPTLC3	ENST00000399002	372	STAD
SPTLC3	ENST00000399002	417	STAD
CSMD3	ENST00000297405	2638	STAD
CSMD3	ENST00000297405	2738	STAD
CDH1	ENST00000261769	188	STAD
CDH1	ENST00000261769	190	STAD
CDH1	ENST00000261769	299	STAD
CSMD3	ENST00000297405	2674	STAD
PTEN	ENST00000371953	130	STAD
SYNE1	ENST00000367255	44	STAD
KIT	ENST00000288135	816	TGCT
KRAS	ENST00000256078	12	TGCT
KRAS	ENST00000256078	6	TGCT
BRAF	ENST00000288602	600	THCA
BRAF	ENST00000288602	601	THCA
HRAS	ENST00000451590	61	THCA
NRAS	ENST00000369535	6	THCA
GTF2I	ENST00000324896	424	THYM
HRAS	ENST00000451590	12	THYM
HRAS	ENST00000451590	13	THYM
HRAS	ENST00000451590	60	THYM
HRAS	ENST00000451590	11	THYM
KRAS	ENST00000256078	12	UCEC
KRAS	ENST00000256078	13	UCEC
KRAS	ENST00000256078	59	UCEC
KRAS	ENST00000256078	61	UCEC
PIK3CA	ENST00000263967	38	UCEC
PIK3CA	ENST00000263967	39	UCEC
PIK3CA	ENST00000263967	88	UCEC
PIK3CA	ENST00000263967	93	UCEC
PIK3CA	ENST00000263967	115	UCEC
PIK3CA	ENST00000263967	118	UCEC
PIK3CA	ENST00000263967	344	UCEC
PIK3CA	ENST00000263967	345	UCEC
PIK3CA	ENST00000263967	420	UCEC
PIK3CA	ENST00000263967	539	UCEC
PIK3CA	ENST00000263967	542	UCEC
PIK3CA	ENST00000263967	545	UCEC
PIK3CA	ENST00000263967	546	UCEC
PIK3CA	ENST00000263967	958	UCEC
PIK3CA	ENST00000263967	1029	UCEC
PIK3CA	ENST00000263967	1043	UCEC
PIK3CA	ENST00000263967	1044	UCEC
PIK3CA	ENST00000263967	1047	UCEC
PIK3CA	ENST00000263967	1048	UCEC
PIK3CA	ENST00000263967	1049	UCEC
PIK3R1	ENST00000521381	560	UCEC
PIK3R1	ENST00000521381	564	UCEC
PIK3R1	ENST00000521381	567	UCEC
PIK3R1	ENST00000521381	568	UCEC
PTEN	ENST00000371953	92	UCEC
PTEN	ENST00000371953	93	UCEC
PTEN	ENST00000371953	95	UCEC
PTEN	ENST00000371953	96	UCEC
PTEN	ENST00000371953	122	UCEC
PTEN	ENST00000371953	123	UCEC
PTEN	ENST00000371953	124	UCEC
PTEN	ENST00000371953	125	UCEC
PTEN	ENST00000371953	126	UCEC
PTEN	ENST00000371953	127	UCEC
PTEN	ENST00000371953	128	UCEC
PTEN	ENST00000371953	129	UCEC
PTEN	ENST00000371953	130	UCEC
PTEN	ENST00000371953	132	UCEC
PTEN	ENST00000371953	134	UCEC
PTEN	ENST00000371953	155	UCEC
PTEN	ENST00000371953	171	UCEC
TP53	ENST00000269305	134	UCEC
TP53	ENST00000269305	135	UCEC
TP53	ENST00000269305	175	UCEC
TP53	ENST00000269305	176	UCEC
TP53	ENST00000269305	238	UCEC
TP53	ENST00000269305	239	UCEC
TP53	ENST00000269305	241	UCEC
TP53	ENST00000269305	244	UCEC
TP53	ENST00000269305	245	UCEC
TP53	ENST00000269305	248	UCEC
TP53	ENST00000269305	249	UCEC
TP53	ENST00000269305	273	UCEC
TP53	ENST00000269305	275	UCEC
TP53	ENST00000269305	278	UCEC
TP53	ENST00000269305	279	UCEC
TP53	ENST00000269305	281	UCEC
TP53	ENST00000269305	236	UCEC
TP53	ENST00000269305	276	UCEC
TP53	ENST00000269305	195	UCEC
PPP2R1A	ENST00000322088	179	UCEC
PPP2R1A	ENST00000322088	183	UCEC
PPP2R1A	ENST00000322088	216	UCEC
PPP2R1A	ENST00000322088	217	UCEC
PPP2R1A	ENST00000322088	220	UCEC
PPP2R1A	ENST00000322088	254	UCEC
PPP2R1A	ENST00000322088	256	UCEC
PPP2R1A	ENST00000322088	257	UCEC
PPP2R1A	ENST00000322088	258	UCEC
CHD4	ENST00000357008	1098	UCEC
CHD4	ENST00000357008	1105	UCEC
CHD4	ENST00000357008	1129	UCEC
CHD4	ENST00000357008	1136	UCEC
CHD4	ENST00000357008	1159	UCEC
CHD4	ENST00000357008	1160	UCEC
PPP2R1A	ENST00000322088	144	UCEC
TP53	ENST00000269305	173	UCEC
TP53	ENST00000269305	179	UCEC
TP53	ENST00000269305	193	UCEC
TP53	ENST00000269305	214	UCEC
TP53	ENST00000269305	237	UCEC
CHD4	ENST00000357008	792	UCEC
FBXW7	ENST00000281708	465	UCEC
FBXW7	ENST00000281708	476	UCEC
FBXW7	ENST00000281708	479	UCEC
FBXW7	ENST00000281708	505	UCEC
FBXW7	ENST00000281708	545	UCEC
FGFR2	ENST00000457416	252	UCEC
FGFR2	ENST00000457416	253	UCEC
FBXW7	ENST00000281708	423	UCEC
TP53	ENST00000269305	282	UCEC
CTNNB1	ENST00000349496	34	UCEC
CTNNB1	ENST00000349496	35	UCEC
FGFR2	ENST00000457416	383	UCEC
FGFR2	ENST00000457416	440	UCEC
PTEN	ENST00000371953	167	UCEC
BCOR	ENST00000378444	1456	UCEC
BCOR	ENST00000378444	1459	UCEC
CHD4	ENST00000357008	1137	UCEC
ERBB3	ENST00000267101	81	UCEC
ERBB3	ENST00000267101	103	UCEC
ERBB3	ENST00000267101	104	UCEC
ERBB3	ENST00000267101	232	UCEC
ERBB3	ENST00000267101	245	UCEC
PTEN	ENST00000371953	34	UCEC
SOS1	ENST00000426016	233	UCEC
AKT1	ENST00000554581	17	UCEC
TP53	ENST00000269305	126	UCEC
TP53	ENST00000269305	127	UCEC
TP53	ENST00000269305	130	UCEC
TP53	ENST00000269305	157	UCEC
TP53	ENST00000269305	159	UCEC
TP53	ENST00000269305	181	UCEC
TP53	ENST00000269305	197	UCEC
TP53	ENST00000269305	205	UCEC
TP53	ENST00000269305	215	UCEC
TP53	ENST00000269305	216	UCEC
DICER1	ENST00000526495	1705	UCEC
DICER1	ENST00000526495	1709	UCEC
DICER1	ENST00000526495	1809	UCEC
DICER1	ENST00000526495	1810	UCEC
DICER1	ENST00000526495	1813	UCEC
ABCB1	ENST00000265724	467	UCEC
ABCB1	ENST00000265724	472	UCEC
SOX17	ENST00000297316	403	UCEC
TP53	ENST00000269305	204	UCEC
RBM39	ENST00000253363	353	UCEC
RBM39	ENST00000253363	354	UCEC
ATM	ENST00000278616	320	UCEC
ABCB8	ENST00000358849	571	UCEC
TP53	ENST00000269305	141	UCEC
TP53	ENST00000269305	220	UCEC
NFE2L2	ENST00000397062	80	UCEC
NFE2L2	ENST00000397062	81	UCEC
NFE2L2	ENST00000397062	82	UCEC
MYO10	ENST00000513610	1063	UCEC
MYO10	ENST00000513610	1223	UCEC
ITPK1	ENST00000267615	297	UCEC
CTNNB1	ENST00000349496	32	UCEC
ESR1	ENST00000440973	538	UCEC
CHD4	ENST00000357008	1068	UCEC
ATM	ENST00000278616	322	UCEC
PTEN	ENST00000371953	35	UCEC
PTEN	ENST00000371953	36	UCEC
PIK3R2	ENST00000222254	373	UCEC
PIK3R2	ENST00000222254	376	UCEC
AKT1	ENST00000554581	80	UCEC
ABCB8	ENST00000358849	569	UCEC
ABCB8	ENST00000358849	639	UCEC
CHD4	ENST00000357008	975	UCEC
CHD4	ENST00000357008	1162	UCEC
NRAS	ENST00000369535	12	UCEC
NRAS	ENST00000369535	13	UCEC
NRAS	ENST00000369535	61	UCEC
PIK3CA	ENST00000263967	111	UCEC
TP53	ENST00000269305	151	UCEC
PIK3CA	ENST00000263967	378	UCEC
PIK3CA	ENST00000263967	81	UCEC
PIK3R1	ENST00000521381	557	UCEC
LTF	ENST00000231751	34	UCEC
MLLT1	ENST00000252674	17	UCEC
MLLT1	ENST00000252674	114	UCEC
MLLT1	ENST00000252674	115	UCEC
PIK3R1	ENST00000521381	573	UCEC
ARVCF	ENST00000263207	778	UCEC
PRPF8	ENST00000572621	1839	UCEC
KAT6A	ENST00000396930	1549	UCEC
KAT6A	ENST00000396930	1551	UCEC
CTCF	ENST00000264010	377	UCEC
CTCF	ENST00000264010	378	UCEC
NOTCH2	ENST00000256646	714	UCEC
PIK3CA	ENST00000263967	453	UCEC
FBXW7	ENST00000281708	39	UCEC
TP53	ENST00000269305	175	UCS
TP53	ENST00000269305	238	UCS
TP53	ENST00000269305	239	UCS
TP53	ENST00000269305	241	UCS
TP53	ENST00000269305	242	UCS
TP53	ENST00000269305	243	UCS
TP53	ENST00000269305	244	UCS
TP53	ENST00000269305	245	UCS
TP53	ENST00000269305	248	UCS
TP53	ENST00000269305	249	UCS
TP53	ENST00000269305	273	UCS
FBXW7	ENST00000281708	385	UCS
FBXW7	ENST00000281708	423	UCS
FBXW7	ENST00000281708	465	UCS
FBXW7	ENST00000281708	479	UCS
FBXW7	ENST00000281708	505	UCS
PIK3CA	ENST00000263967	545	UCS
PIK3CA	ENST00000263967	546	UCS
PPP2R1A	ENST00000322088	179	UCS
PPP2R1A	ENST00000322088	183	UCS
PPP2R1A	ENST00000322088	217	UCS
PPP2R1A	ENST00000322088	219	UCS
KRAS	ENST00000256078	12	UCS
TP53	ENST00000269305	179	UCS
TP53	ENST00000269305	195	UCS
TP53	ENST00000269305	193	UCS
TP53	ENST00000269305	281	UCS
TP53	ENST00000269305	132	UCS
TP53	ENST00000269305	205	UCS
TP53	ENST00000269305	216	UCS
TP53	ENST00000269305	280	UCS
PIK3CA	ENST00000263967	104	UCS
GNA11	ENST00000078429	209	UVM
GNAQ	ENST00000286548	48	UVM
GNAQ	ENST00000286548	209	UVM
SF3B1	ENST00000335508	625	UVM
SF3B1	ENST00000335508	662	UVM
SF3B1	ENST00000335508	663	UVM
SF3B1	ENST00000335508	666	UVM
PLCB4	ENST00000378501	63	UVM
