## Supplementary material for "Comprehensive patient-level classification and quantification of driver events in TCGA PanCanAtlas cohorts": S8 Files: OncodriveCLUSTL_TCGA_intogen_FDR5_COHORTS.txt

CTNNB1	ACC
C3orf70	BLCA
ERBB2	BLCA
ERBB3	BLCA
ERCC2	BLCA
FBXW7	BLCA
FGFR3	BLCA
HRAS	BLCA
KDM6A	BLCA
PIK3CA	BLCA
REEP4	BLCA
RHOB	BLCA
RXRA	BLCA
TP53	BLCA
AKT1	BRCA
CDH1	BRCA
PIK3CA	BRCA
SF3B1	BRCA
SLFN13	BRCA
TP53	BRCA
ERBB2	CESC
FBXW7	CESC
KRTAP5-4	CESC
MAPK1	CESC
PIK3CA	CESC
IDH1	CHOL
APC	COAD
BRAF	COAD
FBXW7	COAD
KRAS	COAD
NRAS	COAD
PIK3CA	COAD
TP53	COAD
FANK1	ESCA
PIK3CA	ESCA
PREX2	ESCA
RIMS2	ESCA
TP53	ESCA
EGFR	GBM
IDH1	GBM
ITGAD	GBM
CDKN2A	HNSC
FBXW7	HNSC
GATA2	HNSC
MAPK1	HNSC
PIK3CA	HNSC
ARID1B	KIRP
KRAS	KIRP
ABCA6	LAML
ACSL3	LAML
ADAM20	LAML
ADAMTS19	LAML
ADIG	LAML
ALDH7A1	LAML
ARHGAP6	LAML
ARL6IP1	LAML
BRWD1	LAML
C17orf47	LAML
C2CD6	LAML
CCDC181	LAML
CCNT1	LAML
CEP128	LAML
CHM	LAML
DIEXF	LAML
DIS3L2	LAML
DNMT3A	LAML
DOPEY1	LAML
ERICH1	LAML
FAM122C	LAML
FDCSP	LAML
FLT1	LAML
GOLGA4	LAML
GOLM1	LAML
IDH1	LAML
IDH2	LAML
KIF1B	LAML
KIT	LAML
LRMDA	LAML
LRRIQ3	LAML
LY75	LAML
LY75-CD302	LAML
MESD	LAML
MRPS5	LAML
NAA35	LAML
NCAPH	LAML
NKTR	LAML
NME8	LAML
OR5D16	LAML
PBRM1	LAML
PCDHA10	LAML
PNN	LAML
PRDM1	LAML
PRDM4	LAML
PTPDC1	LAML
RUNX1	LAML
SCLT1	LAML
SCN2A	LAML
SF3B1	LAML
SLC25A31	LAML
SLC9A8	LAML
SLCO1B7	LAML
SMG7	LAML
SNRNP48	LAML
SNX13	LAML
SRSF2	LAML
TAS2R3	LAML
TCF12	LAML
TINAG	LAML
TNFSF10	LAML
U2AF1	LAML
UBR5	LAML
VPS13B	LAML
WDR64	LAML
XIRP2	LAML
ZCRB1	LAML
EGFR	LGG
IDH1	LGG
IDH2	LGG
PIK3CA	LGG
TP53	LGG
ADGRL3	LIHC
ARID1B	LIHC
CCAR1	LIHC
CRIP3	LIHC
CTNNB1	LIHC
EEF1A1	LIHC
GNAS	LIHC
KMT2D	LIHC
NBEA	LIHC
PGBD1	LIHC
PLXND1	LIHC
STAB1	LIHC
BRAF	LUAD
EGFR	LUAD
KRAS	LUAD
U2AF1	LUAD
PIK3CA	LUSC
TP53	LUSC
TOP2A	OV
TP53	OV
KRAS	PAAD
EPAS1	PCPG
HRAS	PCPG
SPOP	PRAD
APC	READ
BRAF	READ
FBXW7	READ
KRAS	READ
NRAS	READ
PIK3CA	READ
TP53	READ
BCL2L12	SKCM
BRAF	SKCM
CNOT9	SKCM
DNAH5	SKCM
EMILIN3	SKCM
HEATR5A	SKCM
IDH1	SKCM
KIT	SKCM
KLHDC7A	SKCM
MUC16	SKCM
NRAS	SKCM
OR51S1	SKCM
PCLO	SKCM
POTEH	SKCM
RAC1	SKCM
SETD1A	SKCM
SLC27A5	SKCM
SSH1	SKCM
THSD7B	SKCM
TPTE	SKCM
TTN	SKCM
CASC3	STAD
CNBD1	STAD
HMGCLL1	STAD
OR4C16	STAD
PIK3CA	STAD
PNLIPRP3	STAD
RIMS1	STAD
TRIM49C	STAD
KIT	TGCT
KRAS	TGCT
LOR	TGCT
NRAS	TGCT
PTMA	TGCT
SP8	TGCT
AKT1	THCA
BRAF	THCA
HRAS	THCA
KRAS	THCA
NRAS	THCA
GTF2I	THYM
AGAP6	UCEC
BCOR	UCEC
CTNNB1	UCEC
FBXW7	UCEC
FGFR2	UCEC
KRAS	UCEC
MYCN	UCEC
OGDHL	UCEC
PCDHGA1	UCEC
PIK3CA	UCEC
PPP2R1A	UCEC
PTEN	UCEC
RRAS2	UCEC
SOS1	UCEC
SOX17	UCEC
FBXW7	UCS
PIK3CA	UCS
GNA11	UVM
GNAQ	UVM
