## Supplementary material for "Comprehensive patient-level classification and quantification of driver events in TCGA PanCanAtlas cohorts": S8 Files: OncodriveFML_FDR5_COHORTS.txt

MEN1	ACC
PAK7	ACC
ARHGAP35	BLCA
ARID1A	BLCA
ARID1B	BLCA
ASXL2	BLCA
CDKN1A	BLCA
CDKN2A	BLCA
CREBBP	BLCA
ELF3	BLCA
EP300	BLCA
FAM134B	BLCA
FAT1	BLCA
FBXW7	BLCA
KDM6A	BLCA
KMT2A	BLCA
KMT2C	BLCA
KMT2D	BLCA
PIK3CA	BLCA
RB1	BLCA
RBM10	BLCA
STAG2	BLCA
TMCO6	BLCA
TP53	BLCA
TSC1	BLCA
TTYH1	BLCA
ZFP36L1	BLCA
ARID1A	BRCA
CASP8	BRCA
CDH1	BRCA
ERBB2	BRCA
FOXA1	BRCA
GATA3	BRCA
GPS2	BRCA
KMT2C	BRCA
MAP2K4	BRCA
MAP3K1	BRCA
NCOR1	BRCA
NF1	BRCA
PIK3CA	BRCA
PTEN	BRCA
RB1	BRCA
RUNX1	BRCA
SF3B1	BRCA
TBX3	BRCA
TP53	BRCA
ZXDB	BRCA
ARID1A	CESC
BCL2L11	CESC
EP300	CESC
FAT1	CESC
FBXW7	CESC
KLF5	CESC
KMT2C	CESC
KMT2D	CESC
MAPK1	CESC
MCM7	CESC
PIK3CA	CESC
PTEN	CESC
RB1	CESC
TGFBR2	CESC
TP53	CESC
BAP1	CHOL
PBRM1	CHOL
AMER1	COAD
APC	COAD
ARID1A	COAD
FBXW7	COAD
KRAS	COAD
PDE4DIP	COAD
PIK3CA	COAD
SMAD2	COAD
SMAD4	COAD
SOX9	COAD
TCF7L2	COAD
TP53	COAD
ZFP36L2	COAD
FOXC1	DLBC
KMT2D	DLBC
KMT2D	ESCA
SMAD4	ESCA
TP53	ESCA
ATRX	GBM
EGFR	GBM
NF1	GBM
PIK3R1	GBM
PTEN	GBM
RB1	GBM
STAG2	GBM
TP53	GBM
AC010336.1	HNSC
AJUBA	HNSC
ARID2	HNSC
CASP8	HNSC
CDKN2A	HNSC
EPHA2	HNSC
FAT1	HNSC
FBXW7	HNSC
HLA-A	HNSC
KMT2D	HNSC
LRRC8E	HNSC
MAPK1	HNSC
NOTCH1	HNSC
NSD1	HNSC
PIK3CA	HNSC
PTEN	HNSC
RB1	HNSC
TGFBR2	HNSC
TP53	HNSC
ZNF750	HNSC
TP53	KICH
ARID1A	KIRC
ATM	KIRC
BAP1	KIRC
KDM5C	KIRC
PBRM1	KIRC
PTEN	KIRC
SETD2	KIRC
VHL	KIRC
SETD2	KIRP
ABCA6	LAML
NPM1	LAML
RUNX1	LAML
ARID1A	LGG
ARID2	LGG
ATRX	LGG
CIC	LGG
EGFR	LGG
FUBP1	LGG
IDH1	LGG
NF1	LGG
NIPBL	LGG
NOTCH1	LGG
PIK3R1	LGG
PTEN	LGG
SETD2	LGG
TCF12	LGG
TP53	LGG
ALB	LIHC
ARID1A	LIHC
ARID2	LIHC
AXIN1	LIHC
BAP1	LIHC
CTNNB1	LIHC
HIST1H1E	LIHC
TP53	LIHC
TSC2	LIHC
ARID1A	LUAD
ATM	LUAD
BRAF	LUAD
CMTR2	LUAD
EGFR	LUAD
KEAP1	LUAD
KRAS	LUAD
NF1	LUAD
RB1	LUAD
RBM10	LUAD
SETD2	LUAD
SMARCA4	LUAD
STK11	LUAD
TP53	LUAD
ARID1A	LUSC
CDKN2A	LUSC
DUSP9	LUSC
FAT1	LUSC
HLA-A	LUSC
KEAP1	LUSC
KMT2D	LUSC
NFE2L2	LUSC
NOTCH1	LUSC
NSD1	LUSC
PIK3CA	LUSC
PTEN	LUSC
RASA1	LUSC
RB1	LUSC
TP53	LUSC
ZNF750	LUSC
BAP1	MESO
LATS2	MESO
NF2	MESO
SETD2	MESO
TP53	MESO
NF1	OV
RB1	OV
TP53	OV
ARID1A	PAAD
CDKN2A	PAAD
KDM6A	PAAD
KRAS	PAAD
RNF43	PAAD
SMAD4	PAAD
TGFBR2	PAAD
TP53	PAAD
NF1	PCPG
APC	PRAD
FOXA1	PRAD
KMT2D	PRAD
TP53	PRAD
AMER1	READ
APC	READ
FBXW7	READ
KRAS	READ
SOX9	READ
TP53	READ
ATRX	SARC
RB1	SARC
RET	SARC
TP53	SARC
ARID2	SKCM
BRAF	SKCM
BRD7	SKCM
C1orf194	SKCM
CDKN2A	SKCM
MAP2K1	SKCM
NF1	SKCM
PTEN	SKCM
RAC1	SKCM
RB1	SKCM
RQCD1	SKCM
SLC27A5	SKCM
TCIRG1	SKCM
TP53	SKCM
APC	STAD
ARID1A	STAD
ARID2	STAD
BCOR	STAD
FBXW7	STAD
RNF43	STAD
SMAD4	STAD
TP53	STAD
KIT	TGCT
BRAF	THCA
ARHGAP35	UCEC
ARID1A	UCEC
CTCF	UCEC
FBXW7	UCEC
FOXA2	UCEC
KMT2B	UCEC
MSH6	UCEC
PIK3R1	UCEC
PTEN	UCEC
TP53	UCEC
ZFHX3	UCEC
FBXW7	UCS
PIK3R1	UCS
PPP2R1A	UCS
TP53	UCS
BAP1	UVM
CYSLTR2	UVM
GNAQ	UVM
SF3B1	UVM
