## Supplementary material for "Comprehensive patient-level classification and quantification of driver events in TCGA PanCanAtlas cohorts": S8 Files: OncodriveFML_FDR5_PANCAN.txt

ACVR1B	PANCAN
AJUBA	PANCAN
AMER1	PANCAN
APC	PANCAN
ARHGAP35	PANCAN
ARID1A	PANCAN
ARID1B	PANCAN
ARID2	PANCAN
ARRDC3	PANCAN
ASXL1	PANCAN
ATF7IP	PANCAN
ATM	PANCAN
ATRX	PANCAN
AXIN1	PANCAN
B2M	PANCAN
BAP1	PANCAN
BCL2L11	PANCAN
BCOR	PANCAN
BRAF	PANCAN
BRD7	PANCAN
CASP8	PANCAN
CBWD3	PANCAN
CDH1	PANCAN
CDK12	PANCAN
CDKN1A	PANCAN
CDKN1B	PANCAN
CDKN2A	PANCAN
CHD4	PANCAN
CIC	PANCAN
CMTR2	PANCAN
CREBBP	PANCAN
CTCF	PANCAN
CTNNB1	PANCAN
CUL1	PANCAN
CUL3	PANCAN
DACH1	PANCAN
DDX3X	PANCAN
DRD4	PANCAN
EGFR	PANCAN
ELF3	PANCAN
EP300	PANCAN
EPHA2	PANCAN
ERBB2	PANCAN
FAT1	PANCAN
FBXL17	PANCAN
FBXW7	PANCAN
FOXA1	PANCAN
FOXA2	PANCAN
FUBP1	PANCAN
GATA3	PANCAN
GPS2	PANCAN
HLA-A	PANCAN
HLA-B	PANCAN
IDH1	PANCAN
IRF2	PANCAN
KANSL1	PANCAN
KDM6A	PANCAN
KEAP1	PANCAN
KLF5	PANCAN
KMT2A	PANCAN
KMT2B	PANCAN
KMT2C	PANCAN
KMT2D	PANCAN
KRAS	PANCAN
KRT222	PANCAN
LYRM4	PANCAN
MAP2K1	PANCAN
MAP2K4	PANCAN
MAP3K1	PANCAN
MAPK1	PANCAN
MARCH11	PANCAN
METTL3	PANCAN
MGA	PANCAN
NF1	PANCAN
NF2	PANCAN
NFE2L2	PANCAN
NIPBL	PANCAN
NOTCH1	PANCAN
NSD1	PANCAN
ONECUT3	PANCAN
PBRM1	PANCAN
PGR	PANCAN
PIK3CA	PANCAN
PIK3R1	PANCAN
PPM1D	PANCAN
PPP2R1A	PANCAN
PTEN	PANCAN
RAC1	PANCAN
RASA1	PANCAN
RB1	PANCAN
RBM10	PANCAN
RERE	PANCAN
RHOA	PANCAN
RNF43	PANCAN
RUNX1	PANCAN
SETD2	PANCAN
SHANK1	PANCAN
SLC27A5	PANCAN
SMAD4	PANCAN
SMARCA4	PANCAN
SOX9	PANCAN
STAG2	PANCAN
STK11	PANCAN
TCF12	PANCAN
TGFBR2	PANCAN
TP53	PANCAN
U2AF1	PANCAN
VHL	PANCAN
ZFP36L1	PANCAN
ZFP36L2	PANCAN
ZIC5	PANCAN
ZNF750	PANCAN
