## Supplementary material for "Comprehensive patient-level classification and quantification of driver events in TCGA PanCanAtlas cohorts": S8 Files: OncodriveFML_TCGA_intogen_FDR5_COHORTS.txt

ARID1A	BLCA
CDKN2A	BLCA
CREBBP	BLCA
EP300	BLCA
FAT1	BLCA
FBXW7	BLCA
KDM6A	BLCA
KMT2C	BLCA
KMT2D	BLCA
PIK3CA	BLCA
RB1	BLCA
STAG2	BLCA
TMCO6	BLCA
TP53	BLCA
TSC1	BLCA
TTYH1	BLCA
ZBTB7B	BLCA
ARID1A	BRCA
CASP8	BRCA
CDH1	BRCA
FOXA1	BRCA
GATA3	BRCA
KMT2C	BRCA
MAP2K4	BRCA
MAP3K1	BRCA
NCOR1	BRCA
PIK3CA	BRCA
PTEN	BRCA
RB1	BRCA
RUNX1	BRCA
TBX3	BRCA
TP53	BRCA
BAP1	CESC
EP300	CESC
FAT1	CESC
FBXW7	CESC
IFNGR1	CESC
KMT2C	CESC
KMT2D	CESC
LATS1	CESC
MCM7	CESC
NOTCH1	CESC
PIK3CA	CESC
PTEN	CESC
RB1	CESC
TGFBR2	CESC
TP53	CESC
BAP1	CHOL
EPHA2	CHOL
PBRM1	CHOL
TP53	CHOL
AMER1	COAD
APC	COAD
ARID1A	COAD
ATM	COAD
DUSP16	COAD
FBXW7	COAD
PIK3CA	COAD
RBM10	COAD
SMAD2	COAD
SMAD4	COAD
SOX9	COAD
TCF7L2	COAD
TP53	COAD
SMAD4	ESCA
TP53	ESCA
EGFR	GBM
NF1	GBM
PTEN	GBM
RB1	GBM
TP53	GBM
AJUBA	HNSC
CASP8	HNSC
CDKN2A	HNSC
EP300	HNSC
EPHA2	HNSC
FAT1	HNSC
FBLN2	HNSC
FBXW7	HNSC
HLA-B	HNSC
KMT2D	HNSC
NOTCH1	HNSC
NSD1	HNSC
PIK3CA	HNSC
PTEN	HNSC
RASA1	HNSC
TGFBR2	HNSC
TP53	HNSC
TP53	KICH
BAP1	KIRC
KDM5C	KIRC
PBRM1	KIRC
SETD2	KIRC
VHL	KIRC
ARID1A	LGG
ATRX	LGG
CDKN2C	LGG
CIC	LGG
EGFR	LGG
FUBP1	LGG
IDH1	LGG
IDH2	LGG
NF1	LGG
NKX2-1	LGG
NOTCH1	LGG
SETD2	LGG
TP53	LGG
AXIN1	LIHC
BAP1	LIHC
CTNNB1	LIHC
HIST1H1E	LIHC
TP53	LIHC
TSC2	LIHC
ARID1A	LUAD
ATM	LUAD
BRAF	LUAD
CDKN2A	LUAD
CMTR2	LUAD
EGFR	LUAD
KEAP1	LUAD
MGA	LUAD
RB1	LUAD
RBM10	LUAD
SETD2	LUAD
SMARCA4	LUAD
STK11	LUAD
TP53	LUAD
ARHGAP35	LUSC
CDKN2A	LUSC
CHEK1	LUSC
FAT1	LUSC
GALNT2	LUSC
HLA-A	LUSC
KMT2D	LUSC
NF1	LUSC
NOTCH1	LUSC
NSD1	LUSC
PTEN	LUSC
RASA1	LUSC
RB1	LUSC
TP53	LUSC
BAP1	MESO
LATS2	MESO
NF2	MESO
TP53	MESO
BCAM	OV
NF1	OV
RB1	OV
TP53	OV
ARID1A	PAAD
CDKN2A	PAAD
SMAD4	PAAD
TGFBR2	PAAD
TP53	PAAD
FOXA1	PRAD
LRRC27	PRAD
SPOP	PRAD
TP53	PRAD
AMER1	READ
APC	READ
ARID1A	READ
ATM	READ
DUSP16	READ
FBXW7	READ
PIK3CA	READ
RBM10	READ
SMAD2	READ
SMAD4	READ
SOX9	READ
TCF7L2	READ
TP53	READ
ATRX	SARC
RB1	SARC
TP53	SARC
ARID2	SKCM
BRAF	SKCM
BRD7	SKCM
CD72	SKCM
CDKN2A	SKCM
NF1	SKCM
PPP6C	SKCM
PTEN	SKCM
SLC27A5	SKCM
TP53	SKCM
ZFX	SKCM
APC	STAD
ARID1A	STAD
BCOR	STAD
CDH1	STAD
KMT2D	STAD
MAP2K7	STAD
PPP3CA	STAD
SCHIP1	STAD
SMAD4	STAD
TP53	STAD
YARS	STAD
DPP3	TGCT
KIT	TGCT
ZFC3H1	TGCT
BRAF	THCA
GTF2I	THYM
ARHGAP35	UCEC
ARID1A	UCEC
ATF7IP	UCEC
CASP10	UCEC
CCND1	UCEC
CHD4	UCEC
CTCF	UCEC
CTNNB1	UCEC
DNAH9	UCEC
FBXW7	UCEC
FGFR2	UCEC
FOXA2	UCEC
GPR6	UCEC
GPS2	UCEC
HOXA11	UCEC
ING1	UCEC
INPP4A	UCEC
INPPL1	UCEC
KMT2B	UCEC
MGA	UCEC
NMNAT3	UCEC
PIK3CA	UCEC
PIK3R1	UCEC
PPP2R1A	UCEC
PTEN	UCEC
SOX17	UCEC
TAF1	UCEC
TNRC18	UCEC
TP53	UCEC
TSPYL4	UCEC
FBXW7	UCS
TBXAS1	UCS
TP53	UCS
BAP1	UVM
CYSLTR2	UVM
GNA11	UVM
GNAQ	UVM
SF3B1	UVM
