## Supplementary material for "Comprehensive patient-level classification and quantification of driver events in TCGA PanCanAtlas cohorts": S8 Files: COSMIC_TIER1_SOMATIC_COHORTS.tsv

HUGO symbol	Entrez Gene ID	cohort
CDKN2A	1029	ACC
CTNNB1	1499	ACC
CUX1	1523	ACC
DICER1	23405	ACC
ERBB2	2064	ACC
KDM6A	7403	ACC
KRAS	3845	ACC
MDM2	4193	ACC
MTOR	2475	ACC
MYC	4609	ACC
PTK6	5753	ACC
TERT	7015	ACC
TP53	7157	ACC
CDKN2A	1029	BLCA
CTNNB1	1499	BLCA
CUX1	1523	BLCA
DICER1	23405	BLCA
DROSHA	29102	BLCA
ERBB2	2064	BLCA
ERBB3	2065	BLCA
FGFR3	2261	BLCA
KDM6A	7403	BLCA
KRAS	3845	BLCA
MDM2	4193	BLCA
MDM4	4194	BLCA
MTOR	2475	BLCA
MYC	4609	BLCA
NOTCH1	4851	BLCA
NOTCH2	4853	BLCA
PTK6	5753	BLCA
STAG2	10735	BLCA
TERT	7015	BLCA
TP53	7157	BLCA
TSC1	7248	BLCA
AKT1	207	BRCA
ARID1A	8289	BRCA
ARID1B	57492	BRCA
BAP1	8314	BRCA
BARD1	580	BRCA
BRCA2	675	BRCA
CASP8	841	BRCA
CDH1	999	BRCA
CDKN1B	1027	BRCA
CDKN2A	1029	BRCA
CTCF	10664	BRCA
CTNNB1	1499	BRCA
CUX1	1523	BRCA
DICER1	23405	BRCA
EP300	2033	BRCA
ERBB2	2064	BRCA
ESR1	2099	BRCA
FOXA1	3169	BRCA
GATA3	2625	BRCA
IRS4	8471	BRCA
KDM6A	7403	BRCA
KEAP1	9817	BRCA
KRAS	3845	BRCA
MAP2K4	6416	BRCA
MAP3K1	4214	BRCA
MAP3K13	9175	BRCA
MDM2	4193	BRCA
MTOR	2475	BRCA
MYC	4609	BRCA
NCOR1	9611	BRCA
NOTCH1	4851	BRCA
PBRM1	55193	BRCA
PIK3CA	5290	BRCA
PPM1D	8493	BRCA
PTK6	5753	BRCA
RB1	5925	BRCA
SALL4	57167	BRCA
SMARCD1	6602	BRCA
TBX3	6926	BRCA
TERT	7015	BRCA
TP53	7157	BRCA
CDKN2A	1029	CESC
CTNNB1	1499	CESC
CUX1	1523	CESC
DICER1	23405	CESC
ERBB2	2064	CESC
KDM6A	7403	CESC
KRAS	3845	CESC
MAPK1	5594	CESC
MDM2	4193	CESC
MTOR	2475	CESC
MYC	4609	CESC
PTK6	5753	CESC
TERT	7015	CESC
TP53	7157	CESC
ACVR2A	92	CHOL
BRAF	673	CHOL
CDKN2A	1029	CHOL
CTNNB1	1499	CHOL
CUX1	1523	CHOL
DICER1	23405	CHOL
ERBB2	2064	CHOL
KDM6A	7403	CHOL
KRAS	3845	CHOL
MDM2	4193	CHOL
MTOR	2475	CHOL
MYC	4609	CHOL
PTK6	5753	CHOL
RNF43	54894	CHOL
TERT	7015	CHOL
TP53	7157	CHOL
ACVR2A	92	COAD
AKT1	207	COAD
APC	324	COAD
AXIN1	8312	COAD
AXIN2	8313	COAD
B2M	567	COAD
BAX	581	COAD
BCL9L	283149	COAD
BRAF	673	COAD
CDKN1B	1027	COAD
CDKN2A	1029	COAD
CTNNB1	1499	COAD
CUX1	1523	COAD
DICER1	23405	COAD
EP300	2033	COAD
ERBB2	2064	COAD
ERBB3	2065	COAD
FBXW7	55294	COAD
GRIN2A	2903	COAD
HIF1A	3091	COAD
KDM6A	7403	COAD
KRAS	3845	COAD
MAP2K1	5604	COAD
MAP2K4	6416	COAD
MAX	4149	COAD
MDM2	4193	COAD
MLH1	4292	COAD
MSH2	4436	COAD
MSH6	2956	COAD
MTOR	2475	COAD
MYC	4609	COAD
PIK3CA	5290	COAD
PIK3R1	5295	COAD
POLD1	5424	COAD
POLE	5426	COAD
PTK6	5753	COAD
PTPRT	11122	COAD
QKI	9444	COAD
RAD21	5885	COAD
SALL4	57167	COAD
SFRP4	6424	COAD
SMAD2	4087	COAD
SMAD3	4088	COAD
SMAD4	4089	COAD
SRC	6714	COAD
TBL1XR1	79718	COAD
TBX3	6926	COAD
TERT	7015	COAD
TGFBR2	7048	COAD
TP53	7157	COAD
UBR5	51366	COAD
B2M	567	DLBC
BCL6	604	DLBC
CARD11	84433	DLBC
CD79B	974	DLBC
CDKN2A	1029	DLBC
CREBBP	1387	DLBC
CTNNB1	1499	DLBC
CUX1	1523	DLBC
DICER1	23405	DLBC
EP300	2033	DLBC
ERBB2	2064	DLBC
EZH2	2146	DLBC
FAT4	79633	DLBC
FBXO11	80204	DLBC
IKZF1	10320	DLBC
KDM6A	7403	DLBC
KRAS	3845	DLBC
MDM2	4193	DLBC
MTOR	2475	DLBC
MYC	4609	DLBC
MYD88	4615	DLBC
NOTCH2	4853	DLBC
NPM1	4869	DLBC
PAX5	5079	DLBC
PIM1	5292	DLBC
PRDM1	639	DLBC
PTK6	5753	DLBC
SPEN	23013	DLBC
TERT	7015	DLBC
TNFAIP3	7128	DLBC
TNFRSF14	8764	DLBC
TP53	7157	DLBC
TP63	8626	DLBC
UBR5	51366	DLBC
ACVR2A	92	ESCA
CDKN2A	1029	ESCA
CTNNB1	1499	ESCA
CUX1	1523	ESCA
DICER1	23405	ESCA
ERBB2	2064	ESCA
KDM6A	7403	ESCA
KRAS	3845	ESCA
MDM2	4193	ESCA
MTOR	2475	ESCA
MYC	4609	ESCA
PTK6	5753	ESCA
SFRP4	6424	ESCA
SOX2	6657	ESCA
TERT	7015	ESCA
TP53	7157	ESCA
APC	324	GBM
CDKN2A	1029	GBM
CTNNB1	1499	GBM
CUX1	1523	GBM
DICER1	23405	GBM
ERBB2	2064	GBM
HIF1A	3091	GBM
IDH1	3417	GBM
IDH2	3418	GBM
KDM6A	7403	GBM
KRAS	3845	GBM
LZTR1	8216	GBM
MDM2	4193	GBM
MDM4	4194	GBM
MLH1	4292	GBM
MTOR	2475	GBM
MYC	4609	GBM
PIK3CA	5290	GBM
PIK3R1	5295	GBM
PTK6	5753	GBM
SALL4	57167	GBM
STAG2	10735	GBM
TERT	7015	GBM
TP53	7157	GBM
BCORL1	63035	HNSC
CASP8	841	HNSC
CDKN2A	1029	HNSC
CTCF	10664	HNSC
CTNNB1	1499	HNSC
CUX1	1523	HNSC
DICER1	23405	HNSC
ERBB2	2064	HNSC
ERBB3	2065	HNSC
FAT1	2195	HNSC
FAT4	79633	HNSC
FES	2242	HNSC
KDM6A	7403	HNSC
KRAS	3845	HNSC
LRP1B	53353	HNSC
MDM2	4193	HNSC
MET	4233	HNSC
MTOR	2475	HNSC
MYC	4609	HNSC
NFE2L2	4780	HNSC
NOTCH1	4851	HNSC
POLQ	10721	HNSC
PTK6	5753	HNSC
PTPRT	11122	HNSC
SMAD3	4088	HNSC
TERT	7015	HNSC
TGFBR2	7048	HNSC
TP53	7157	HNSC
TP63	8626	HNSC
TSC2	7249	HNSC
CDKN2A	1029	KICH
CTNNB1	1499	KICH
CUX1	1523	KICH
DICER1	23405	KICH
ERBB2	2064	KICH
KDM6A	7403	KICH
KRAS	3845	KICH
MDM2	4193	KICH
MTOR	2475	KICH
MYC	4609	KICH
PTK6	5753	KICH
TERT	7015	KICH
TP53	7157	KICH
ARID1A	8289	KIRC
BAP1	8314	KIRC
CDKN2A	1029	KIRC
CTNNB1	1499	KIRC
CUX1	1523	KIRC
DICER1	23405	KIRC
ERBB2	2064	KIRC
HIF1A	3091	KIRC
KDM5C	8242	KIRC
KDM6A	7403	KIRC
KMT2D	8085	KIRC
KRAS	3845	KIRC
MDM2	4193	KIRC
MTOR	2475	KIRC
MYC	4609	KIRC
NF2	4771	KIRC
PBRM1	55193	KIRC
PTK6	5753	KIRC
SETD2	29072	KIRC
TERT	7015	KIRC
TP53	7157	KIRC
TSC1	7248	KIRC
VHL	7428	KIRC
ARID1A	8289	KIRP
BAP1	8314	KIRP
CDKN2A	1029	KIRP
CTNNB1	1499	KIRP
CUX1	1523	KIRP
DICER1	23405	KIRP
ERBB2	2064	KIRP
HIF1A	3091	KIRP
KDM6A	7403	KIRP
KMT2D	8085	KIRP
KRAS	3845	KIRP
MDM2	4193	KIRP
MET	4233	KIRP
MTOR	2475	KIRP
MYC	4609	KIRP
NF2	4771	KIRP
PTK6	5753	KIRP
TERT	7015	KIRP
TP53	7157	KIRP
TSC1	7248	KIRP
VHL	7428	KIRP
ACVR1	90	LGG
APC	324	LGG
BRAF	673	LGG
CDKN2A	1029	LGG
CDKN2C	1031	LGG
CIC	23152	LGG
CTNNB1	1499	LGG
CUX1	1523	LGG
DICER1	23405	LGG
EGFR	1956	LGG
ERBB2	2064	LGG
FUBP1	8880	LGG
H3F3A	3020	LGG
HIST1H3B	8358	LGG
IRS4	8471	LGG
KDM6A	7403	LGG
KLF6	1316	LGG
KRAS	3845	LGG
MDM2	4193	LGG
MLH1	4292	LGG
MTOR	2475	LGG
MYC	4609	LGG
NF1	4763	LGG
PPM1D	8493	LGG
PTEN	5728	LGG
PTK6	5753	LGG
QKI	9444	LGG
RAF1	5894	LGG
TERT	7015	LGG
TP53	7157	LGG
ARID1B	57492	LIHC
ARID2	196528	LIHC
AXIN1	8312	LIHC
AXIN2	8313	LIHC
CASP8	841	LIHC
CDKN2A	1029	LIHC
CTNNB1	1499	LIHC
CUX1	1523	LIHC
DICER1	23405	LIHC
ERBB2	2064	LIHC
FAT4	79633	LIHC
HNF1A	6927	LIHC
KDM6A	7403	LIHC
KRAS	3845	LIHC
MDM2	4193	LIHC
MTOR	2475	LIHC
MYC	4609	LIHC
PRKACA	5566	LIHC
PTK6	5753	LIHC
SMAD2	4087	LIHC
TERT	7015	LIHC
TP53	7157	LIHC
AKT1	207	LUAD
ALK	238	LUAD
BAP1	8314	LUAD
BRAF	673	LUAD
CDKN2A	1029	LUAD
CTNNB1	1499	LUAD
CUX1	1523	LUAD
DDR2	4921	LUAD
DICER1	23405	LUAD
DROSHA	29102	LUAD
EGFR	1956	LUAD
ERBB2	2064	LUAD
ERBB4	2066	LUAD
FGFR2	2263	LUAD
GRIN2A	2903	LUAD
HIF1A	3091	LUAD
KDM6A	7403	LUAD
KDR	3791	LUAD
KEAP1	9817	LUAD
KRAS	3845	LUAD
MAP2K1	5604	LUAD
MAP2K2	5605	LUAD
MDM2	4193	LUAD
MTOR	2475	LUAD
MYC	4609	LUAD
MYCL	4610	LUAD
NFE2L2	4780	LUAD
NKX2-1	7080	LUAD
PTK6	5753	LUAD
PTPN13	5783	LUAD
PTPRT	11122	LUAD
RAD21	5885	LUAD
RB1	5925	LUAD
RBM10	8241	LUAD
RET	5979	LUAD
SMARCA4	6597	LUAD
SOX2	6657	LUAD
STK11	6794	LUAD
TERT	7015	LUAD
TP53	7157	LUAD
AKT1	207	LUSC
ALK	238	LUSC
BAP1	8314	LUSC
BRAF	673	LUSC
CDKN2A	1029	LUSC
CTNNB1	1499	LUSC
CUX1	1523	LUSC
DDR2	4921	LUSC
DICER1	23405	LUSC
DROSHA	29102	LUSC
EGFR	1956	LUSC
ERBB2	2064	LUSC
ERBB4	2066	LUSC
FGFR2	2263	LUSC
GRIN2A	2903	LUSC
HIF1A	3091	LUSC
KDM6A	7403	LUSC
KDR	3791	LUSC
KEAP1	9817	LUSC
KRAS	3845	LUSC
MAP2K1	5604	LUSC
MAP2K2	5605	LUSC
MDM2	4193	LUSC
MTOR	2475	LUSC
MYC	4609	LUSC
MYCL	4610	LUSC
NFE2L2	4780	LUSC
NKX2-1	7080	LUSC
NOTCH1	4851	LUSC
PIK3CB	5291	LUSC
PTK6	5753	LUSC
PTPN13	5783	LUSC
PTPRT	11122	LUSC
RAD21	5885	LUSC
RB1	5925	LUSC
RET	5979	LUSC
SMARCA4	6597	LUSC
SOX2	6657	LUSC
STK11	6794	LUSC
TERT	7015	LUSC
TP53	7157	LUSC
CDKN2A	1029	MESO
CTNNB1	1499	MESO
CUX1	1523	MESO
DICER1	23405	MESO
ERBB2	2064	MESO
KDM6A	7403	MESO
KRAS	3845	MESO
LATS2	26524	MESO
MDM2	4193	MESO
MTOR	2475	MESO
MYC	4609	MESO
PTK6	5753	MESO
TERT	7015	MESO
TP53	7157	MESO
AKT1	207	OV
AKT2	208	OV
ARID1A	8289	OV
ARID1B	57492	OV
ATR	545	OV
BRAF	673	OV
BRCA1	672	OV
BRCA2	675	OV
CCNE1	898	OV
CDK12	51755	OV
CDKN2A	1029	OV
CTNNB1	1499	OV
CUX1	1523	OV
DICER1	23405	OV
ERBB2	2064	OV
FES	2242	OV
FOXL2	668	OV
KDM6A	7403	OV
KRAS	3845	OV
LRP1B	53353	OV
MDM2	4193	OV
MLH1	4292	OV
MSH2	4436	OV
MTOR	2475	OV
MYC	4609	OV
PIK3R1	5295	OV
PPM1D	8493	OV
PPP2R1A	5518	OV
PTK6	5753	OV
RNF43	54894	OV
SMARCA4	6597	OV
TERT	7015	OV
TP53	7157	OV
ACVR2A	92	PAAD
AKT2	208	PAAD
APC	324	PAAD
BRAF	673	PAAD
BRCA2	675	PAAD
CDKN2A	1029	PAAD
CTNNB1	1499	PAAD
CUX1	1523	PAAD
DICER1	23405	PAAD
EP300	2033	PAAD
ERBB2	2064	PAAD
FAT4	79633	PAAD
GNAS	2778	PAAD
HIF1A	3091	PAAD
KDM6A	7403	PAAD
KRAS	3845	PAAD
MAP2K4	6416	PAAD
MDM2	4193	PAAD
MTOR	2475	PAAD
MYC	4609	PAAD
PREX2	80243	PAAD
PTK6	5753	PAAD
RNF43	54894	PAAD
SMAD4	4089	PAAD
STK11	6794	PAAD
TERT	7015	PAAD
TP53	7157	PAAD
CDKN2A	1029	PCPG
CTNNB1	1499	PCPG
CUX1	1523	PCPG
DICER1	23405	PCPG
EPAS1	2034	PCPG
ERBB2	2064	PCPG
KDM6A	7403	PCPG
KRAS	3845	PCPG
MAX	4149	PCPG
MDM2	4193	PCPG
MTOR	2475	PCPG
MYC	4609	PCPG
PTK6	5753	PCPG
RET	5979	PCPG
SDHA	6389	PCPG
TERT	7015	PCPG
TP53	7157	PCPG
VHL	7428	PCPG
AR	367	PRAD
AXIN1	8312	PRAD
BRAF	673	PRAD
CDKN2A	1029	PRAD
CTNNB1	1499	PRAD
CUX1	1523	PRAD
DICER1	23405	PRAD
ERBB2	2064	PRAD
ERG	2078	PRAD
FOXA1	3169	PRAD
KDM6A	7403	PRAD
KLF6	1316	PRAD
KRAS	3845	PRAD
MDM2	4193	PRAD
MTOR	2475	PRAD
MYC	4609	PRAD
NCOR2	9612	PRAD
PTEN	5728	PRAD
PTK6	5753	PRAD
RAF1	5894	PRAD
SALL4	57167	PRAD
SPOP	8405	PRAD
TERT	7015	PRAD
TP53	7157	PRAD
ZFHX3	463	PRAD
AKT1	207	READ
APC	324	READ
AXIN1	8312	READ
AXIN2	8313	READ
B2M	567	READ
BAX	581	READ
BCL9L	283149	READ
BRAF	673	READ
CDKN2A	1029	READ
CTNNB1	1499	READ
CUX1	1523	READ
DICER1	23405	READ
EP300	2033	READ
ERBB2	2064	READ
FBXW7	55294	READ
GRIN2A	2903	READ
HIF1A	3091	READ
KDM6A	7403	READ
KRAS	3845	READ
MAP2K1	5604	READ
MAP2K4	6416	READ
MDM2	4193	READ
MLH1	4292	READ
MSH2	4436	READ
MSH6	2956	READ
MTOR	2475	READ
MYC	4609	READ
PIK3CA	5290	READ
PIK3R1	5295	READ
POLD1	5424	READ
POLE	5426	READ
PTK6	5753	READ
PTPRT	11122	READ
QKI	9444	READ
RAD21	5885	READ
SALL4	57167	READ
SFRP4	6424	READ
SMAD2	4087	READ
SMAD3	4088	READ
SMAD4	4089	READ
SRC	6714	READ
TBL1XR1	79718	READ
TERT	7015	READ
TGFBR2	7048	READ
TP53	7157	READ
UBR5	51366	READ
CDKN2A	1029	SARC
CIC	23152	SARC
COL2A1	1280	SARC
CTNNB1	1499	SARC
CUX1	1523	SARC
DICER1	23405	SARC
ERBB2	2064	SARC
ERG	2078	SARC
FGFR4	2264	SARC
FLT4	2324	SARC
HRAS	3265	SARC
IRS4	8471	SARC
JUN	3725	SARC
KDM6A	7403	SARC
KDR	3791	SARC
KIT	3815	SARC
KRAS	3845	SARC
MDM2	4193	SARC
MTOR	2475	SARC
MYC	4609	SARC
PDGFRA	5156	SARC
PLCG1	5335	SARC
PTK6	5753	SARC
PTPRB	5787	SARC
RB1	5925	SARC
SDHA	6389	SARC
STAG2	10735	SARC
TERT	7015	SARC
TP53	7157	SARC
WT1	7490	SARC
ALK	238	SKCM
B2M	567	SKCM
BRAF	673	SKCM
CDKN2A	1029	SKCM
CTNNB1	1499	SKCM
CUX1	1523	SKCM
DICER1	23405	SKCM
ERBB2	2064	SKCM
ERBB3	2065	SKCM
ERBB4	2066	SKCM
FAT4	79633	SKCM
GRIN2A	2903	SKCM
IRS4	8471	SKCM
KDM6A	7403	SKCM
KRAS	3845	SKCM
MAP2K1	5604	SKCM
MAP2K2	5605	SKCM
MDM2	4193	SKCM
MITF	4286	SKCM
MTOR	2475	SKCM
MYC	4609	SKCM
NFKBIE	4794	SKCM
NRAS	4893	SKCM
NTRK1	4914	SKCM
POLE	5426	SKCM
PPP6C	5537	SKCM
PREX2	80243	SKCM
PTK6	5753	SKCM
PTPRT	11122	SKCM
RAC1	5879	SKCM
RET	5979	SKCM
SALL4	57167	SKCM
SFRP4	6424	SKCM
STAG2	10735	SKCM
TBX3	6926	SKCM
TERT	7015	SKCM
TP53	7157	SKCM
TRRAP	8295	SKCM
ACVR2A	92	STAD
ATR	545	STAD
AXIN2	8313	STAD
BCL9L	283149	STAD
BRAF	673	STAD
CDH1	999	STAD
CDKN2A	1029	STAD
CTNNB1	1499	STAD
CUX1	1523	STAD
DICER1	23405	STAD
ERBB2	2064	STAD
ERBB3	2065	STAD
ERBB4	2066	STAD
FGFR2	2263	STAD
GRIN2A	2903	STAD
KDM6A	7403	STAD
KRAS	3845	STAD
MDM2	4193	STAD
MTOR	2475	STAD
MYC	4609	STAD
PIK3CA	5290	STAD
POLE	5426	STAD
PTK6	5753	STAD
PTPN13	5783	STAD
PTPRT	11122	STAD
RHOA	387	STAD
SFRP4	6424	STAD
TERT	7015	STAD
TP53	7157	STAD
UBR5	51366	STAD
ZFHX3	463	STAD
CDKN2A	1029	TGCT
CTNNB1	1499	TGCT
CUX1	1523	TGCT
DICER1	23405	TGCT
ERBB2	2064	TGCT
FAS	355	TGCT
KDM6A	7403	TGCT
KIT	3815	TGCT
KRAS	3845	TGCT
MDM2	4193	TGCT
MTOR	2475	TGCT
MYC	4609	TGCT
PTK6	5753	TGCT
TERT	7015	TGCT
TP53	7157	TGCT
BRAF	673	THCA
CDKN2A	1029	THCA
CTNNB1	1499	THCA
CUX1	1523	THCA
DICER1	23405	THCA
ERBB2	2064	THCA
KDM6A	7403	THCA
KRAS	3845	THCA
MDM2	4193	THCA
MTOR	2475	THCA
MYC	4609	THCA
NRAS	4893	THCA
NTRK1	4914	THCA
PRKAR1A	5573	THCA
PTK6	5753	THCA
RET	5979	THCA
TERT	7015	THCA
TP53	7157	THCA
CDKN2A	1029	THYM
CTNNB1	1499	THYM
CUX1	1523	THYM
DICER1	23405	THYM
ERBB2	2064	THYM
KDM6A	7403	THYM
KRAS	3845	THYM
MDM2	4193	THYM
MTOR	2475	THYM
MYC	4609	THYM
PTK6	5753	THYM
TERT	7015	THYM
TP53	7157	THYM
ATR	545	UCEC
AXIN1	8312	UCEC
BCL9L	283149	UCEC
CDKN2A	1029	UCEC
CHD4	1108	UCEC
CTCF	10664	UCEC
CTNNB1	1499	UCEC
CUX1	1523	UCEC
DICER1	23405	UCEC
ERBB2	2064	UCEC
FBXW7	55294	UCEC
FGFR2	2263	UCEC
HIF1A	3091	UCEC
KDM6A	7403	UCEC
KRAS	3845	UCEC
MAX	4149	UCEC
MDM2	4193	UCEC
MLH1	4292	UCEC
MSH2	4436	UCEC
MTOR	2475	UCEC
MYC	4609	UCEC
POLE	5426	UCEC
PTEN	5728	UCEC
PTK6	5753	UCEC
RAD21	5885	UCEC
SPOP	8405	UCEC
SRC	6714	UCEC
TERT	7015	UCEC
TP53	7157	UCEC
ZFHX3	463	UCEC
CDKN2A	1029	UCS
CTNNB1	1499	UCS
CUX1	1523	UCS
DICER1	23405	UCS
ERBB2	2064	UCS
KDM6A	7403	UCS
KRAS	3845	UCS
MDM2	4193	UCS
MTOR	2475	UCS
MYC	4609	UCS
PTK6	5753	UCS
TERT	7015	UCS
TP53	7157	UCS
BAP1	8314	UVM
CDKN2A	1029	UVM
CTNNB1	1499	UVM
CUX1	1523	UVM
DICER1	23405	UVM
ERBB2	2064	UVM
GNA11	2767	UVM
GNAQ	2776	UVM
KDM6A	7403	UVM
KRAS	3845	UVM
MDM2	4193	UVM
MTOR	2475	UVM
MYC	4609	UVM
PTK6	5753	UVM
TERT	7015	UVM
TP53	7157	UVM
