## Supplementary material for "Comprehensive patient-level classification and quantification of driver events in TCGA PanCanAtlas cohorts": S8 Files: COSMIC_TIER1_SOMATIC_PANCAN.tsv

HUGO symbol	Entrez Gene ID	cohort
ACVR1	90	PANCAN
ACVR2A	92	PANCAN
AKT1	207	PANCAN
AKT2	208	PANCAN
ALK	238	PANCAN
APC	324	PANCAN
AR	367	PANCAN
ARID1A	8289	PANCAN
ARID1B	57492	PANCAN
ARID2	196528	PANCAN
ATR	545	PANCAN
AXIN1	8312	PANCAN
AXIN2	8313	PANCAN
B2M	567	PANCAN
BAP1	8314	PANCAN
BARD1	580	PANCAN
BAX	581	PANCAN
BCL6	604	PANCAN
BCL9L	283149	PANCAN
BCORL1	63035	PANCAN
BRAF	673	PANCAN
BRCA1	672	PANCAN
BRCA2	675	PANCAN
CARD11	84433	PANCAN
CASP8	841	PANCAN
CCNE1	898	PANCAN
CD79B	974	PANCAN
CDH1	999	PANCAN
CDK12	51755	PANCAN
CDKN1B	1027	PANCAN
CDKN2A	1029	PANCAN
CDKN2C	1031	PANCAN
CHD4	1108	PANCAN
CIC	23152	PANCAN
COL2A1	1280	PANCAN
CREBBP	1387	PANCAN
CTCF	10664	PANCAN
CTNNB1	1499	PANCAN
CUX1	1523	PANCAN
DDR2	4921	PANCAN
DICER1	23405	PANCAN
DROSHA	29102	PANCAN
EGFR	1956	PANCAN
EP300	2033	PANCAN
EPAS1	2034	PANCAN
ERBB2	2064	PANCAN
ERBB3	2065	PANCAN
ERBB4	2066	PANCAN
ERG	2078	PANCAN
ESR1	2099	PANCAN
EZH2	2146	PANCAN
FAS	355	PANCAN
FAT1	2195	PANCAN
FAT4	79633	PANCAN
FBXO11	80204	PANCAN
FBXW7	55294	PANCAN
FES	2242	PANCAN
FGFR2	2263	PANCAN
FGFR3	2261	PANCAN
FGFR4	2264	PANCAN
FLT4	2324	PANCAN
FOXA1	3169	PANCAN
FOXL2	668	PANCAN
FUBP1	8880	PANCAN
GATA3	2625	PANCAN
GNA11	2767	PANCAN
GNAQ	2776	PANCAN
GNAS	2778	PANCAN
GRIN2A	2903	PANCAN
H3F3A	3020	PANCAN
HIF1A	3091	PANCAN
HIST1H3B	8358	PANCAN
HNF1A	6927	PANCAN
HRAS	3265	PANCAN
IDH1	3417	PANCAN
IDH2	3418	PANCAN
IKZF1	10320	PANCAN
IRS4	8471	PANCAN
JUN	3725	PANCAN
KDM5C	8242	PANCAN
KDM6A	7403	PANCAN
KDR	3791	PANCAN
KEAP1	9817	PANCAN
KIT	3815	PANCAN
KLF6	1316	PANCAN
KMT2D	8085	PANCAN
KRAS	3845	PANCAN
LATS2	26524	PANCAN
LRP1B	53353	PANCAN
LZTR1	8216	PANCAN
MAP2K1	5604	PANCAN
MAP2K2	5605	PANCAN
MAP2K4	6416	PANCAN
MAP3K1	4214	PANCAN
MAP3K13	9175	PANCAN
MAPK1	5594	PANCAN
MAX	4149	PANCAN
MDM2	4193	PANCAN
MDM4	4194	PANCAN
MET	4233	PANCAN
MITF	4286	PANCAN
MLH1	4292	PANCAN
MSH2	4436	PANCAN
MSH6	2956	PANCAN
MTOR	2475	PANCAN
MYC	4609	PANCAN
MYCL	4610	PANCAN
MYD88	4615	PANCAN
NCOR1	9611	PANCAN
NCOR2	9612	PANCAN
NF1	4763	PANCAN
NF2	4771	PANCAN
NFE2L2	4780	PANCAN
NFKBIE	4794	PANCAN
NKX2-1	7080	PANCAN
NOTCH1	4851	PANCAN
NOTCH2	4853	PANCAN
NPM1	4869	PANCAN
NRAS	4893	PANCAN
NTRK1	4914	PANCAN
PAX5	5079	PANCAN
PBRM1	55193	PANCAN
PDGFRA	5156	PANCAN
PIK3CA	5290	PANCAN
PIK3CB	5291	PANCAN
PIK3R1	5295	PANCAN
PIM1	5292	PANCAN
PLCG1	5335	PANCAN
POLD1	5424	PANCAN
POLE	5426	PANCAN
POLQ	10721	PANCAN
PPM1D	8493	PANCAN
PPP2R1A	5518	PANCAN
PPP6C	5537	PANCAN
PRDM1	639	PANCAN
PREX2	80243	PANCAN
PRKACA	5566	PANCAN
PRKAR1A	5573	PANCAN
PTEN	5728	PANCAN
PTK6	5753	PANCAN
PTPN13	5783	PANCAN
PTPRB	5787	PANCAN
PTPRT	11122	PANCAN
QKI	9444	PANCAN
RAC1	5879	PANCAN
RAD21	5885	PANCAN
RAF1	5894	PANCAN
RB1	5925	PANCAN
RBM10	8241	PANCAN
RET	5979	PANCAN
RHOA	387	PANCAN
RNF43	54894	PANCAN
SALL4	57167	PANCAN
SDHA	6389	PANCAN
SETD2	29072	PANCAN
SFRP4	6424	PANCAN
SMAD2	4087	PANCAN
SMAD3	4088	PANCAN
SMAD4	4089	PANCAN
SMARCA4	6597	PANCAN
SMARCD1	6602	PANCAN
SOX2	6657	PANCAN
SPEN	23013	PANCAN
SPOP	8405	PANCAN
SRC	6714	PANCAN
STAG2	10735	PANCAN
STK11	6794	PANCAN
TBL1XR1	79718	PANCAN
TBX3	6926	PANCAN
TERT	7015	PANCAN
TGFBR2	7048	PANCAN
TNFAIP3	7128	PANCAN
TNFRSF14	8764	PANCAN
TP53	7157	PANCAN
TP63	8626	PANCAN
TRRAP	8295	PANCAN
TSC1	7248	PANCAN
TSC2	7249	PANCAN
UBR5	51366	PANCAN
VHL	7428	PANCAN
WT1	7490	PANCAN
ZFHX3	463	PANCAN
