## Supplementary material for "Comprehensive patient-level classification and quantification of driver events in TCGA PanCanAtlas cohorts": S8 Files: SNADRIF_FDR5_PANCAN.tsv

HUGO symbol	Entrez Gene ID	cohort
ABHD14A	25864	PANCAN
ABT1	29777	PANCAN
AC129492.6	107985075	PANCAN
ACBD3	64746	PANCAN
ACSL3	2181	PANCAN
ACVR1B	91	PANCAN
ACVR2A	92	PANCAN
ACYP1	97	PANCAN
ADH1C	126	PANCAN
ADIPOR2	79602	PANCAN
AGAP2-AS1	100130776	PANCAN
AIMP1	9255	PANCAN
AJUBA	84962	PANCAN
AKR1C4	1109	PANCAN
ALKBH6	84964	PANCAN
AMD1	262	PANCAN
AMZ2	51321	PANCAN
ANKRD18B	441459	PANCAN
ANKRD31	256006	PANCAN
ANP32E	81611	PANCAN
AP1S3	130340	PANCAN
APC	324	PANCAN
AREGB	374	PANCAN
ARG1	383	PANCAN
ARHGAP42	143872	PANCAN
ARHGEF33	100271715	PANCAN
ARID1A	8289	PANCAN
ARL1	400	PANCAN
ARL8B	55207	PANCAN
ATAD5	79915	PANCAN
ATG5	9474	PANCAN
ATM	472	PANCAN
ATP1B1	481	PANCAN
ATP5J2	9551	PANCAN
ATP5L	10632	PANCAN
ATRX	546	PANCAN
B2M	567	PANCAN
BAZ2B	29994	PANCAN
BCAS2	10286	PANCAN
BCCIP	56647	PANCAN
BEX5	340542	PANCAN
BGLAP	632	PANCAN
BLID	414899	PANCAN
BMP5	653	PANCAN
BMPR1A	657	PANCAN
BOLA3	388962	PANCAN
BOLL	66037	PANCAN
BRAF	673	PANCAN
BTG4	54766	PANCAN
BZW1	9689	PANCAN
C10orf53	282966	PANCAN
C11orf40	143501	PANCAN
C11orf70	85016	PANCAN
C11orf71	54494	PANCAN
C11orf72	100505621	PANCAN
C11orf73	51501	PANCAN
C11orf74	119710	PANCAN
C11orf80	79703	PANCAN
C12orf65	91574	PANCAN
C17orf104	284071	PANCAN
C18orf32	497661	PANCAN
C19orf70	125988	PANCAN
C2orf69	205327	PANCAN
C3orf14	57415	PANCAN
C3orf18	51161	PANCAN
C3orf33	285315	PANCAN
C4orf26	152816	PANCAN
C4orf27	54969	PANCAN
C4orf46	201725	PANCAN
C5orf58	133874	PANCAN
C6orf163	206412	PANCAN
C8orf37	157657	PANCAN
C9orf139	401563	PANCAN
CALM2	805	PANCAN
CALML4	91860	PANCAN
CAPS2	84698	PANCAN
CASC4	113201	PANCAN
CASP8	841	PANCAN
CBFB	865	PANCAN
CBLL1	79872	PANCAN
CBWD6	728877	PANCAN
CCDC117	150275	PANCAN
CCDC160	347475	PANCAN
CCDC169	728591	PANCAN
CCDC30	728621	PANCAN
CCDC68	80323	PANCAN
CCL1	6346	PANCAN
CCNB2	9133	PANCAN
CD58	965	PANCAN
CDC73	79577	PANCAN
CDKN1A	1026	PANCAN
CDKN1B	1027	PANCAN
CDKN2A	1029	PANCAN
CEBPZ-AS1	100505876	PANCAN
CEP19	84984	PANCAN
CEPT1	10390	PANCAN
CETN3	1070	PANCAN
CHCHD3	54927	PANCAN
CHEK2	11200	PANCAN
CHM	1121	PANCAN
CHMP4C	92421	PANCAN
CLDND1	56650	PANCAN
CLEC7A	64581	PANCAN
CMTR2	55783	PANCAN
CNIH1	10175	PANCAN
COIL	8161	PANCAN
COMMD2	51122	PANCAN
COMMD8	54951	PANCAN
COPS2	9318	PANCAN
COQ10A	93058	PANCAN
COX5A	9377	PANCAN
COX6C	1345	PANCAN
COX7B	1349	PANCAN
CRIPT	9419	PANCAN
CROT	54677	PANCAN
CSNK1G1	53944	PANCAN
CSNK2A1	1457	PANCAN
CTAGE15	441294	PANCAN
CTCF	10664	PANCAN
CTDSP1	58190	PANCAN
CTNNB1	1499	PANCAN
CUL3	8452	PANCAN
CUTC	51076	PANCAN
CWC15	51503	PANCAN
CXCL11	6373	PANCAN
CYP2R1	120227	PANCAN
DAZAP2	9802	PANCAN
DBNDD1	79007	PANCAN
DBT	1629	PANCAN
DDX3X	1654	PANCAN
DEFB116	245930	PANCAN
DEFB119	245932	PANCAN
DEFB126	81623	PANCAN
DENR	8562	PANCAN
DNAJB4	11080	PANCAN
DNAJB9	4189	PANCAN
DNAJC24	120526	PANCAN
DNAJC28	54943	PANCAN
DSCR4	10281	PANCAN
DYRK1A	1859	PANCAN
EID1	23741	PANCAN
EID2	163126	PANCAN
EIF4A2	1974	PANCAN
ELF3	1999	PANCAN
ELL2	22936	PANCAN
ENKUR	219670	PANCAN
ENY2	56943	PANCAN
ERICH2	285141	PANCAN
ERV3-1	2086	PANCAN
EVI2A	2123	PANCAN
EXOSC8	11340	PANCAN
EYA3	2140	PANCAN
FAM133A	286499	PANCAN
FAM13B	51306	PANCAN
FAM200B	285550	PANCAN
FAM64A	54478	PANCAN
FAM69A	388650	PANCAN
FAM9A	171482	PANCAN
FAU	2197	PANCAN
FBXW7	55294	PANCAN
FKBP7	51661	PANCAN
FOSL1	8061	PANCAN
FOXH1	8928	PANCAN
FXYD6	53826	PANCAN
G3BP2	9908	PANCAN
GABARAPL1	23710	PANCAN
GAR1	54433	PANCAN
GLYATL3	389396	PANCAN
GNG12	55970	PANCAN
GNG3	2785	PANCAN
GNPNAT1	64841	PANCAN
GORASP2	26003	PANCAN
GPATCH4	54865	PANCAN
GPS2	2874	PANCAN
GPSM2	29899	PANCAN
GTF2I	2969	PANCAN
GXYLT1	283464	PANCAN
HDDC3	374659	PANCAN
HEBP1	50865	PANCAN
HEMGN	55363	PANCAN
HIATL2	84278	PANCAN
HIGD1A	25994	PANCAN
HLA-B	3106	PANCAN
HNRNPDL	9987	PANCAN
HRAS	3265	PANCAN
HRASLS	57110	PANCAN
HSD17B11	51170	PANCAN
ICOS	29851	PANCAN
IDH1	3417	PANCAN
IFIT2	3433	PANCAN
IGHV3-43	28426	PANCAN
IGLV2-18	28814	PANCAN
IL21	59067	PANCAN
IL6ST	3572	PANCAN
IL8	3576	PANCAN
ING2	3622	PANCAN
INIP	58493	PANCAN
IPP	3652	PANCAN
IQCF6	440956	PANCAN
ISPD	729920	PANCAN
JRKL	8690	PANCAN
KATNBL1	79768	PANCAN
KCNE2	9992	PANCAN
KCTD20	222658	PANCAN
KDM6A	7403	PANCAN
KIAA0125	9834	PANCAN
KIAA0895	23366	PANCAN
KIAA1715	80856	PANCAN
KIF2A	3796	PANCAN
KIF3A	11127	PANCAN
KLHL5	51088	PANCAN
KRAS	3845	PANCAN
KRT222	125113	PANCAN
KRTAP19-6	337973	PANCAN
LGALS2	3957	PANCAN
LIN7B	64130	PANCAN
LPGAT1	9926	PANCAN
LRCH3	84859	PANCAN
LRRC34	151827	PANCAN
LRRC70	100130733	PANCAN
LRRD1	401387	PANCAN
LUC7L2	100996928	PANCAN
LUC7L3	51747	PANCAN
LY96	23643	PANCAN
LYRM4	57128	PANCAN
LYSMD2	256586	PANCAN
LZIC	84328	PANCAN
MANSC4	100287284	PANCAN
MAP3K1	4214	PANCAN
MAP9	79884	PANCAN
MAPK1	5594	PANCAN
MAPKAPK5	8550	PANCAN
MARCH3	115123	PANCAN
MARCH7	64844	PANCAN
MAX	4149	PANCAN
MCMDC2	157777	PANCAN
MCTS1	28985	PANCAN
MDK	4192	PANCAN
MED6	10001	PANCAN
METTL12	751071	PANCAN
METTL14	57721	PANCAN
METTL6	131965	PANCAN
MGST1	4257	PANCAN
MINPP1	9562	PANCAN
MIS12	79003	PANCAN
MND1	84057	PANCAN
MPC2	25874	PANCAN
MPHOSPH10	10199	PANCAN
MRE11A	4361	PANCAN
MRPL24	79590	PANCAN
MRPL47	57129	PANCAN
MS4A4E	643680	PANCAN
MSANTD4	84437	PANCAN
MSH2	4436	PANCAN
MSMO1	6307	PANCAN
MSRB2	22921	PANCAN
MTDH	92140	PANCAN
MYCL	4610	PANCAN
NAMPT	10135	PANCAN
NAP1L1	4673	PANCAN
NAPB	63908	PANCAN
NDUFC2	4718	PANCAN
NFE2L2	4780	PANCAN
NHLRC4	283948	PANCAN
NIT1	4817	PANCAN
NKTR	4820	PANCAN
NODAL	4838	PANCAN
NONO	4841	PANCAN
NOP10	55505	PANCAN
NPS	594857	PANCAN
NRAS	4893	PANCAN
NREP	9315	PANCAN
NSA2	10412	PANCAN
NUFIP1	26747	PANCAN
OR2B2	81697	PANCAN
OSGEPL1	64172	PANCAN
PAFAH1B1	5048	PANCAN
PAGE1	8712	PANCAN
PAWR	5074	PANCAN
PBRM1	55193	PANCAN
PCNA	5111	PANCAN
PEX12	5193	PANCAN
PHGR1	644844	PANCAN
PHLDA2	7262	PANCAN
PIBF1	10464	PANCAN
PIK3C3	5289	PANCAN
PIK3CA	5290	PANCAN
PIK3R1	5295	PANCAN
PMCH	5367	PANCAN
PNISR	25957	PANCAN
POLD3	10714	PANCAN
POLR2D	5433	PANCAN
PP2D1	151649	PANCAN
PPIL4	85313	PANCAN
PPP1R14A	94274	PANCAN
PPP3R1	5534	PANCAN
PRDX6	9588	PANCAN
PRNT	149830	PANCAN
PRTN3	5657	PANCAN
PSIP1	11168	PANCAN
PSMA7	5688	PANCAN
PTEN	5728	PANCAN
PTMA	5757	PANCAN
PTRHD1	391356	PANCAN
RAB11A	8766	PANCAN
RAD1	5810	PANCAN
RAD18	56852	PANCAN
RAD51AP1	10635	PANCAN
RALA	5898	PANCAN
RANBP3L	202151	PANCAN
RAP1A	5906	PANCAN
RASA1	5921	PANCAN
RB1	5925	PANCAN
RBM43	375287	PANCAN
RBM44	375316	PANCAN
RBM7	10179	PANCAN
REST	5978	PANCAN
RGPD1	400966	PANCAN
RGPD2	729857	PANCAN
RNF169	254225	PANCAN
RNF38	152006	PANCAN
RNF43	54894	PANCAN
ROCK1	6093	PANCAN
ROCK2	9475	PANCAN
RPL22	6146	PANCAN
RPL26	6154	PANCAN
RPL26L1	51121	PANCAN
RPL27	6155	PANCAN
RPL34	6164	PANCAN
RPL36AL	6166	PANCAN
RPS24	6229	PANCAN
RSRC1	51319	PANCAN
S100A4	6275	PANCAN
SAA1	6288	PANCAN
SAMHD1	25939	PANCAN
SEC11A	23478	PANCAN
SEC61B	10952	PANCAN
SERAC1	84947	PANCAN
SET	6418	PANCAN
SETD2	29072	PANCAN
SLBP	7884	PANCAN
SLITRK6	84189	PANCAN
SMAD2	4087	PANCAN
SMAD4	4089	PANCAN
SMIM15	643155	PANCAN
SMIM21	284274	PANCAN
SNAP23	8773	PANCAN
SNRNP27	11017	PANCAN
SNRNP48	154007	PANCAN
SNRPC	6631	PANCAN
SOS1	6654	PANCAN
SPCS1	28972	PANCAN
SPOP	8405	PANCAN
SPRED1	161742	PANCAN
SPRR2D	6703	PANCAN
SPRTN	83932	PANCAN
SPTSSB	165679	PANCAN
SPTY2D1	144108	PANCAN
SPZ1	84654	PANCAN
SREK1IP1	285672	PANCAN
SRP54	6729	PANCAN
SRSF12	135295	PANCAN
SRSF6	6431	PANCAN
SRSF7	6432	PANCAN
SSMEM1	136263	PANCAN
ST20	400410	PANCAN
STYX	6815	PANCAN
SYCP1	6847	PANCAN
SYCP3	50511	PANCAN
TAF1D	79101	PANCAN
TATDN3	128387	PANCAN
TBC1D3B	414059	PANCAN
TBC1D8B	54885	PANCAN
TBL1XR1	79718	PANCAN
TCEAL4	79921	PANCAN
TCEAL7	56849	PANCAN
TCP10L	140290	PANCAN
TCP11L2	255394	PANCAN
TDG	6996	PANCAN
TDP2	51567	PANCAN
TDRP	157695	PANCAN
TEX36	387718	PANCAN
TIMP3	7078	PANCAN
TK2	7084	PANCAN
TM6SF1	53346	PANCAN
TMA16	55319	PANCAN
TMCO2	127391	PANCAN
TMEM170B	100113407	PANCAN
TMEM244	253582	PANCAN
TMEM30A	55754	PANCAN
TMEM56	148534	PANCAN
TNFRSF10C	8794	PANCAN
TNFSF18	8995	PANCAN
TNNI3K	51086	PANCAN
TOR4A	54863	PANCAN
TP53	7157	PANCAN
TPM1	7168	PANCAN
TPRKB	51002	PANCAN
TRA2A	29896	PANCAN
TRA2B	6434	PANCAN
TRAC	28755	PANCAN
TRAPPC3L	100128327	PANCAN
TRAPPC6B	122553	PANCAN
TRAV12-1	28674	PANCAN
TRBV2	28620	PANCAN
TRBV3-1	28619	PANCAN
TRBV6-7	28600	PANCAN
TRIM77	390231	PANCAN
TRIP4	9325	PANCAN
TRMT13	54482	PANCAN
TRMT1L	81627	PANCAN
TSGA10	80705	PANCAN
TSPAN12	23554	PANCAN
TSPAN8	7103	PANCAN
TTC32	130502	PANCAN
TTK	7272	PANCAN
TTLL7	79739	PANCAN
TULP3	7289	PANCAN
TXNL4B	54957	PANCAN
UBE2D3	7323	PANCAN
UBE2K	3093	PANCAN
UBE2N	7334	PANCAN
UGCG	7357	PANCAN
UGP2	7360	PANCAN
UGT2B17	7367	PANCAN
UQCRB	7381	PANCAN
VHL	7428	PANCAN
WDR44	54521	PANCAN
WDR47	22911	PANCAN
WNT8B	7479	PANCAN
YTHDC1	91746	PANCAN
ZBED2	79413	PANCAN
ZC3H13	23091	PANCAN
ZFP3	124961	PANCAN
ZFP36L2	678	PANCAN
ZNF136	7695	PANCAN
ZNF207	7756	PANCAN
ZNF214	7761	PANCAN
ZNF334	55713	PANCAN
ZNF382	84911	PANCAN
ZNF428	126299	PANCAN
ZNF559	84527	PANCAN
ZNF589	51385	PANCAN
ZNF620	253639	PANCAN
ZNF66	7617	PANCAN
ZNF660	285349	PANCAN
ZNF75A	7627	PANCAN
ZNF773	374928	PANCAN
ZNF780A	284323	PANCAN
ZNF860	344787	PANCAN
ZNF90	7643	PANCAN
ZSCAN30	100101467	PANCAN
